# Novel substrate prediction for the TAM family of RTKs using phosphoproteomics and structure-based modeling

**DOI:** 10.1101/2023.09.01.555943

**Authors:** Naomi E. Widstrom, Grigorii V. Andrianov, Jason L. Heier, Celina Heier, John Karanicolas, Laurie L. Parker

## Abstract

The TAM family of receptor tyrosine kinases is implicated in multiple distinct oncogenic signaling pathways. However, to date there are no FDA-approved small molecule inhibitors for the TAM kinases. Inhibitor design and screening rely on tools to study kinase activity. Our goal was to address this gap by designing a set of synthetic peptide substrates for each of the TAM family members: Tyro3, Axl and Mer. We used an in vitro phosphoproteomics workflow to determine the substrate profile of each TAM kinase and input the identified substrates into our data processing pipeline, KINATEST-ID, producing a position-specific scoring matrix for each target kinase and generating a list of candidate synthetic peptide substrates. We synthesized and characterized a set of those substrate candidates, systematically measuring their initial phosphorylation rate with each TAM kinase by LC-MS. We also used the multimer modeling function of AlphaFold2 to predict peptide-kinase interactions at the active site for each of the novel candidate peptide sequences against each of the TAM family kinases, and observed that remarkably, every sequence for which it predicted a putatively catalytically competent interaction was also demonstrated biochemically to be a substrate for one or more of the TAM kinases. This work shows that kinase substrate design can be achieved using a combination of preference motifs and structural modeling, and it provides the first demonstration of peptide-protein interaction modeling for predicting likelihood of constructive catalytic interactions.
