## Supplementary material for "Novel substrate prediction for the TAM family of RTKs using phosphoproteomics and structure-based modeling": KINATESTID files: AXL_candidate_aa.csv

	amino_acid	flank_pos	fisher_odds	fisher_pval	barcode	sig_pos
1	A	-2	1.54511378619874	0.0446908195211878	A:-2	6
2	A	1	1.7730017030565	0.0110834148038944	A:1	8
3	D	-3	1.89063000719942	0.0121895318611574	D:-3	4
4	D	-2	1.82150956789935	0.00190763486105661	D:-2	6
5	E	-3	1.66722311234046	0.0338830705869778	E:-3	4
6	E	1	1.59007017967473	0.0155658753831426	E:1	8
7	E	4	1.69613462581274	0.025697052968441	E:4	3
8	F	2	2.14276946235103	0.00491121777548491	F:2	4
9	H	-4	2.67824621491083	0.00698842157137504	H:-4	2
10	H	-1	1.88159652263278	0.0297870045931517	H:-1	7
11	I	-1	1.52999644729185	0.063444846105022	I:-1	7
12	I	3	2.0526622064667	0.00284927141503903	I:3	4
13	L	-1	1.41423156716172	0.0516848527051207	L:-1	7
14	L	2	1.59909565602069	0.0151186694227914	L:2	4
15	L	3	1.65547033364492	0.00445984180562347	L:3	4
16	N	-2	2.71785713770253	4.29641624472252e-06	N:-2	6
17	N	-1	1.7902129825975	0.0119868134792701	N:-1	7
18	P	4	2.08636084692821	0.00382769176583353	P:4	3
19	Q	-3	1.78156428190833	0.0403570001543135	Q:-3	4
20	V	-1	2.24871828288347	0.000120130798445438	V:-1	7
21	V	1	1.82507778731375	0.00479261262612083	V:1	8
22	Y	1	1.83271549611039	0.0290042806954538	Y:1	8
23	Y	0	1	1	Y:0	0
