## Supplementary material for "Novel substrate prediction for the TAM family of RTKs using phosphoproteomics and structure-based modeling": KINATESTID files: AXL_fisher_odds.csv

	-7	-6	-5	-4	-3	-2	-1	0	1	2	3	4	5	6	7
A	1.02749277241661	1.07939075241536	1.14389484639102	1.45608202111772	1.36040472851405	1.54511378619874	1.04609691742022	0.05	1.7730017030565	1.06348637407919	0.192989204883787	0.744228248736326	0.78814308405024	0.643840380704858	0.891197622529094
C	0.923226057097079	1.64629979232075	0.430731272528701	1.04082611461912	0.660087000509473	0.76848685744014	0.396610071598733	0.05	1.30662185006354	0.05	0.303006931567133	0.319620832654653	0.05	0.05	1.13420158739885
D	1.64610215785252	2.18945654365932	1.45688802398529	1.44410742394108	1.89063000719942	1.82150956789935	1.15434918900544	0.05	1.06911306536229	1.20213834230627	0.970141972983285	0.969252026409713	1.40041649542451	1.34968046341191	0.746126579182598
E	0.554003555590052	1.50109257679624	1.0572345878658	1.01215556017464	1.66722311234046	1.00453882071468	0.372896450720004	0.05	1.59007017967473	1.18959134089094	0.610670846958023	1.69613462581274	0.973870754488975	1.10146584183624	0.85554963378862
F	1.03091970818011	0.483861371408403	1.11346312212355	0.492195694227822	0.518638393914611	0.535147676986339	1.0650981884805	0.05	1.18619544107259	2.14276946235103	0.953499232765986	0.916324456568392	0.947544003948098	0.892639202227166	0.652880241874756
G	2.29035058625157	1.36102268309914	1.37984379309703	1.65564566621527	1.39619595846746	1.33698361588074	0.602697731906747	0.05	0.870342446897655	0.605180742741075	0.31174678160514	1.60085343660789	1.25848839401587	1.29222620699728	0.856251165902891
H	1.104528419679	0.699245058352141	0.570698730097984	2.67824621491083	0.636925513215097	0.777526248895214	1.88159652263278	0.05	1.43724915563398	1.19700747871581	0.728533228546177	0.554316014926468	0.265867402852878	0.23849091637578	0.785268436592393
I	1.88226489804932	1.52347576260353	1.04095148818713	1.05817792478878	0.990907152009117	0.586594678618637	1.52999644729185	0.05	1.50390092559206	1.59009576158414	2.0526622064667	0.311209816816435	0.526214007416672	0.502040242526264	0.447416566325787
K	0.05	0.850724720031167	0.987091736503293	0.961972077848966	0.279284267646146	0.112400943995452	0.334103309416041	0.05	0.471180685000725	0.5736571615799	1.12000806159791	1.05802313434236	0.864767060646421	0.972357316548527	1.72199808974353
L	0.970280298612376	0.653038422387229	0.371202190342132	0.730846707707242	0.857975005193402	0.797354120456444	1.41423156716172	0.05	0.850056525580289	1.59909565602069	1.65547033364492	0.993683931569087	1.03246390507975	1.03578763097049	0.634446487850886
M	2.01656691795089	0.05	0.767304983462568	0.431941875273136	0.991891588538009	0.664224489654055	1.33625515661915	0.05	0.951461065691366	1.21525161126943	1.0259149148046	0.354777155366527	1.39699729957516	1.37940556466977	1.46767390826192
N	1.53656983531083	0.868821178265713	2.40225229231606	1.53141363752174	1.69398993288134	2.71785713770253	1.7902129825975	0.05	0.611419097759626	0.885815092177143	0.904119571809927	1.1042405627173	0.914561026191766	1.0768640082567	1.66744373955437
P	0.887891980714513	1.22355942335926	0.683964556421994	0.419112504919703	1.02551588151724	0.865037387798832	0.604352350669546	0.05	0.261354798372132	0.731674978641427	1.01991823877055	2.08636084692821	1.28374270031917	1.22813168493909	1.39651545344555
Q	1.22479153635453	0.392679352170366	1.53698076539553	1.63406799731748	1.78156428190833	1.17731532117036	1.43279059907917	0.05	0.937458973547043	1.15152803750843	1.36288322167245	1.16095736284731	1.11765842202485	1.21946573856489	1.10626488102204
R	0.05	0.367256465741723	0.27505300342979	0.475618092262216	0.319883162493407	0.05	0.05	0.05	0.866673361941046	0.338982908872932	1.34056817691515	1.19890745580376	1.57611904645317	1.52724339376133	1.54187433028821
S	0.434126183543694	0.630170002871104	0.331657898830934	0.564414499955416	0.392500318446398	0.27770714828429	0.0584684681027224	0.05	0.055589292190645	0.373960690190585	0.790707237497145	0.903815888937714	0.799605021325974	0.869959153651152	1.21607610048717
T	0.276184664767079	0.206681515534961	1.22143593316922	0.255779417848452	0.358287994078933	0.472089913203245	0.0704741118682907	0.05	0.0802444166523308	0.723882544177205	0.696123789631651	0.65898544014339	0.630157010029577	0.502040242526264	0.653824286829547
V	0.808585459774743	1.10272202690822	0.760902619045009	1.00299799249451	0.810015846589407	1.15267743820267	2.24871828288347	0.05	1.82507778731375	1.31986291276402	1.2712836212793	0.456004604477017	0.656251949554569	0.599727344043638	1.42453524156558
W	0.05	0.05	0.691746937850606	0.47561836260794	0.484078469844861	0.05	0.295554502525258	0.05	0.750976689311071	1.26139307434126	1.08059537512928	0.682230508001655	0.05	0.05	0.05
Y	0.580841181755085	1.66420008030834	1.09739526469417	0.720476167696249	0.404902655317446	0.506442631202428	1.21319626153374	1	1.83271549611039	0.870888037644805	0.371237694751143	0.464766073704053	1.63265652009333	1.68776507909561	0.359947714847411
