## Supplementary material for "Novel substrate prediction for the TAM family of RTKs using phosphoproteomics and structure-based modeling": KINATESTID files: AXL_fisher_pvalues.csv

	-7	-6	-5	-4	-3	-2	-1	0	1	2	3	4	5	6	7
A	0.815377818626435	0.83686964991315	0.614317564762764	0.19697472135221	0.211615877117336	0.0446908195211878	0.814380701861363	1	0.0110834148038944	0.793413586054348	0.000453085532739968	0.541594344245533	0.723712823171728	0.331300921293356	1
C	1	0.352988766314635	0.729229483757014	0.765644904971628	0.771095157968745	1	0.244694230791064	1	0.596780464920769	0.0514503779355622	0.38122412581241	0.374785156585232	0.276396795675798	0.17430771849979	0.697509358892855
D	0.212211341154489	0.0132426532949262	0.210017534576285	0.227918992264317	0.0121895318611574	0.00190763486105661	0.490544120062014	1	0.798622336392291	0.432557784116315	1	1	0.208444216410862	0.276000483678975	0.707689383041652
E	0.487269108476134	0.199829635488302	0.870015526150743	0.874470162053504	0.0338830705869778	1	0.00551921925142095	1	0.0155658753831426	0.431219857777324	0.127913548014872	0.025697052968441	1	0.759700221723199	0.862337568843301
F	0.767118294247144	0.43922730557162	0.806008250363879	0.287837910244646	0.253900888019993	0.25384743936266	0.774361201466757	1	0.5324166016532	0.00491121777548491	1	1	1	1	0.628920412558959
G	0.0268441085357808	0.393172704065422	0.291969678129961	0.069361287969121	0.194212508728336	0.23799552146119	0.104200424442171	1	0.703841650719427	0.167104916924993	0.0103201052354174	0.0730006787996812	0.404354868871807	0.394830131180332	0.854271969130674
H	0.703818478649479	1	0.585894998507198	0.00698842157137504	0.631689447774324	0.820140431948471	0.0297870045931517	1	0.264812599483669	0.55244330202847	0.823210432704315	0.497000503871368	0.272336817853122	0.191701670455673	1
I	0.113908847052773	0.260501073223154	0.841336309332744	0.857847952458568	1	0.247912434663733	0.063444846105022	1	0.0591714982800333	0.0684479098192565	0.00284927141503903	0.0369465128622881	0.251969697716443	0.255812505328167	0.216138880642683
K	0.277033029640352	1	1	1	0.0709562941145262	0.00352032758922679	0.0504806061818657	1	0.0192034863692165	0.0839942715292016	0.602857901722754	0.792855741450653	0.699067331664017	1	0.0568797022978042
L	1	0.377063289507659	0.0447087286427999	0.349894691137371	0.709094471384832	0.427383962119468	0.0516848527051207	1	0.589946959753503	0.0151186694227914	0.00445984180562347	1	0.882178552435436	0.881748423612133	0.283245763789509
M	0.199811763206543	0.174332124516429	1	0.329689287000628	1	0.529504424396225	0.401347939372964	1	1	0.641607466484152	0.817447568664531	0.180968320090842	0.415846115952196	0.420377064827133	0.361091787968624
N	0.342512394028178	1	0.0080667735551057	0.18036631462332	0.0746862201084769	4.29641624472252e-06	0.0119868134792701	1	0.274172627034428	0.876444939982294	1	0.702385562450336	1	0.83816127513772	0.183481206519389
P	1	0.520659880986319	0.662963531218548	0.163750781250085	0.867954446628746	0.759660962570534	0.217286707288297	1	0.00731021021753526	0.394003126929457	0.887991844412986	0.00382769176583353	0.381044692562655	0.488452303815008	0.333052039248252
Q	0.572702652554104	0.239769304250969	0.22478766565714	0.146902753860443	0.0403570001543135	0.559701265916663	0.130255777251855	1	1	0.643007269470571	0.261358738096321	0.581077855980271	0.699235137008014	0.54540998442901	0.822822229924286
R	0.423839037683134	0.523441387946627	0.266803058747382	0.443220032039387	0.1349471094707	0.00134822821228401	0.00325686022223552	1	0.785830709356687	0.00764859537862774	0.200324604749913	0.487829279146982	0.0658050913328523	0.0933577927772488	0.177956739272108
S	0.32229965198437	0.526016538251367	0.0469083442485572	0.191560525773863	0.0173026279631763	0.00394572330484866	2.16970668598335e-06	1	9.93038121091049e-07	0.0101225593935082	0.499002001031725	0.885026036931357	0.738062568498952	0.862765266501941	0.566012751020138
T	0.261725666336283	0.0902501702478625	0.544364627804781	0.0344736796718793	0.0668514996032201	0.102855300104268	3.60206851280018e-05	1	0.00017817343104121	0.454395103854394	0.411680257820408	0.386239580556064	0.530875240268923	0.255812505328167	0.52611206612701
V	1	0.683644203218718	0.685274274380978	1	0.66521815247997	0.564736142723784	0.000120130798445438	1	0.00479261262612083	0.262969139424502	0.334385804051912	0.0776071414086074	0.384662253759837	0.310048204166195	0.264907349457092
W	1	1	1	0.724680134040896	0.724290936722603	0.277283959163263	0.265099186666996	1	1	0.519201622649829	0.758140334395277	1	0.404718765300804	1	0.415199223441882
Y	0.774148623776137	0.275866759525662	0.807572664695681	0.661934103136642	0.122398886299598	0.258215549952582	0.51097664101772	1	0.0290042806954538	0.856062561659063	0.0923970084985142	0.218671203644262	0.188380082125349	0.125929577527916	0.176548574509264
