## Supplementary material for "Novel substrate prediction for the TAM family of RTKs using phosphoproteomics and structure-based modeling": KINATESTID files: AXL_synstrate_normscore_thresholds.csv

	kinase	norm_thresholds
1	ABL	79
2	ALK	79
3	ARG	80
4	AXL	83
5	BTK	78
6	CSK	78
7	FES	69
8	FLT3	81
9	FYN	66
10	HCK	75
11	JAK2	67
12	LCK	77
13	LYN	77
14	MER872	79
15	MER999	80
16	PYK2	78
17	SRC	71
18	SYK	65
19	TYRO3	76
20	YES	75
