## Supplementary material for "Novel substrate prediction for the TAM family of RTKs using phosphoproteomics and structure-based modeling": KINATESTID files: AXL_synstrate_normscores.csv

	substrate_barcode	ABL	ALK	ARG	AXL	BTK	CSK	FES	FLT3	FYN	HCK	JAK2	LCK	LYN	MER872	MER999	PYK2	SRC	SYK	TYRO3	YES
1	AXL SYN A	77	88	82	100	71	36	59	94	79	53	38	69	76	67	75	39	62	55	73	89
2	AXL SYN B	89	105	99	105	67	56	67	99	59	67	23	66	87	87	93	52	55	40	90	80
3	AXL SYN C	69	69	74	97	70	30	52	93	76	42	39	79	62	62	70	27	71	58	61	98
4	AXL SYN D	73	67	75	93	71	35	64	93	68	44	44	67	64	58	63	27	74	70	56	94
