## Supplementary material for "Novel substrate prediction for the TAM family of RTKs using phosphoproteomics and structure-based modeling": KINATESTID files: AXL_synstrate_scores.csv

	kinase	active	perf	score	cutpoint	substrate_barcode	n_active
1	ABL	FALSE	inactive	1.89957003235753	2.58683992111924	AXL SYN A	6
2	ALK	TRUE	medium	12.9203382673576	2.94729629335873	AXL SYN A	6
3	ARG	TRUE	medium	4.12680569913041	2.92690523090044	AXL SYN A	6
4	AXL	TRUE	high	41.7035370129663	2.86031403037626	AXL SYN A	6
5	BTK	FALSE	inactive	0.943188691959432	4.14393422317485	AXL SYN A	6
6	CSK	FALSE	inactive	0.000965293550344634	211.531691426926	AXL SYN A	6
7	FES	FALSE	inactive	0.142397274543506	2.76874126303978	AXL SYN A	6
8	FLT3	TRUE	high	22.893527733047	2.83399649186979	AXL SYN A	6
9	FYN	TRUE	medium	25.5251485650153	2.82318743572199	AXL SYN A	6
10	HCK	FALSE	inactive	0.00713242426913357	6.74423736433037	AXL SYN A	6
11	JAK2	FALSE	inactive	0.00122902355280029	2.762484619054	AXL SYN A	6
12	LCK	FALSE	inactive	0.399590242347292	2.6961447963747	AXL SYN A	6
13	LYN	FALSE	inactive	2.99457736496153	3.94387622555826	AXL SYN A	6
14	MER872	FALSE	inactive	0.411276763360343	3.18182437855376	AXL SYN A	6
15	MER999	FALSE	inactive	1.44840604809238	2.73442920158015	AXL SYN A	6
16	PYK2	FALSE	inactive	0.000584644794899772	13.7026454469151	AXL SYN A	6
17	SRC	FALSE	inactive	0.863370452227482	2.69176336326075	AXL SYN A	6
18	SYK	FALSE	inactive	0.160914677858023	1.41594578012878	AXL SYN A	6
19	TYRO3	FALSE	inactive	1.66680297576032	2.79228522860449	AXL SYN A	6
20	YES	TRUE	medium	40.579020159955	2.29279480161496	AXL SYN A	6
21	ABL	TRUE	high	10.9961168544973	2.58683992111924	AXL SYN B	10
22	ALK	TRUE	high	228.089666529135	2.94729629335873	AXL SYN B	10
23	ARG	TRUE	high	50.6755466357407	2.92690523090044	AXL SYN B	10
24	AXL	TRUE	high	100.57850126886	2.86031403037626	AXL SYN B	10
25	BTK	FALSE	inactive	0.408263611069215	4.14393422317485	AXL SYN B	10
26	CSK	FALSE	inactive	0.310823301956657	211.531691426926	AXL SYN B	10
27	FES	FALSE	inactive	1.68796849624622	2.76874126303978	AXL SYN B	10
28	FLT3	TRUE	high	46.663054007063	2.83399649186979	AXL SYN B	10
29	FYN	FALSE	inactive	0.750615836086609	2.82318743572199	AXL SYN B	10
30	HCK	FALSE	inactive	0.545576784710437	6.74423736433037	AXL SYN B	10
31	JAK2	FALSE	inactive	2.45677418163832e-05	2.762484619054	AXL SYN B	10
32	LCK	FALSE	inactive	0.174764263922873	2.6961447963747	AXL SYN B	10
33	LYN	TRUE	medium	32.6273481399029	3.94387622555826	AXL SYN B	10
34	MER872	TRUE	medium	12.8278851309762	3.18182437855376	AXL SYN B	10
35	MER999	TRUE	high	15.8736377762453	2.73442920158015	AXL SYN B	10
36	PYK2	FALSE	inactive	0.0152765597147592	13.7026454469151	AXL SYN B	10
37	SRC	FALSE	inactive	0.381289758032025	2.69176336326075	AXL SYN B	10
38	SYK	FALSE	inactive	0.00424046011452	1.41594578012878	AXL SYN B	10
39	TYRO3	TRUE	high	19.4546238880706	2.79228522860449	AXL SYN B	10
40	YES	TRUE	medium	5.98782871762176	2.29279480161496	AXL SYN B	10
41	ABL	FALSE	inactive	0.519819071876458	2.58683992111924	AXL SYN C	6
42	ALK	FALSE	inactive	0.602259696054071	2.94729629335873	AXL SYN C	6
43	ARG	FALSE	inactive	1.31861936405213	2.92690523090044	AXL SYN C	6
44	AXL	TRUE	high	27.8735739699961	2.86031403037626	AXL SYN C	6
45	BTK	FALSE	inactive	0.790023304497414	4.14393422317485	AXL SYN C	6
46	CSK	FALSE	inactive	0.000155865472372117	211.531691426926	AXL SYN C	6
47	FES	FALSE	inactive	0.0121521985508404	2.76874126303978	AXL SYN C	6
48	FLT3	TRUE	high	19.6646659435373	2.83399649186979	AXL SYN C	6
49	FYN	TRUE	medium	16.3495242293694	2.82318743572199	AXL SYN C	6
50	HCK	FALSE	inactive	0.000214866862588243	6.74423736433037	AXL SYN C	6
51	JAK2	FALSE	inactive	0.00169708154883263	2.762484619054	AXL SYN C	6
52	LCK	TRUE	medium	4.52368447998877	2.6961447963747	AXL SYN C	6
53	LYN	FALSE	inactive	0.135886399509282	3.94387622555826	AXL SYN C	6
54	MER872	FALSE	inactive	0.172789712463412	3.18182437855376	AXL SYN C	6
55	MER999	FALSE	inactive	0.798977043966983	2.73442920158015	AXL SYN C	6
56	PYK2	FALSE	inactive	2.70725101212466e-05	13.7026454469151	AXL SYN C	6
57	SRC	TRUE	low	2.84929810292124	2.69176336326075	AXL SYN C	6
58	SYK	FALSE	inactive	0.266952343247871	1.41594578012878	AXL SYN C	6
59	TYRO3	FALSE	inactive	0.306088136119854	2.79228522860449	AXL SYN C	6
60	YES	TRUE	high	318.285934112069	2.29279480161496	AXL SYN C	6
61	ABL	FALSE	inactive	1.05384147361536	2.58683992111924	AXL SYN D	6
62	ALK	FALSE	inactive	0.417979430263468	2.94729629335873	AXL SYN D	6
63	ARG	FALSE	inactive	1.55003507962583	2.92690523090044	AXL SYN D	6
64	AXL	TRUE	high	14.0660164647495	2.86031403037626	AXL SYN D	6
65	BTK	FALSE	inactive	1.0046344639867	4.14393422317485	AXL SYN D	6
66	CSK	FALSE	inactive	0.000670637674064804	211.531691426926	AXL SYN D	6
67	FES	FALSE	inactive	0.567087689466832	2.76874126303978	AXL SYN D	6
68	FLT3	TRUE	high	20.418631170744	2.83399649186979	AXL SYN D	6
69	FYN	TRUE	medium	3.86625906711792	2.82318743572199	AXL SYN D	6
70	HCK	FALSE	inactive	0.000391238728759714	6.74423736433037	AXL SYN D	6
71	JAK2	FALSE	inactive	0.00673330213472824	2.762484619054	AXL SYN D	6
72	LCK	FALSE	inactive	0.189014312482861	2.6961447963747	AXL SYN D	6
73	LYN	FALSE	inactive	0.197548341363824	3.94387622555826	AXL SYN D	6
74	MER872	FALSE	inactive	0.0903982290633977	3.18182437855376	AXL SYN D	6
75	MER999	FALSE	inactive	0.320035355550982	2.73442920158015	AXL SYN D	6
76	PYK2	FALSE	inactive	2.70725101212466e-05	13.7026454469151	AXL SYN D	6
77	SRC	TRUE	medium	4.04623912495263	2.69176336326075	AXL SYN D	6
78	SYK	TRUE	medium	4.53578218750019	1.41594578012878	AXL SYN D	6
79	TYRO3	FALSE	inactive	0.132917995631846	2.79228522860449	AXL SYN D	6
80	YES	TRUE	high	123.328301292087	2.29279480161496	AXL SYN D	6
