## Supplementary material for "Novel substrate prediction for the TAM family of RTKs using phosphoproteomics and structure-based modeling": KINATESTID files: AXL_synthetic_substrate_sequences.csv

substrate_barcode	kinase	-7	-6	-5	-4	-3	-2	-1	0	1	2	3	4	5	6	7
AXL SYN A	AXL			N	D	E	N	N	Y	Y	Y	R	G	G	R	G
AXL SYN B	AXL			N	D	E	N	N	Y	A	F	R	G	G	R	G
AXL SYN C	AXL			N	D	E	N	Y	Y	Y	Y	R	G	G	R	G
AXL SYN D	AXL			N	D	E	N	Y	Y	Y	Y	T	G	G	R	G
