## Supplementary material for "Novel substrate prediction for the TAM family of RTKs using phosphoproteomics and structure-based modeling": KINATESTID files: MER_528-999_candidate_aa.csv

	amino_acid	flank_pos	fisher_odds	fisher_pval	barcode	sig_pos
1	A	-4	1.95629876655419	0.00822462474599948	A:-4	1
2	A	1	2.04265922427422	0.000800036200749852	A:1	8
3	D	-3	2.03279039984732	0.00517694581740664	D:-3	2
4	D	1	1.57188923938368	0.0325315137173215	D:1	8
5	E	-3	1.64791755402877	0.033371012626555	E:-3	2
6	E	1	1.91205800182819	0.000535003645470918	E:1	8
7	G	-2	1.66825588456938	0.0148817216623464	G:-2	4
8	H	-1	3.97791802437583	2.32662937266928e-08	H:-1	6
9	H	1	2.07367584886838	0.0289615091524146	H:1	8
10	I	2	1.78862493185984	0.02753197931795	I:2	5
11	K	3	1.5647706057547	0.051431765458437	K:3	4
12	L	-1	1.91463228058906	0.000201130502097181	L:-1	6
13	L	3	1.72609625994384	0.00646613536555088	L:3	4
14	M	2	2.26600833017275	0.0385025318659604	M:2	5
15	N	-2	1.81676988555668	0.0204615463372632	N:-2	4
16	N	-1	1.70014946713365	0.0360355022949361	N:-1	6
17	P	2	1.89246061722429	0.00831161263836487	P:2	5
18	Q	1	1.85069044363411	0.0193970708015356	Q:1	8
19	R	3	2.18220527883123	9.52226330838481e-05	R:3	4
20	R	4	1.97740521901816	0.0132755816290644	R:4	2
21	Y	0	1	1	Y:0	0
