## Supplementary material for "Novel substrate prediction for the TAM family of RTKs using phosphoproteomics and structure-based modeling": KINATESTID files: MER_528-999_candidate_rawscores.csv

	substrate_barcode	raw_score	-4	-3	-2	-1	0	1	2	3	4	n_active
1	1	298.337490110962	A	D	G	H	Y	A	I	K	R	9
2	2	241.85257221584	A	E	G	H	Y	A	I	K	R	9
3	3	324.896541819223	A	D	N	H	Y	A	I	K	R	10
4	4	263.38313804874	A	E	N	H	Y	A	I	K	R	9
5	5	143.594359053187	A	D	G	L	Y	A	I	K	R	10
6	6	116.407311329801	A	E	G	L	Y	A	I	K	R	9
7	7	156.377633477363	A	D	N	L	Y	A	I	K	R	10
8	8	126.770299232119	A	E	N	L	Y	A	I	K	R	10
9	9	127.508491057387	A	D	G	N	Y	A	I	K	R	9
10	10	103.367017434247	A	E	G	N	Y	A	I	K	R	9
11	11	138.85974498788	A	D	N	N	Y	A	I	K	R	9
12	12	112.569112551236	A	E	N	N	Y	A	I	K	R	9
13	13	229.579895088364	A	D	G	H	Y	D	I	K	R	8
14	14	186.113009583583	A	E	G	H	Y	D	I	K	R	8
15	15	250.017904077986	A	D	N	H	Y	D	I	K	R	9
16	16	202.681443685753	A	E	N	H	Y	D	I	K	R	10
17	17	110.500285681328	A	D	G	L	Y	D	I	K	R	8
18	18	89.5790143996799	A	E	G	L	Y	D	I	K	R	9
19	19	120.337409403514	A	D	N	L	Y	D	I	K	R	8
20	20	97.5536530363838	A	E	N	L	Y	D	I	K	R	9
21	21	98.1217144011726	A	D	G	N	Y	D	I	K	R	8
22	22	79.5441062714753	A	E	G	N	Y	D	I	K	R	8
23	23	106.856854210503	A	D	N	N	Y	D	I	K	R	9
24	24	86.6254021245902	A	E	N	N	Y	D	I	K	R	9
25	25	279.262726955685	A	D	G	H	Y	E	I	K	R	9
26	26	226.389277502876	A	E	G	H	Y	E	I	K	R	9
27	27	304.123676220383	A	D	N	H	Y	E	I	K	R	10
28	28	246.543246503414	A	E	N	H	Y	E	I	K	R	10
29	29	134.413386228234	A	D	G	L	Y	E	I	K	R	10
30	30	108.964593043431	A	E	G	L	Y	E	I	K	R	10
31	31	146.37933819019	A	D	N	L	Y	E	I	K	R	10
32	32	118.665004010667	A	E	N	L	Y	E	I	K	R	10
33	33	119.355998166527	A	D	G	N	Y	E	I	K	R	8
34	34	96.7580546287602	A	E	G	N	Y	E	I	K	R	9
35	35	129.981488532545	A	D	N	N	Y	E	I	K	R	9
36	36	105.371796653338	A	E	N	N	Y	E	I	K	R	9
37	37	302.867576100426	A	D	G	H	Y	H	I	K	R	8
38	38	245.524966685952	A	E	G	H	Y	H	I	K	R	8
39	39	329.829911981897	A	D	N	H	Y	H	I	K	R	8
40	40	267.382461979138	A	E	N	H	Y	H	I	K	R	8
41	41	145.774758150434	A	D	G	L	Y	H	I	K	R	7
42	42	118.174890489665	A	E	G	L	Y	H	I	K	R	8
43	43	158.752139364027	A	D	N	L	Y	H	I	K	R	8
44	44	128.695234499952	A	E	N	L	Y	H	I	K	R	9
45	45	129.444635350422	A	D	G	N	Y	H	I	K	R	8
46	46	104.936587109441	A	E	G	N	Y	H	I	K	R	8
47	47	140.968251649366	A	D	N	N	Y	H	I	K	R	8
48	48	114.278410834281	A	E	N	N	Y	H	I	K	R	8
49	49	270.299781463705	A	D	G	H	Y	Q	I	K	R	9
50	50	219.123306936925	A	E	G	H	Y	Q	I	K	R	9
51	51	294.362817825497	A	D	N	H	Y	Q	I	K	R	9
52	52	238.630433705533	A	E	N	H	Y	Q	I	K	R	9
53	53	130.0993846166	A	D	G	L	Y	Q	I	K	R	8
54	54	105.467371202727	A	E	G	L	Y	Q	I	K	R	9
55	55	141.681288995966	A	D	N	L	Y	Q	I	K	R	9
56	56	114.856447192693	A	E	N	L	Y	Q	I	K	R	9
57	57	115.525263870657	A	D	G	N	Y	Q	I	K	R	9
58	58	93.6526019999701	A	E	G	N	Y	Q	I	K	R	9
59	59	125.809728808704	A	D	N	N	Y	Q	I	K	R	9
60	60	101.989885719174	A	E	N	N	Y	Q	I	K	R	9
61	61	377.963666810415	A	D	G	H	Y	A	M	K	R	9
62	62	306.402943150827	A	E	G	H	Y	A	M	K	R	9
63	63	411.611320569679	A	D	N	H	Y	A	M	K	R	9
64	64	333.680009830175	A	E	N	H	Y	A	M	K	R	9
65	65	181.919645636382	A	D	G	L	Y	A	M	K	R	9
66	66	147.476383934814	A	E	G	L	Y	A	M	K	R	10
67	67	198.114771744764	A	D	N	L	Y	A	M	K	R	10
68	68	160.605249855136	A	E	N	L	Y	A	M	K	R	10
69	69	161.540464832589	A	D	G	N	Y	A	M	K	R	8
70	70	130.955639943787	A	E	G	N	Y	A	M	K	R	8
71	71	175.921364654699	A	D	N	N	Y	A	M	K	R	8
72	72	142.613771181204	A	E	N	N	Y	A	M	K	R	8
73	73	290.854692587494	A	D	G	H	Y	D	M	K	R	8
74	74	235.786509825397	A	E	G	H	Y	D	M	K	R	8
75	75	316.747599366151	A	D	N	H	Y	D	M	K	R	7
76	76	256.777053468551	A	E	N	H	Y	D	M	K	R	8
77	77	139.992775109086	A	D	G	L	Y	D	M	K	R	6
78	78	113.487623493692	A	E	G	L	Y	D	M	K	R	6
79	79	152.455423874825	A	D	N	L	Y	D	M	K	R	6
80	80	123.590690525246	A	E	N	L	Y	D	M	K	R	7
81	81	124.310367279009	A	D	G	N	Y	D	M	K	R	6
82	82	100.774401729873	A	E	G	N	Y	D	M	K	R	5
83	83	135.376912992751	A	D	N	N	Y	D	M	K	R	8
84	84	109.745693086575	A	E	N	N	Y	D	M	K	R	7
85	85	353.797855725032	A	D	G	H	Y	E	M	K	R	9
86	86	286.812500231607	A	E	G	H	Y	E	M	K	R	9
87	87	385.294184064384	A	D	N	H	Y	E	M	K	R	9
88	88	312.345556842741	A	E	N	H	Y	E	M	K	R	9
89	89	170.288274223707	A	D	G	L	Y	E	M	K	R	7
90	90	138.047206617853	A	E	G	L	Y	E	M	K	R	7
91	91	185.447934777048	A	D	N	L	Y	E	M	K	R	8
92	92	150.336654039902	A	E	N	L	Y	E	M	K	R	9
93	93	151.21207430571	A	D	G	N	Y	E	M	K	R	7
94	94	122.582747167735	A	E	G	N	Y	E	M	K	R	7
95	95	164.673504509822	A	D	N	N	Y	E	M	K	R	8
96	96	133.495494068426	A	E	N	N	Y	E	M	K	R	7
97	97	383.702831240964	A	D	G	H	Y	H	M	K	R	8
98	98	311.055498481307	A	E	G	H	Y	H	M	K	R	8
99	99	417.861405584887	A	D	N	H	Y	H	M	K	R	8
100	100	338.746751984952	A	E	N	H	Y	H	M	K	R	8
101	101	184.681992526138	A	D	G	L	Y	H	M	K	R	7
102	102	149.715729383458	A	E	G	L	Y	H	M	K	R	7
103	103	201.123032461354	A	D	N	L	Y	H	M	K	R	8
104	104	163.043949704533	A	E	N	L	Y	H	M	K	R	8
105	105	163.993365392279	A	D	G	N	Y	H	M	K	R	7
106	106	132.944127242282	A	E	G	N	Y	H	M	K	R	7
107	107	178.592631041545	A	D	N	N	Y	H	M	K	R	8
108	108	144.779280606427	A	E	N	N	Y	H	M	K	R	8
109	109	342.442703067849	A	D	G	H	Y	Q	M	K	R	9
110	110	277.607244542751	A	E	G	H	Y	Q	M	K	R	8
111	111	372.928155816388	A	D	N	H	Y	Q	M	K	R	9
112	112	302.320816945791	A	E	N	H	Y	Q	M	K	R	9
113	113	164.822867019427	A	D	G	L	Y	Q	M	K	R	8
114	114	133.616577433199	A	E	G	L	Y	Q	M	K	R	9
115	115	179.495977818357	A	D	N	L	Y	Q	M	K	R	9
116	116	145.511594676286	A	E	N	L	Y	Q	M	K	R	10
117	117	146.358918302738	A	D	G	N	Y	Q	M	K	R	7
118	118	118.648450267111	A	E	G	N	Y	Q	M	K	R	8
119	119	159.38830350579	A	D	N	N	Y	Q	M	K	R	8
120	120	129.210952232844	A	E	N	N	Y	Q	M	K	R	8
121	121	315.656983540685	A	D	G	H	Y	A	P	K	R	9
122	122	255.892926426421	A	E	G	H	Y	A	P	K	R	9
123	123	343.757877413635	A	D	N	H	Y	A	P	K	R	10
124	124	278.673413928041	A	E	N	H	Y	A	P	K	R	9
125	125	151.930493936007	A	D	G	L	Y	A	P	K	R	10
126	126	123.165146769786	A	E	G	L	Y	A	P	K	R	9
127	127	165.455880380088	A	D	N	L	Y	A	P	K	R	10
128	128	134.129740929567	A	E	N	L	Y	A	P	K	R	10
129	129	134.910787269911	A	D	G	N	Y	A	P	K	R	9
130	130	109.367820010674	A	E	G	N	Y	A	P	K	R	9
131	131	146.921019620431	A	D	N	N	Y	A	P	K	R	9
132	132	119.104127659447	A	E	N	N	Y	A	P	K	R	9
133	133	242.907779167232	A	D	G	H	Y	D	P	K	R	7
134	134	196.917494951713	A	E	G	H	Y	D	P	K	R	8
135	135	264.532283230874	A	D	N	H	Y	D	P	K	R	9
136	136	214.447782307615	A	E	N	H	Y	D	P	K	R	9
137	137	116.91519844046	A	D	G	L	Y	D	P	K	R	7
138	138	94.7793770854397	A	E	G	L	Y	D	P	K	R	7
139	139	127.323400238051	A	D	N	L	Y	D	P	K	R	7
140	140	103.216970282167	A	E	N	L	Y	D	P	K	R	9
141	141	103.818009517325	A	D	G	N	Y	D	P	K	R	7
142	142	84.1619088326939	A	E	G	N	Y	D	P	K	R	6
143	143	113.060253534306	A	D	N	N	Y	D	P	K	R	8
144	144	91.6542976964672	A	E	N	N	Y	D	P	K	R	8
145	145	295.474866311273	A	D	G	H	Y	E	P	K	R	9
146	146	239.531935513481	A	E	G	H	Y	E	P	K	R	9
147	147	321.779077189811	A	D	N	H	Y	E	P	K	R	10
148	148	260.85591011257	A	E	N	H	Y	E	P	K	R	10
149	149	142.216534799273	A	D	G	L	Y	E	P	K	R	9
150	150	115.290353686474	A	E	G	L	Y	E	P	K	R	8
151	151	154.87715046678	A	D	N	L	Y	E	P	K	R	9
152	152	125.553906094466	A	E	N	L	Y	E	P	K	R	10
153	153	126.285014782154	A	D	G	N	Y	E	P	K	R	8
154	154	102.375184714531	A	E	G	N	Y	E	P	K	R	8
155	155	137.527350555409	A	D	N	N	Y	E	P	K	R	8
156	156	111.488983397575	A	E	N	N	Y	E	P	K	R	8
157	157	320.450056238595	A	D	G	H	Y	H	P	K	R	9
158	158	259.778515731258	A	E	G	H	Y	H	P	K	R	8
159	159	348.97764628566	A	D	N	H	Y	H	P	K	R	8
160	160	282.904912046503	A	E	N	H	Y	H	P	K	R	8
161	161	154.237472524906	A	D	G	L	Y	H	P	K	R	7
162	162	125.035339837257	A	E	G	L	Y	H	P	K	R	7
163	163	167.968234309544	A	D	N	L	Y	H	P	K	R	7
164	164	136.166425155641	A	E	N	L	Y	H	P	K	R	8
165	165	136.95933124275	A	D	G	N	Y	H	P	K	R	8
166	166	111.028508477766	A	E	G	N	Y	H	P	K	R	7
167	167	149.151932176183	A	D	N	N	Y	H	P	K	R	8
168	168	120.912656449431	A	E	N	N	Y	H	P	K	R	8
169	169	285.991591726554	A	D	G	H	Y	Q	P	K	R	9
170	170	231.844150949461	A	E	G	H	Y	Q	P	K	R	9
171	171	311.451568177949	A	D	N	H	Y	Q	P	K	R	9
172	172	252.483731952286	A	E	N	H	Y	Q	P	K	R	9
173	173	137.652090903162	A	D	G	L	Y	Q	P	K	R	8
174	174	111.590106370594	A	E	G	L	Y	Q	P	K	R	9
175	175	149.906363735878	A	D	N	L	Y	Q	P	K	R	9
176	176	121.524249760098	A	E	N	L	Y	Q	P	K	R	9
177	177	122.231893492802	A	D	G	N	Y	Q	P	K	R	9
178	178	99.0894501292869	A	E	G	N	Y	Q	P	K	R	9
179	179	133.113406166475	A	D	N	N	Y	Q	P	K	R	9
180	180	107.910741173694	A	E	N	N	Y	Q	P	K	R	9
181	181	329.095666794684	A	D	G	H	Y	A	I	L	R	11
182	182	266.78723310898	A	E	G	H	Y	A	I	L	R	10
183	183	358.392919473567	A	D	N	H	Y	A	I	L	R	10
184	184	290.537570073368	A	E	N	H	Y	A	I	L	R	11
185	185	158.398736018687	A	D	G	L	Y	A	I	L	R	12
186	186	128.408741816554	A	E	G	L	Y	A	I	L	R	12
187	187	172.499948101951	A	D	N	L	Y	A	I	L	R	11
188	188	139.840139233051	A	E	N	L	Y	A	I	L	R	11
189	189	140.654437599872	A	D	G	N	Y	A	I	L	R	9
190	190	114.024011914993	A	E	G	N	Y	A	I	L	R	9
191	191	153.17598988558	A	D	N	N	Y	A	I	L	R	9
192	192	124.174830128645	A	E	N	N	Y	A	I	L	R	9
193	193	253.249260187373	A	D	G	H	Y	D	I	L	R	13
194	194	205.300999768061	A	E	G	H	Y	D	I	L	R	12
195	195	275.794399230721	A	D	N	H	Y	D	I	L	R	14
196	196	223.577616181806	A	E	N	H	Y	D	I	L	R	13
197	197	121.892710110869	A	D	G	L	Y	D	I	L	R	10
198	198	98.8144851111693	A	E	G	L	Y	D	I	L	R	12
199	199	132.744027488013	A	D	N	L	Y	D	I	L	R	12
200	200	107.611297803455	A	E	N	L	Y	D	I	L	R	13
201	201	108.237925498003	A	D	G	N	Y	D	I	L	R	11
202	202	87.7449920332238	A	E	G	N	Y	D	I	L	R	11
203	203	117.873645966882	A	D	N	N	Y	D	I	L	R	10
204	204	95.5563595542301	A	E	N	N	Y	D	I	L	R	11
205	205	308.054322318662	A	D	G	H	Y	E	I	L	R	12
206	206	249.729694405035	A	E	G	H	Y	E	I	L	R	11
207	207	335.47840057437	A	D	N	H	Y	E	I	L	R	12
208	208	271.961509334914	A	E	N	H	Y	E	I	L	R	13
209	209	148.271217775747	A	D	G	L	Y	E	I	L	R	12
210	210	120.198689716475	A	E	G	L	Y	E	I	L	R	13
211	211	161.470842597583	A	D	N	L	Y	E	I	L	R	13
212	212	130.899199445432	A	E	N	L	Y	E	I	L	R	13
213	213	131.661434129345	A	D	G	N	Y	E	I	L	R	11
214	214	106.733674316174	A	E	G	N	Y	E	I	L	R	11
215	215	143.382397645276	A	D	N	N	Y	E	I	L	R	12
216	216	116.235481059006	A	E	N	N	Y	E	I	L	R	11
217	217	334.092798294266	A	D	G	H	Y	H	I	L	R	9
218	218	270.838246296847	A	E	G	H	Y	H	I	L	R	8
219	219	363.834913178838	A	D	N	H	Y	H	I	L	R	9
220	220	294.949218690217	A	E	N	H	Y	H	I	L	R	8
221	221	160.803931203912	A	D	G	L	Y	H	I	L	R	9
222	222	130.358555908009	A	E	G	L	Y	H	I	L	R	9
223	223	175.119262214265	A	D	N	L	Y	H	I	L	R	8
224	224	141.963532626448	A	E	N	L	Y	H	I	L	R	10
225	225	142.790195653243	A	D	G	N	Y	H	I	L	R	9
226	226	115.755402021702	A	E	G	N	Y	H	I	L	R	8
227	227	155.501880625777	A	D	N	N	Y	H	I	L	R	9
228	228	126.060354666645	A	E	N	N	Y	H	I	L	R	8
229	229	298.167309720847	A	D	G	H	Y	Q	I	L	R	10
230	230	241.714612467386	A	E	G	H	Y	Q	I	L	R	10
231	231	324.711211372776	A	D	N	H	Y	Q	I	L	R	11
232	232	263.232896638697	A	E	N	H	Y	Q	I	L	R	10
233	233	143.512448650197	A	D	G	L	Y	Q	I	L	R	11
234	234	116.340909210352	A	E	G	L	Y	Q	I	L	R	10
235	235	156.288431122471	A	D	N	L	Y	Q	I	L	R	10
236	236	126.697985762664	A	E	N	L	Y	Q	I	L	R	11
237	237	127.435756501823	A	D	G	N	Y	Q	I	L	R	9
238	238	103.30805387809	A	E	G	N	Y	Q	I	L	R	9
239	239	138.780535346595	A	D	N	N	Y	Q	I	L	R	10
240	240	112.504899852115	A	E	N	N	Y	Q	I	L	R	10
241	241	416.931190601871	A	D	G	H	Y	A	M	L	R	10
242	242	337.99265672769	A	E	G	H	Y	A	M	L	R	10
243	243	454.047870258401	A	D	N	H	Y	A	M	L	R	10
244	244	368.081950713854	A	E	N	H	Y	A	M	L	R	11
245	245	200.675305880902	A	D	G	L	Y	A	M	L	R	10
246	246	162.680992219399	A	E	G	L	Y	A	M	L	R	10
247	247	218.540126770424	A	D	N	L	Y	A	M	L	R	12
248	248	177.163425797222	A	E	N	L	Y	A	M	L	R	12
249	249	178.195060126809	A	D	G	N	Y	A	M	L	R	9
250	250	144.45698270035	A	E	G	N	Y	A	M	L	R	9
251	251	194.058610545177	A	D	N	N	Y	A	M	L	R	11
252	252	157.317050912799	A	E	N	N	Y	A	M	L	R	10
253	253	320.84140334439	A	D	G	H	Y	D	M	L	R	12
254	254	260.095768196346	A	E	G	H	Y	D	M	L	R	10
255	255	349.403832485982	A	D	N	H	Y	D	M	L	R	12
256	256	283.250407440838	A	E	N	H	Y	D	M	L	R	12
257	257	154.42583382272	A	D	G	L	Y	D	M	L	R	10
258	258	125.188038260661	A	E	G	L	Y	D	M	L	R	10
259	259	168.173364191979	A	D	N	L	Y	D	M	L	R	11
260	260	136.332717329269	A	E	N	L	Y	D	M	L	R	12
261	261	137.126591746688	A	D	G	N	Y	D	M	L	R	11
262	262	111.164101168757	A	E	G	N	Y	D	M	L	R	10
263	263	149.334082797925	A	D	N	N	Y	D	M	L	R	11
264	264	121.060320078238	A	E	N	N	Y	D	M	L	R	11
265	265	390.273918296535	A	D	G	H	Y	E	M	L	R	12
266	266	316.382466627526	A	E	G	H	Y	E	M	L	R	12
267	267	425.017473900519	A	D	N	H	Y	E	M	L	R	12
268	268	344.547945554168	A	E	N	H	Y	E	M	L	R	12
269	269	187.844756393584	A	D	G	L	Y	E	M	L	R	12
270	270	152.279679949539	A	E	G	L	Y	E	M	L	R	12
271	271	204.567356682026	A	D	N	L	Y	E	M	L	R	12
272	272	165.836152159562	A	E	N	L	Y	E	M	L	R	13
273	273	166.801827026621	A	D	G	N	Y	E	M	L	R	11
274	274	135.220856425672	A	E	G	N	Y	E	M	L	R	11
275	275	181.651111799328	A	D	N	N	Y	E	M	L	R	11
276	276	147.258692222001	A	E	N	N	Y	E	M	L	R	11
277	277	423.262054833562	A	D	G	H	Y	H	M	L	R	9
278	278	343.124883985532	A	E	G	H	Y	H	M	L	R	9
279	279	460.942330270243	A	D	N	H	Y	H	M	L	R	10
280	280	373.671066876503	A	E	N	H	Y	H	M	L	R	9
281	281	203.722446859611	A	D	G	L	Y	H	M	L	R	8
282	282	165.151211042153	A	E	G	L	Y	H	M	L	R	8
283	283	221.858534946514	A	D	N	L	Y	H	M	L	R	9
284	284	179.853552179765	A	E	N	L	Y	H	M	L	R	10
285	285	180.900851292954	A	D	G	N	Y	H	M	L	R	10
286	286	146.650480249611	A	E	G	N	Y	H	M	L	R	9
287	287	197.005280748907	A	D	N	N	Y	H	M	L	R	10
288	288	159.705821321703	A	E	N	N	Y	H	M	L	R	9
289	289	377.748065330885	A	D	G	H	Y	Q	M	L	R	10
290	290	306.228161991481	A	E	G	H	Y	Q	M	L	R	10
291	291	411.376525488831	A	D	N	H	Y	Q	M	L	R	12
292	292	333.489669037854	A	E	N	H	Y	Q	M	L	R	11
293	293	181.815873374128	A	D	G	L	Y	Q	M	L	R	11
294	294	147.392259111811	A	E	G	L	Y	Q	M	L	R	11
295	295	198.001761311075	A	D	N	L	Y	Q	M	L	R	11
296	296	160.513635944779	A	E	N	L	Y	Q	M	L	R	12
297	297	161.448317448382	A	D	G	N	Y	Q	M	L	R	10
298	298	130.880939034138	A	E	G	N	Y	Q	M	L	R	9
299	299	175.821013986549	A	D	N	N	Y	Q	M	L	R	10
300	300	142.532420134085	A	E	N	N	Y	Q	M	L	R	10
301	301	348.200775698968	A	D	G	H	Y	A	P	L	R	11
302	302	282.275128141033	A	E	G	H	Y	A	P	L	R	12
303	303	379.198832306623	A	D	N	H	Y	A	P	L	R	13
304	304	307.404251944633	A	E	N	H	Y	A	P	L	R	12
305	305	167.594314712909	A	D	G	L	Y	A	P	L	R	13
306	306	135.863300609629	A	E	G	L	Y	A	P	L	R	14
307	307	182.5141495242	A	D	N	L	Y	A	P	L	R	13
308	308	147.958329044721	A	E	N	L	Y	A	P	L	R	14
309	309	148.819900167001	A	D	G	N	Y	A	P	L	R	11
310	310	120.64348881834	A	E	G	N	Y	A	P	L	R	11
311	311	162.06837062334	A	D	N	N	Y	A	P	L	R	11
312	312	131.383596126341	A	E	N	N	Y	A	P	L	R	12
313	313	267.951230416679	A	D	G	H	Y	D	P	L	R	12
314	314	217.219412419706	A	E	G	H	Y	D	P	L	R	12
315	315	291.80519051161	A	D	N	H	Y	D	P	L	R	14
316	316	236.557047808229	A	E	N	H	Y	D	P	L	R	14
317	317	128.968991375791	A	D	G	L	Y	D	P	L	R	10
318	318	104.550997894084	A	E	G	L	Y	D	P	L	R	12
319	319	140.450264176732	A	D	N	L	Y	D	P	L	R	14
320	320	113.858495112038	A	E	N	L	Y	D	P	L	R	15
321	321	114.521500649125	A	D	G	N	Y	D	P	L	R	14
322	322	92.8388835600488	A	E	G	N	Y	D	P	L	R	12
323	323	124.716607058033	A	D	N	N	Y	D	P	L	R	13
324	324	101.103727204377	A	E	N	N	Y	D	P	L	R	13
325	325	325.937910497309	A	D	G	H	Y	E	P	L	R	14
326	326	264.2273420183	A	E	G	H	Y	E	P	L	R	13
327	327	354.954048614449	A	D	N	H	Y	E	P	L	R	14
328	328	287.749788482504	A	E	N	H	Y	E	P	L	R	14
329	329	156.878860017186	A	D	G	L	Y	E	P	L	R	15
330	330	127.176627407213	A	E	G	L	Y	E	P	L	R	15
331	331	170.844767398051	A	D	N	L	Y	E	P	L	R	15
332	332	138.49833766942	A	E	N	L	Y	E	P	L	R	16
333	333	139.304822637114	A	D	G	N	Y	E	P	L	R	15
334	334	112.929922633345	A	E	G	N	Y	E	P	L	R	15
335	335	151.706227456378	A	D	N	N	Y	E	P	L	R	14
336	336	122.983341174587	A	E	N	N	Y	E	P	L	R	14
337	337	353.488007467686	A	D	G	H	Y	H	P	L	R	10
338	338	286.561316251988	A	E	G	H	Y	H	P	L	R	9
339	339	384.956752026382	A	D	N	H	Y	H	P	L	R	9
340	340	312.072011582612	A	E	N	H	Y	H	P	L	R	8
341	341	170.139139557793	A	D	G	L	Y	H	P	L	R	9
342	342	137.926307958605	A	E	G	L	Y	H	P	L	R	10
343	343	185.285523619125	A	D	N	L	Y	H	P	L	R	8
344	344	150.204992557177	A	E	N	L	Y	H	P	L	R	9
345	345	151.079646149476	A	D	G	N	Y	H	P	L	R	9
346	346	122.47539193656	A	E	G	N	Y	H	P	L	R	8
347	347	164.529287133776	A	D	N	N	Y	H	P	L	R	9
348	348	133.378581697333	A	E	N	N	Y	H	P	L	R	8
349	349	315.476923607279	A	D	G	H	Y	Q	P	L	R	10
350	350	255.746957651156	A	E	G	H	Y	Q	P	L	R	10
351	351	343.561787912239	A	D	N	H	Y	Q	P	L	R	12
352	352	278.514450499477	A	E	N	H	Y	Q	P	L	R	10
353	353	151.843828358983	A	D	G	L	Y	Q	P	L	R	11
354	354	123.094889784256	A	E	G	L	Y	Q	P	L	R	12
355	355	165.36149952886	A	D	N	L	Y	Q	P	L	R	10
356	356	134.053229420306	A	E	N	L	Y	Q	P	L	R	12
357	357	134.833830229078	A	D	G	N	Y	Q	P	L	R	10
358	358	109.30543342202	A	E	G	N	Y	Q	P	L	R	10
359	359	146.837211593401	A	D	N	N	Y	Q	P	L	R	10
360	360	119.036187197449	A	E	N	N	Y	Q	P	L	R	11
361	361	416.056924509649	A	D	G	H	Y	A	I	R	R	9
362	362	337.283917430036	A	E	G	H	Y	A	I	R	R	9
363	363	453.095773926535	A	D	N	H	Y	A	I	R	R	10
364	364	367.310116953459	A	E	N	H	Y	A	I	R	R	10
365	365	200.2545083502	A	D	G	L	Y	A	I	R	R	10
366	366	162.339865245567	A	E	G	L	Y	A	I	R	R	11
367	367	218.081868364884	A	D	N	L	Y	A	I	R	R	10
368	368	176.79193050148	A	E	N	L	Y	A	I	R	R	10
369	369	177.821401589425	A	D	G	N	Y	A	I	R	R	9
370	370	144.154069786645	A	E	G	N	Y	A	I	R	R	9
371	371	193.651687611783	A	D	N	N	Y	A	I	R	R	9
372	372	156.9871716271	A	E	N	N	Y	A	I	R	R	9
373	373	320.168628636602	A	D	G	H	Y	D	I	R	R	8
374	374	259.55037145945	A	E	G	H	Y	D	I	R	R	8
375	375	348.67116500962	A	D	N	H	Y	D	I	R	R	9
376	376	282.656457569935	A	E	N	H	Y	D	I	R	R	10
377	377	154.102017151486	A	D	G	L	Y	D	I	R	R	9
378	378	124.925530538835	A	E	G	L	Y	D	I	R	R	10
379	379	167.820720222801	A	D	N	L	Y	D	I	R	R	9
380	380	136.046840247611	A	E	N	L	Y	D	I	R	R	11
381	381	136.839049983902	A	D	G	N	Y	D	I	R	R	8
382	382	110.931000344172	A	E	G	N	Y	D	I	R	R	9
383	383	149.020943057012	A	D	N	N	Y	D	I	R	R	10
384	384	120.806467799148	A	E	N	N	Y	D	I	R	R	10
385	385	389.455550035449	A	D	G	H	Y	E	I	R	R	9
386	386	315.719041897065	A	E	G	H	Y	E	I	R	R	10
387	387	424.126251621138	A	D	N	H	Y	E	I	R	R	10
388	388	343.825460422969	A	E	N	H	Y	E	I	R	R	10
389	389	187.450863336843	A	D	G	L	Y	E	I	R	R	11
390	390	151.960363564209	A	E	G	L	Y	E	I	R	R	11
391	391	204.13839788126	A	D	N	L	Y	E	I	R	R	11
392	392	165.488409107552	A	E	N	L	Y	E	I	R	R	12
393	393	166.452059043853	A	D	G	N	Y	E	I	R	R	8
394	394	134.937310813353	A	E	G	N	Y	E	I	R	R	10
395	395	181.270206241672	A	D	N	N	Y	E	I	R	R	10
396	396	146.949904382913	A	E	N	N	Y	E	I	R	R	10
397	397	422.374513505385	A	D	G	H	Y	H	I	R	R	8
398	398	342.405382882645	A	E	G	H	Y	H	I	R	R	8
399	399	459.975776894269	A	D	N	H	Y	H	I	R	R	8
400	400	372.887513257156	A	E	N	H	Y	H	I	R	R	8
401	401	203.295259756491	A	D	G	L	Y	H	I	R	R	8
402	402	164.80490424823	A	E	G	L	Y	H	I	R	R	8
403	403	221.393318146366	A	D	N	L	Y	H	I	R	R	8
404	404	179.476415938148	A	E	N	L	Y	H	I	R	R	8
405	405	180.521518962093	A	D	G	N	Y	H	I	R	R	8
406	406	146.342967774698	A	E	G	N	Y	H	I	R	R	8
407	407	196.592178921003	A	D	N	N	Y	H	I	R	R	8
408	408	159.370933005695	A	E	N	N	Y	H	I	R	R	8
409	409	376.955962623374	A	D	G	H	Y	Q	I	R	R	8
410	410	305.586029897391	A	E	G	H	Y	Q	I	R	R	9
411	411	410.513907014901	A	D	N	H	Y	Q	I	R	R	10
412	412	332.790372088338	A	E	N	H	Y	Q	I	R	R	9
413	413	181.434622326709	A	D	G	L	Y	Q	I	R	R	10
414	414	147.083191195325	A	E	G	L	Y	Q	I	R	R	9
415	415	197.586569955723	A	D	N	L	Y	Q	I	R	R	10
416	416	160.177053716323	A	E	N	L	Y	Q	I	R	R	10
417	417	161.109775279379	A	D	G	N	Y	Q	I	R	R	9
418	418	130.606493826644	A	E	G	N	Y	Q	I	R	R	9
419	419	175.452333604046	A	D	N	N	Y	Q	I	R	R	9
420	420	142.233542849836	A	E	N	N	Y	Q	I	R	R	9
421	421	527.102379023979	A	D	G	H	Y	A	M	R	R	9
422	422	427.304882603333	A	E	G	H	Y	A	M	R	R	9
423	423	574.026885008253	A	D	N	H	Y	A	M	R	R	9
424	424	465.345064774314	A	E	N	H	Y	A	M	R	R	9
425	425	253.702369900635	A	D	G	L	Y	A	M	R	R	9
426	426	205.668321185184	A	E	G	L	Y	A	M	R	R	9
427	427	276.287846362856	A	D	N	L	Y	A	M	R	R	9
428	428	223.977637842225	A	E	N	L	Y	A	M	R	R	10
429	429	225.281874420504	A	D	G	N	Y	A	M	R	R	8
430	430	182.628742978095	A	E	G	N	Y	A	M	R	R	8
431	431	245.337258507307	A	D	N	N	Y	A	M	R	R	10
432	432	198.886995423558	A	E	N	N	Y	A	M	R	R	9
433	433	405.621528934039	A	D	G	H	Y	D	M	R	R	8
434	434	328.824279115346	A	E	G	H	Y	D	M	R	R	9
435	435	441.731382767481	A	D	N	H	Y	D	M	R	R	9
436	436	358.097371909376	A	E	N	H	Y	D	M	R	R	9
437	437	195.231794179786	A	D	G	L	Y	D	M	R	R	8
438	438	158.268113012323	A	E	G	L	Y	D	M	R	R	7
439	439	212.612014529527	A	D	N	L	Y	D	M	R	R	7
440	440	172.35769657656	A	E	N	L	Y	D	M	R	R	8
441	441	173.36134682749	A	D	G	N	Y	D	M	R	R	8
442	442	140.538447371922	A	E	G	N	Y	D	M	R	R	6
443	443	188.794583102598	A	D	N	N	Y	D	M	R	R	9
444	444	153.049673799956	A	E	N	N	Y	D	M	R	R	8
445	445	493.401106566649	A	D	G	H	Y	E	M	R	R	9
446	446	399.984348976397	A	E	G	H	Y	E	M	R	R	10
447	447	537.325406852686	A	D	N	H	Y	E	M	R	R	10
448	448	435.592361241326	A	E	N	H	Y	E	M	R	R	10
449	449	237.481436299608	A	D	G	L	Y	E	M	R	R	8
450	450	192.5185339637	A	E	G	L	Y	E	M	R	R	8
451	451	258.622868253357	A	D	N	L	Y	E	M	R	R	9
452	452	209.657210354785	A	E	N	L	Y	E	M	R	R	9
453	453	210.878058137979	A	D	G	N	Y	E	M	R	R	8
454	454	170.952034106013	A	E	G	N	Y	E	M	R	R	8
455	455	229.651163885235	A	D	N	N	Y	E	M	R	R	9
456	456	186.170784896486	A	E	N	N	Y	E	M	R	R	9
457	457	535.106130417547	A	D	G	H	Y	H	M	R	R	8
458	458	433.793265478682	A	E	G	H	Y	H	M	R	R	8
459	459	582.74315847554	A	D	N	H	Y	H	M	R	R	8
460	460	472.411066292983	A	E	N	H	Y	H	M	R	R	8
461	461	257.554696844034	A	D	G	L	Y	H	M	R	R	8
462	462	208.791278276265	A	E	G	L	Y	H	M	R	R	6
463	463	280.483120987584	A	D	N	L	Y	H	M	R	R	9
464	464	227.378611547423	A	E	N	L	Y	H	M	R	R	10
465	465	228.702652220213	A	D	G	N	Y	H	M	R	R	7
466	466	185.40185710978	A	E	G	N	Y	H	M	R	R	7
467	467	249.062565967137	A	D	N	N	Y	H	M	R	R	9
468	468	201.906981919789	A	E	N	N	Y	H	M	R	R	9
469	469	477.565383439368	A	D	G	H	Y	Q	M	R	R	9
470	470	387.146839450503	A	E	G	H	Y	Q	M	R	R	9
471	471	520.079932006911	A	D	N	H	Y	Q	M	R	R	9
472	472	421.612011507261	A	E	N	H	Y	Q	M	R	R	9
473	473	229.859462568583	A	D	G	L	Y	Q	M	R	R	9
474	474	186.339645914717	A	E	G	L	Y	Q	M	R	R	9
475	475	250.322359637675	A	D	N	L	Y	Q	M	R	R	10
476	476	202.928255979471	A	E	N	L	Y	Q	M	R	R	10
477	477	204.109920616908	A	D	G	N	Y	Q	M	R	R	7
478	478	165.465323508653	A	E	G	N	Y	Q	M	R	R	9
479	479	222.280502979243	A	D	N	N	Y	Q	M	R	R	9
480	480	180.195628041804	A	E	N	N	Y	Q	M	R	R	9
481	481	440.210426530985	A	D	G	H	Y	A	P	R	R	8
482	482	356.864381788397	A	E	G	H	Y	A	P	R	R	8
483	483	479.399505571649	A	D	N	H	Y	A	P	R	R	9
484	484	388.633703053483	A	E	N	H	Y	A	P	R	R	9
485	485	211.879955223651	A	D	G	L	Y	A	P	R	R	10
486	486	171.764239729836	A	E	G	L	Y	A	P	R	R	11
487	487	230.742253370075	A	D	N	L	Y	A	P	R	R	10
488	488	187.055295918979	A	E	N	L	Y	A	P	R	R	10
489	489	188.144531261618	A	D	G	N	Y	A	P	R	R	8
490	490	152.522697757635	A	E	G	N	Y	A	P	R	R	9
491	491	204.893818562202	A	D	N	N	Y	A	P	R	R	9
492	492	166.100804266883	A	E	N	N	Y	A	P	R	R	9
493	493	338.755492989495	A	D	G	H	Y	D	P	R	R	8
494	494	274.61814236381	A	E	G	H	Y	D	P	R	R	8
495	495	368.912697340242	A	D	N	H	Y	D	P	R	R	9
496	496	299.065614387371	A	E	N	H	Y	D	P	R	R	8
497	497	163.048156882599	A	D	G	L	Y	D	P	R	R	8
498	498	132.177877216979	A	E	G	L	Y	D	P	R	R	8
499	499	177.563276748932	A	D	N	L	Y	D	P	R	R	8
500	500	143.944816311318	A	E	N	L	Y	D	P	R	R	10
501	501	144.783016483869	A	D	G	N	Y	D	P	R	R	6
502	502	117.370917536272	A	E	G	N	Y	D	P	R	R	5
503	503	157.672109369389	A	D	N	N	Y	D	P	R	R	8
504	504	127.819689049139	A	E	N	N	Y	D	P	R	R	8
505	505	412.064752913368	A	D	G	H	Y	E	P	R	R	9
506	506	334.047592793369	A	E	G	H	Y	E	P	R	R	9
507	507	448.748205186521	A	D	N	H	Y	E	P	R	R	9
508	508	363.785683325401	A	E	N	H	Y	E	P	R	R	10
509	509	198.33301560926	A	D	G	L	Y	E	P	R	R	10
510	510	160.782173110671	A	E	G	L	Y	E	P	R	R	9
511	511	215.989317588145	A	D	N	L	Y	E	P	R	R	10
512	512	175.095567139107	A	E	N	L	Y	E	P	R	R	12
513	513	176.115160191152	A	D	G	N	Y	E	P	R	R	7
514	514	142.770874966444	A	E	G	N	Y	E	P	R	R	8
515	515	191.793550608614	A	D	N	N	Y	E	P	R	R	9
516	516	155.480839943548	A	E	N	N	Y	E	P	R	R	10
517	517	446.894772788983	A	D	G	H	Y	H	P	R	R	8
518	518	362.283165513757	A	E	G	H	Y	H	P	R	R	8
519	519	486.678915821893	A	D	N	H	Y	H	P	R	R	8
520	520	394.534885947329	A	E	N	H	Y	H	P	R	R	8
521	521	215.097232463094	A	D	G	L	Y	H	P	R	R	8
522	522	174.372382526779	A	E	G	L	Y	H	P	R	R	7
523	523	234.245943934677	A	D	N	L	Y	H	P	R	R	7
524	524	189.895624752551	A	E	N	L	Y	H	P	R	R	8
525	525	191.001399517583	A	D	G	N	Y	H	P	R	R	8
526	526	154.838668626499	A	E	G	N	Y	H	P	R	R	7
527	527	208.005015269163	A	D	N	N	Y	H	P	R	R	8
528	528	168.622951000665	A	E	N	N	Y	H	P	R	R	8
529	529	398.839522465357	A	D	G	H	Y	Q	P	R	R	8
530	530	323.32632540988	A	E	G	H	Y	Q	P	R	R	8
531	531	434.345618251426	A	D	N	H	Y	Q	P	R	R	9
532	532	352.109971045596	A	E	N	H	Y	Q	P	R	R	8
533	533	191.967511599669	A	D	G	L	Y	Q	P	R	R	10
534	534	155.621864503136	A	E	G	L	Y	Q	P	R	R	9
535	535	209.057134043651	A	D	N	L	Y	Q	P	R	R	10
536	536	169.47586972634	A	E	N	L	Y	Q	P	R	R	10
537	537	170.462738909184	A	D	G	N	Y	Q	P	R	R	8
538	538	138.188639506251	A	E	G	N	Y	Q	P	R	R	8
539	539	185.637930921884	A	D	N	N	Y	Q	P	R	R	9
540	540	150.49067778101	A	E	N	N	Y	Q	P	R	R	9
