## Supplementary material for "Novel substrate prediction for the TAM family of RTKs using phosphoproteomics and structure-based modeling": KINATESTID files: MER_528-999_fisher_odds.csv

	-7	-6	-5	-4	-3	-2	-1	0	1	2	3	4	5	6	7
A	0.785989631508154	1.47805339868229	1.11118449268472	1.95629876655419	1.35718841144305	1.23922286932659	1.11153875346468	0.05	2.04265922427422	1.356392650015	0.50299094191075	1.10213123439945	1.68654105608768	1.48791234299931	0.977489666354431
C	1.05415786763536	0.802230601136633	0.702672367587806	0.836867968130838	0.430012622766452	0.611812422748202	0.53971876038389	0.05	0.695708252085664	0.580659318322296	0.509992595108278	0.428193864131925	0.05	0.05	0.05
D	0.550123164437345	0.829203893442677	1.09797527677801	1.26953900687436	2.03279039984732	1.38303034756852	0.933705952665405	0.05	1.57188923938368	1.02797785996064	0.50299094191075	0.804396993792654	1.05057131134689	1.05891399708213	0.402580315950511
E	0.323265881597919	0.798494062181409	1.0175698451072	0.856236661057937	1.64791755402877	1.21058172695231	0.977096533143975	0.05	1.91205800182819	1.30631310202646	0.269821857552672	1.17969401770133	1.06458388829819	0.937490537616813	0.736714748184718
F	0.05	0.766581346012092	0.975531586298762	1.11573646138773	0.685960852420575	0.350749030384892	0.75230240618449	0.05	1.40994001455723	0.975441574870322	0.822237629631907	0.948018959050821	0.499074540111825	0.496105806508751	1.00404322408271
G	1.09992159959875	1.18352728668674	1.70683472866706	0.977256873551854	1.14464837900438	1.66825588456938	0.128430612792786	0.05	0.969089550994033	0.328696373659226	0.946775432434133	0.525688426412756	1.27154658806823	1.26003210058419	1.38539881396349
H	0.83542549865213	1.16263501339976	3.57422527203386	0.842162406935179	1.37060926380831	0.734158270394633	3.97791802437583	0.05	2.07367584886838	1.31807524046125	1.87206575720147	0.316056951721991	1.13696470802059	1.25627113582425	3.35643405528797
I	0.737978514399591	1.07786176161972	0.503111409109895	0.848867944879797	0.827925917991767	0.764738441096382	1.51841727810289	0.05	0.896660098476372	1.78862493185984	1.12184443173612	0.145081757170752	0.05	0.05	0.721714672153546
K	1.0798049857269	1.0668178694698	1.70212439414965	1.72209941388245	1.03316826429381	0.244751129996028	0.411520304572094	0.05	0.817891676024057	0.822001616022327	1.5647706057547	1.23234452372075	1.20562137054581	1.52745474773945	2.15126702759407
L	1.34148121128131	0.262378406736272	0.536614601853023	1.02722816875655	0.727169908825655	0.999171050970733	1.91463228058906	0.05	0.60832313975035	1.13790459207931	1.72609625994384	0.85128230976671	0.399280398894322	0.310345678059215	0.77632202020975
M	0.714188722456666	0.584718981766428	1.28291357508943	1.80986094802175	0.05	0.390546983918883	1.43210042976029	0.05	0.58764133184036	2.26600833017275	0.97245995894678	1.14164717813357	1.73538876710171	2.22063500752786	0.459653980355464
N	3.03014393859152	0.05	0.549919005066105	0.749227695256306	1.17023604284066	1.81676988555668	1.70014946713365	0.05	0.427022064223663	0.426625979920351	0.497831996607431	0.333945035846283	1.50626623274855	1.8408007279869	0.810329602059836
P	3.10461398040093	1.28694365741476	1.17250651548059	0.826466731150362	0.885589280126678	0.827411451472876	0.696053469393644	0.05	0.235995030632164	1.89246061722429	1.09623839273228	1.57666696414751	1.58955737015847	1.79228218239778	0.986885734024766
Q	1.25292155930795	1.03739645563739	1.22100629807145	0.894219691206094	0.769160213961265	1.17456157915271	0.787739559937929	0.05	1.85069044363411	0.874992182627349	0.633597143810086	0.94801869660261	0.767763984745778	0.815346588112699	0.304936702682375
R	0.615018963063484	0.83121628480286	0.827412092492021	0.59405029480161	0.935448106501576	0.624284336679366	0.351349853230192	0.05	0.89533120448832	0.771778432953422	2.18220527883123	1.97740521901816	1.52062493822701	1.61529042290396	2.05202598608583
S	0.598377529369682	1.29337722845518	0.852909661352434	0.747580520360715	0.679704015125418	0.98114884962783	0.0655649258825317	0.05	0.247576722363025	0.706605829306946	0.451301274077961	1.41410007906346	0.737500351297635	0.679517353822297	0.993250609804232
T	0.461299597447979	1.76845336113964	0.523887296508047	0.7736152336188	0.832769761619247	0.402535573695739	0.0975005002891731	0.05	0.05	0.290351244877977	0.881670923185101	1.19443497305344	0.381480529265003	0.352434404603599	0.410630697920751
V	1.02963392773295	1.45431359988407	0.599278686846071	0.709708935437008	0.689178875290888	0.950334274179954	1.1774489020829	0.05	0.510800006334707	1.12281217227868	0.825324399623157	0.535244275978138	0.490880286943542	0.425847362195212	0.810324595829574
W	0.05	0.05	1.40502428677257	0.05	0.05	0.05	1.6924090312104	0.05	0.504403277902214	0.950110255358721	0.972460062766156	1.12950483999294	0.05	0.05	0.05
Y	0.492035670639634	0.99500674061967	0.686323399873469	0.642826608918955	0.972683631881156	0.524404314725392	0.94995949076534	1	0.617608790765179	0.294440647870815	0.168643147954454	1.38650092535536	0.232151355143225	0.260737913658844	0.676788119117332
