## Supplementary material for "Novel substrate prediction for the TAM family of RTKs using phosphoproteomics and structure-based modeling": KINATESTID files: MER_528-999_fisher_pvalues.csv

	-7	-6	-5	-4	-3	-2	-1	0	1	2	3	4	5	6	7
A	1	0.291562311735762	0.712110205628991	0.00822462474599948	0.185771227577995	0.370690060835208	0.618905003903406	1	0.000800036200749852	0.194707581307995	0.0797418975614744	0.749195380688776	0.122047731003771	0.202081307578428	1
C	0.620967887255496	1	1	1	0.726142534104414	0.770259435266993	0.584194546935403	1	1	1	1	0.727800199248706	0.647424221404164	0.415967058333804	0.63261153338304
D	0.578390093197471	0.83085403913953	0.700536470782398	0.36233661945758	0.00517694581740664	0.146683697002599	0.900575520530536	1	0.0325315137173215	0.898928537415462	0.0797418975614744	0.846116356409323	0.849156259762489	0.848059811748345	0.329258916396999
E	0.363923028135335	0.831135769566759	0.866377359187992	0.755544822509565	0.033371012626555	0.35303889757893	1	1	0.000535003645470918	0.221827348864251	0.00367029066436826	0.62135352467043	0.847920441543366	1	0.681046354177869
F	0.413489589848431	1	1	0.6977669642589	0.472901221287208	0.0647561942764906	0.518120938812288	1	0.234960655476263	1	0.855968602780244	1	0.437531269755542	0.436229367697743	1
G	0.783331470740887	0.665399097782657	0.0731824941078319	1	0.593227338915811	0.0148817216623464	9.23303861300866e-07	1	1	0.00706443578172767	1	0.147257729247243	0.47655535728305	0.477743829038891	0.314148890847333
H	1	0.74439269392674	0.00352025418940976	1	0.366549084094938	0.820435887676317	2.32662937266928e-08	1	0.0289615091524146	0.499252699324457	0.150454314945837	0.371629113489103	0.748390168278189	0.733965474450883	0.0139579819930878
I	1	0.78734984098782	0.376691561086788	0.862329672082595	0.746857231489173	0.601613938997392	0.0831660572252304	1	0.884863627248654	0.02753197931795	0.737776187184502	0.0212510226143862	0.0220386180152343	0.00921414199793934	0.797106532395973
K	0.709401605656513	0.759712390513895	0.270560777896962	0.152920760489226	0.841858250597792	0.0349583342174883	0.0831422463942665	1	0.532203114888958	0.60263685220218	0.051431765458437	0.424861456255869	0.489854432716832	0.128310124376172	0.0220023507117002
L	0.414867201122651	0.0431633309612089	0.211685989693409	0.895076082780012	0.277697076717866	1	0.000201130502097181	1	0.110316883947683	0.605138276973039	0.00646613536555088	0.765157281054541	0.117387791502903	0.0324401869502568	0.699931628989315
M	1	1	0.671227420735369	0.140933796605062	0.0526606489030298	0.239328331031251	0.350402249613273	1	0.488022505420106	0.0385025318659604	1	0.780198305349337	0.301787666916899	0.122898474042302	0.722932788922008
N	0.0340602872611905	0.172700963573625	0.490416197499329	0.683927365922787	0.593164848155888	0.0204615463372632	0.0360355022949361	1	0.112818333708383	0.112303450083933	0.190853419693567	0.127097012196436	0.263967460084159	0.137653512620019	1
P	0.00819896722144314	0.595911404397432	0.646136923274475	0.844721706264567	0.868611691125081	0.661497457915944	0.430589814919076	1	0.0247738567869428	0.00831161263836487	0.767955725722044	0.1376478989502	0.135169022019346	0.0740079169742646	1
Q	0.733588983552213	0.793813859348511	0.637565151483842	1	0.601037339249334	0.568782254550552	0.567510691567253	1	0.0193970708015356	0.869390114709543	0.448400970984614	1	1	1	0.372437900165629
R	1	1	1	0.486370111060001	1	0.450061690241173	0.0651599375402277	1	0.795063536915052	0.495978174600207	9.52226330838481e-05	0.0132755816290644	0.148868939522624	0.0993367342837637	0.0408909762313959
S	0.7691736212645	0.474077412317528	1	0.534125953712143	0.321818993611905	1	1.29575609876652e-05	1	0.000955927361137653	0.294952193979506	0.051987659259743	0.232995691697682	0.684134046050301	0.553964480073019	1
T	0.721763215804127	0.146088920705594	0.372143432461787	0.703969609188292	0.734371160256525	0.0434528162655736	0.00100485179304323	1	7.29536833732552e-05	0.0181353926013458	1	0.570103260961867	0.241155428111387	0.174031912400339	0.326064894646985
V	0.794296865962147	0.344375662104136	0.409882727626309	0.425024889267186	0.32016775483214	1	0.480799083790551	1	0.0735638913040256	0.645340769914212	0.747643027435432	0.217075086841322	0.283168276989844	0.157575557173149	1
W	1	1	0.521749206305869	0.400319785118236	0.262838338668265	0.408835080886587	0.234791713042417	1	1	1	1	0.698484485955161	1	1	1
Y	0.720970340345621	1	0.799724460902758	0.524791202867788	1	0.248691393369933	1	1	0.307503992301782	0.0664911112972399	0.0443902404018362	0.361992531469984	0.191672681762753	0.268440733958089	1
