## Supplementary material for "Novel substrate prediction for the TAM family of RTKs using phosphoproteomics and structure-based modeling": KINATESTID files: MER_528-999_synstrate_normscores.csv

	substrate_barcode	ABL	ALK	ARG	AXL	BTK	CSK	FES	FLT3	FYN	HCK	JAK2	LCK	LYN	MER872	MER999	PYK2	SRC	SYK	TYRO3	YES
1	A	95	87	90	89	87	38	32	77	55	62	49	46	67	110	109	42	45	34	93	33
2	B	77	77	73	79	79	35	45	61	59	64	48	50	73	106	94	51	33	40	86	45
3	C	78	71	73	80	77	31	48	63	62	65	47	64	73	105	98	62	38	43	89	53
4	D	84	91	85	88	82	62	73	85	63	63	46	59	78	104	93	43	63	47	83	77
5	E	95	87	89	96	86	51	35	94	67	60	44	58	70	104	108	51	53	46	93	59
6	U5	98	99	96	89	92	61	92	100	77	81	34	84	93	89	78	71	70	74	73	78
