## Supplementary material for "Novel substrate prediction for the TAM family of RTKs using phosphoproteomics and structure-based modeling": KINATESTID files: MER_528-999_synstrate_scores.csv

	kinase	active	perf	score	cutpoint	substrate_barcode	n_active
1	ABL	TRUE	high	26.2163425449387	2.58542114674743	A	8
2	ALK	TRUE	medium	12.3762181223592	2.95537651035324	A	8
3	ARG	TRUE	medium	13.3175450921383	2.94427549978573	A	8
4	AXL	TRUE	medium	7.94691590725605	2.82993252538897	A	8
5	BTK	TRUE	medium	30.2846381671998	4.37642756313577	A	8
6	CSK	FALSE	inactive	0.00137657598355438	221.550840785652	A	8
7	FES	FALSE	inactive	1.90562564627245e-05	5.7892744321969	A	8
8	FLT3	FALSE	inactive	1.47968815309331	2.84382081049808	A	8
9	FYN	FALSE	inactive	0.412704403813012	3.10719132866531	A	8
10	HCK	FALSE	inactive	0.118680584506226	6.95911032426532	A	8
11	JAK2	FALSE	inactive	0.0206565155740275	2.94199884115055	A	8
12	LCK	FALSE	inactive	0.000953043859918897	2.76391012623211	A	8
13	LYN	FALSE	inactive	0.42271589461602	4.00159282766686	A	8
14	MER872	TRUE	high	741.35988343108	3.08885302063705	A	8
15	MER999	TRUE	high	122.925130413283	2.70573702856719	A	8
16	PYK2	FALSE	inactive	0.00128675736649346	11.2798973217678	A	8
17	SRC	FALSE	inactive	0.115325369994558	2.75763860460106	A	8
18	SYK	FALSE	inactive	0.00120466018816578	1.41102472852023	A	8
19	TYRO3	TRUE	high	32.7725428041878	2.78378699833012	A	8
20	YES	FALSE	inactive	0.000210772254002834	2.60725253334721	A	8
21	ABL	FALSE	inactive	1.7144920812744	2.58542114674743	B	4
22	ALK	FALSE	inactive	2.34783414969979	2.95537651035324	B	4
23	ARG	FALSE	inactive	1.09156106420183	2.94427549978573	B	4
24	AXL	FALSE	inactive	1.48167167826226	2.82993252538897	B	4
25	BTK	TRUE	low	5.53292646360603	4.37642756313577	B	4
26	CSK	FALSE	inactive	0.000601131601348025	221.550840785652	B	4
27	FES	FALSE	inactive	0.00128543687119202	5.7892744321969	B	4
28	FLT3	FALSE	inactive	0.126578128199638	2.84382081049808	B	4
29	FYN	FALSE	inactive	0.780380862381128	3.10719132866531	B	4
30	HCK	FALSE	inactive	0.206160421020424	6.95911032426532	B	4
31	JAK2	FALSE	inactive	0.0184900496575342	2.94199884115055	B	4
32	LCK	FALSE	inactive	0.00241041994506569	2.76391012623211	B	4
33	LYN	FALSE	inactive	1.49504764751588	4.00159282766686	B	4
34	MER872	TRUE	high	362.567237622276	3.08885302063705	B	4
35	MER999	TRUE	high	18.5861915093584	2.70573702856719	B	4
36	PYK2	FALSE	inactive	0.0113220773224668	11.2798973217678	B	4
37	SRC	FALSE	inactive	0.026003142892099	2.75763860460106	B	4
38	SYK	FALSE	inactive	0.00441256337993297	1.41102472852023	B	4
39	TYRO3	TRUE	medium	12.4148327686094	2.78378699833012	B	4
40	YES	FALSE	inactive	0.00313594435410201	2.60725253334721	B	4
41	ABL	FALSE	inactive	2.03567709306991	2.58542114674743	C	3
42	ALK	FALSE	inactive	0.872320840469002	2.95537651035324	C	3
43	ARG	FALSE	inactive	1.04154369957256	2.94427549978573	C	3
44	AXL	FALSE	inactive	1.68418359088276	2.82993252538897	C	3
45	BTK	FALSE	inactive	3.8192423001794	4.37642756313577	C	3
46	CSK	FALSE	inactive	0.000186458934642152	221.550840785652	C	3
47	FES	FALSE	inactive	0.00320121748586408	5.7892744321969	C	3
48	FLT3	FALSE	inactive	0.155780976720908	2.84382081049808	C	3
49	FYN	FALSE	inactive	1.39907937366322	3.10719132866531	C	3
50	HCK	FALSE	inactive	0.260325265309945	6.95911032426532	C	3
51	JAK2	FALSE	inactive	0.0118381714888581	2.94199884115055	C	3
52	LCK	FALSE	inactive	0.0881365406287816	2.76391012623211	C	3
53	LYN	FALSE	inactive	1.36518973818593	4.00159282766686	C	3
54	MER872	TRUE	high	282.641883844635	3.08885302063705	C	3
55	MER999	TRUE	high	30.1022795846083	2.70573702856719	C	3
56	PYK2	FALSE	inactive	0.200563265752278	11.2798973217678	C	3
57	SRC	FALSE	inactive	0.0466410017901987	2.75763860460106	C	3
58	SYK	FALSE	inactive	0.00882124327268849	1.41102472852023	C	3
59	TYRO3	TRUE	high	19.2612913139372	2.78378699833012	C	3
60	YES	FALSE	inactive	0.017516268391098	2.60725253334721	C	3
61	ABL	TRUE	medium	5.65218793750441	2.58542114674743	D	12
62	ALK	TRUE	medium	20.954321582446	2.95537651035324	D	12
63	ARG	TRUE	medium	6.57878427584925	2.94427549978573	D	12
64	AXL	TRUE	medium	6.81667829200877	2.82993252538897	D	12
65	BTK	TRUE	medium	10.07049150915	4.37642756313577	D	12
66	CSK	FALSE	inactive	2.1649047698284	221.550840785652	D	12
67	FES	TRUE	medium	10.4226649968944	5.7892744321969	D	12
68	FLT3	TRUE	medium	5.22373121215696	2.84382081049808	D	12
69	FYN	FALSE	inactive	1.56342271640914	3.10719132866531	D	12
70	HCK	FALSE	inactive	0.189483062169364	6.95911032426532	D	12
71	JAK2	FALSE	inactive	0.00999162442834538	2.94199884115055	D	12
72	LCK	FALSE	inactive	0.0297636809269699	2.76391012623211	D	12
73	LYN	TRUE	low	4.07877280621099	4.00159282766686	D	12
74	MER872	TRUE	high	256.460527411088	3.08885302063705	D	12
75	MER999	TRUE	high	15.1603108391231	2.70573702856719	D	12
76	PYK2	FALSE	inactive	0.00151922786075696	11.2798973217678	D	12
77	SRC	FALSE	inactive	1.04309325872296	2.75763860460106	D	12
78	SYK	FALSE	inactive	0.0231300044996506	1.41102472852023	D	12
79	TYRO3	TRUE	medium	7.53129300685081	2.78378699833012	D	12
80	YES	TRUE	medium	3.54869345687831	2.60725253334721	D	12
81	ABL	TRUE	high	26.3987103045111	2.58542114674743	E	9
82	ALK	TRUE	medium	11.1663829731525	2.95537651035324	E	9
83	ARG	TRUE	medium	12.1355191753026	2.94427549978573	E	9
84	AXL	TRUE	high	23.1015993069667	2.82993252538897	E	9
85	BTK	TRUE	medium	23.78016389835	4.37642756313577	E	9
86	CSK	FALSE	inactive	0.0782873124480502	221.550840785652	E	9
87	FES	FALSE	inactive	5.78395945758834e-05	5.7892744321969	E	9
88	FLT3	TRUE	high	21.9869498419562	2.84382081049808	E	9
89	FYN	FALSE	inactive	3.02588404030991	3.10719132866531	E	9
90	HCK	FALSE	inactive	0.0686413284768507	6.95911032426532	E	9
91	JAK2	FALSE	inactive	0.00560100898224173	2.94199884115055	E	9
92	LCK	FALSE	inactive	0.021598067094346	2.76391012623211	E	9
93	LYN	FALSE	inactive	0.797435637080749	4.00159282766686	E	9
94	MER872	TRUE	high	257.440226863062	3.08885302063705	E	9
95	MER999	TRUE	high	109.634413640278	2.70573702856719	E	9
96	PYK2	FALSE	inactive	0.0114489722318896	11.2798973217678	E	9
97	SRC	FALSE	inactive	0.293827716936085	2.75763860460106	E	9
98	SYK	FALSE	inactive	0.0185350701246784	1.41102472852023	E	9
99	TYRO3	TRUE	high	33.2346733855101	2.78378699833012	E	9
100	YES	FALSE	inactive	0.0660567869288509	2.60725253334721	E	9
101	ABL	TRUE	high	43.3287482981669	2.58542114674743	U5	14
102	ALK	TRUE	high	82.8408234506997	2.95537651035324	U5	14
103	ARG	TRUE	high	32.8612756974603	2.94427549978573	U5	14
104	AXL	TRUE	medium	7.19187702707758	2.82993252538897	U5	14
105	BTK	TRUE	high	90.5960680549294	4.37642756313577	U5	14
106	CSK	FALSE	inactive	1.3574297451946	221.550840785652	U5	14
107	FES	TRUE	high	5269.38549749715	5.7892744321969	U5	14
108	FLT3	TRUE	high	54.6618595904942	2.84382081049808	U5	14
109	FYN	TRUE	medium	20.1009717784661	3.10719132866531	U5	14
110	HCK	TRUE	medium	49.0282944933033	6.95911032426532	U5	14
111	JAK2	FALSE	inactive	0.000409789349404034	2.94199884115055	U5	14
112	LCK	TRUE	medium	16.3726701860148	2.76391012623211	U5	14
113	LYN	TRUE	high	130.133034939613	4.00159282766686	U5	14
114	MER872	TRUE	medium	18.5525514362774	3.08885302063705	U5	14
115	MER999	FALSE	inactive	2.26658992738448	2.70573702856719	U5	14
116	PYK2	FALSE	inactive	2.01549343990585	11.2798973217678	U5	14
117	SRC	FALSE	inactive	2.43938853504825	2.75763860460106	U5	14
118	SYK	TRUE	medium	13.0759005706187	1.41102472852023	U5	14
119	TYRO3	FALSE	inactive	1.66873975563281	2.78378699833012	U5	14
120	YES	TRUE	medium	4.22901295315163	2.60725253334721	U5	14
