## Supplementary material for "Novel substrate prediction for the TAM family of RTKs using phosphoproteomics and structure-based modeling": KINATESTID files: MER_uniprot_201_to_219.csv

uniprot_id	peptide_no	-7	-6	-5	-4	-3	-2	-1	0	1	2	3	4	5	6	7	substrate_barcode
Q92841	1_1	-	A	P	L	P	D	L	Y	P	F	G	T	M	R	-	-APLPDLYPFGTMR-
Q92841	10_1	-	-	-	-	G	T	A	Y	T	F	F	T	P	G	N	----GTAYTFFTPGN
Q92841	11_1	A	N	N	P	N	L	M	Y	Q	D	E	C	D	R	-	ANNPNLMYQDECDR-
Q92841	12_1	-	-	-	D	S	A	S	Y	R	-	-	-	-	-	-	---DSASYR------
Q92841	13_1	-	A	P	L	P	D	L	Y	P	F	G	T	M	R	G	-APLPDLYPFGTMRG
Q92841	14_1	-	-	F	E	K	N	F	Y	V	E	H	P	E	V	A	--FEKNFYVEHPEVA
Q92841	15_1	-	-	-	-	-	N	F	Y	V	E	H	P	E	V	A	-----NFYVEHPEVA
Q92841	15_2	E	V	A	R	L	T	P	Y	E	V	D	E	L	R	-	EVARLTPYEVDELR-
Q92841	16_1	-	-	-	-	L	T	P	Y	E	V	D	E	L	R	R	----LTPYEVDELRR
Q92841	17_1	G	S	G	K	T	L	A	Y	L	L	P	A	I	V	H	GSGKTLAYLLPAIVH
Q92841	17_2	V	H	I	N	H	Q	P	Y	L	E	R	-	-	-	-	VHINHQPYLER----
Q92841	18_1	-	-	-	-	T	L	A	Y	L	L	P	A	I	V	H	----TLAYLLPAIVH
Q92841	18_2	V	H	I	N	H	Q	P	Y	L	E	R	G	D	G	P	VHINHQPYLERGDGP
Q92841	19_1	V	Q	Q	V	A	D	D	Y	G	K	-	-	-	-	-	VQQVADDYGK-----
Q92841	2_1	-	-	-	-	-	N	F	Y	V	E	H	P	E	V	A	-----NFYVEHPEVA
Q92841	20_1	V	Q	Q	V	A	D	D	Y	G	K	C	S	R	-	-	VQQVADDYGKCSR--
Q92841	21_1	-	L	K	S	T	C	I	Y	G	G	A	P	K	-	-	-LKSTCIYGGAPK--
Q92841	22_1	-	-	-	S	T	C	I	Y	G	G	A	P	K	G	P	---STCIYGGAPKGP
Q92841	23_1	-	-	-	-	R	C	T	Y	L	V	L	D	E	A	D	----RCTYLVLDEAD
Q92841	24_1	-	-	-	-	-	C	T	Y	L	V	L	D	E	A	D	-----CTYLVLDEAD
Q92841	25_1	A	E	D	F	L	R	D	Y	T	Q	I	N	V	G	N	AEDFLRDYTQINVGN
Q92841	26_1	-	-	-	-	-	-	D	Y	T	Q	I	N	V	G	N	------DYTQINVGN
Q92841	27_1	D	V	K	F	V	I	N	Y	D	Y	P	N	S	S	E	DVKFVINYDYPNSSE
Q92841	27_2	K	F	V	I	N	Y	D	Y	P	N	S	S	E	D	Y	KFVINYDYPNSSEDY
Q92841	27_3	Y	P	N	S	S	E	D	Y	V	H	R	-	-	-	-	YPNSSEDYVHR----
Q92841	28_1	-	-	-	F	V	I	N	Y	D	Y	P	N	S	S	E	---FVINYDYPNSSE
Q92841	28_2	-	F	V	I	N	Y	D	Y	P	N	S	S	E	D	Y	-FVINYDYPNSSEDY
Q92841	28_3	Y	P	N	S	S	E	D	Y	V	H	R	I	G	R	-	YPNSSEDYVHRIGR-
Q92841	29_1	S	T	N	K	G	T	A	Y	T	F	F	T	P	G	N	STNKGTAYTFFTPGN
Q92841	3_1	-	-	-	-	L	T	P	Y	E	V	D	E	L	R	-	----LTPYEVDELR-
Q92841	30_1	-	-	-	-	G	T	A	Y	T	F	F	T	P	G	N	----GTAYTFFTPGN
Q92841	31_1	-	-	-	-	-	-	-	Y	R	T	T	S	S	A	N	-------YRTTSSAN
Q92841	31_2	A	N	N	P	N	L	M	Y	Q	D	E	C	D	R	-	ANNPNLMYQDECDR-
Q92841	32_1	A	N	N	P	N	L	M	Y	Q	D	E	C	D	R	R	ANNPNLMYQDECDRR
Q92841	33_1	-	-	R	D	S	A	S	Y	R	-	-	-	-	-	-	--RDSASYR------
Q92841	34_1	-	-	-	D	S	A	S	Y	R	D	R	-	-	-	-	---DSASYRDR----
Q92841	4_1	-	-	-	-	T	L	A	Y	L	L	P	A	I	V	H	----TLAYLLPAIVH
Q92841	4_2	V	H	I	N	H	Q	P	Y	L	E	R	-	-	-	-	VHINHQPYLER----
Q92841	5_1	V	Q	Q	V	A	D	D	Y	G	K	-	-	-	-	-	VQQVADDYGK-----
Q92841	6_1	-	-	-	S	T	C	I	Y	G	G	A	P	K	-	-	---STCIYGGAPK--
Q92841	7_1	-	-	-	-	-	C	T	Y	L	V	L	D	E	A	D	-----CTYLVLDEAD
Q92841	8_1	-	-	-	-	-	-	D	Y	T	Q	I	N	V	G	N	------DYTQINVGN
Q92841	9_1	-	-	-	F	V	I	N	Y	D	Y	P	N	S	S	E	---FVINYDYPNSSE
Q92841	9_2	-	F	V	I	N	Y	D	Y	P	N	S	S	E	D	Y	-FVINYDYPNSSEDY
Q92841	9_3	Y	P	N	S	S	E	D	Y	V	H	R	-	-	-	-	YPNSSEDYVHR----
Q93079	35_1	-	-	-	-	-	E	S	Y	S	V	Y	V	Y	K	-	-----ESYSVYVYK-
Q93079	35_2	-	-	E	S	Y	S	V	Y	V	Y	K	-	-	-	-	--ESYSVYVYK----
Q93079	35_3	E	S	Y	S	V	Y	V	Y	K	-	-	-	-	-	-	ESYSVYVYK------
Q93079	36_1	-	-	-	-	L	A	H	Y	N	K	-	-	-	-	-	----LAHYNK-----
Q93079	37_1	-	-	-	-	K	E	S	Y	S	V	Y	V	Y	K	-	----KESYSVYVYK-
Q93079	37_2	-	K	E	S	Y	S	V	Y	V	Y	K	-	-	-	-	-KESYSVYVYK----
Q93079	37_3	E	S	Y	S	V	Y	V	Y	K	-	-	-	-	-	-	ESYSVYVYK------
Q93079	38_1	-	-	-	-	-	E	S	Y	S	V	Y	V	Y	K	V	-----ESYSVYVYKV
Q93079	38_2	-	-	E	S	Y	S	V	Y	V	Y	K	V	L	K	-	--ESYSVYVYKVLK-
Q93079	38_3	E	S	Y	S	V	Y	V	Y	K	V	L	K	-	-	-	ESYSVYVYKVLK---
Q93079	39_1	E	A	S	R	L	A	H	Y	N	K	-	-	-	-	-	EASRLAHYNK-----
Q93079	41_1	-	-	-	A	V	T	K	Y	T	S	S	K	-	-	-	---AVTKYTSSK---
Q99426	42_1	S	C	M	E	L	E	L	Y	G	V	D	D	K	-	-	SCMELELYGVDDK--
Q99426	43_1	E	D	A	L	L	G	S	Y	P	V	D	D	G	C	R	EDALLGSYPVDDGCR
Q99426	44_1	-	-	-	-	L	G	E	Y	E	D	V	S	R	-	-	----LGEYEDVSR--
Q99426	45_1	-	-	-	-	-	-	-	Y	T	I	S	Q	E	A	Y	-------YTISQEAY
Q99426	45_2	Y	T	I	S	Q	E	A	Y	D	Q	R	-	-	-	-	YTISQEAYDQR----
Q99426	46_1	-	-	-	-	-	-	-	Y	N	E	E	E	R	-	-	-------YNEEER--
Q99426	47_1	-	-	-	G	T	V	M	Y	V	G	L	T	D	F	K	---GTVMYVGLTDFK
Q99426	47_2	L	T	D	F	K	P	G	Y	W	I	G	V	R	-	-	LTDFKPGYWIGVR--
Q99426	48_1	-	-	-	-	-	-	-	Y	D	E	P	L	G	K	-	-------YDEPLGK-
Q99426	49_1	-	-	-	-	-	-	-	Y	F	E	C	Q	A	K	-	-------YFECQAK-
Q99426	50_1	-	-	-	-	-	-	-	Y	G	A	F	V	K	P	A	-------YGAFVKPA
Q99426	50_2	G	D	F	P	E	E	D	Y	G	L	D	E	I	-	-	GDFPEEDYGLDEI--
Q99426	51_1	-	-	-	-	-	-	-	Y	S	R	S	L	T	I	A	-------YSRSLTIA
Q99426	52_1	S	C	M	E	L	E	L	Y	G	V	D	D	K	-	-	SCMELELYGVDDK--
Q99426	53_1	S	C	M	E	L	E	L	Y	G	V	D	D	K	F	Y	SCMELELYGVDDKFY
Q99426	53_2	Y	G	V	D	D	K	F	Y	S	K	-	-	-	-	-	YGVDDKFYSK-----
Q99426	54_1	-	-	-	-	-	-	F	Y	S	K	L	D	Q	E	D	------FYSKLDQED
Q99426	54_2	E	D	A	L	L	G	S	Y	P	V	D	D	G	C	R	EDALLGSYPVDDGCR
Q99426	55_1	E	D	A	L	L	G	S	Y	P	V	D	D	G	C	R	EDALLGSYPVDDGCR
Q99426	56_1	S	G	A	R	L	G	E	Y	E	D	V	S	R	-	-	SGARLGEYEDVSR--
Q99426	57_1	-	-	-	-	L	G	E	Y	E	D	V	S	R	V	E	----LGEYEDVSRVE
Q99426	58_1	-	-	-	-	V	E	K	Y	T	I	S	Q	E	A	Y	----VEKYTISQEAY
Q99426	58_2	Y	T	I	S	Q	E	A	Y	D	Q	R	-	-	-	-	YTISQEAYDQR----
Q99426	59_1	-	-	-	-	-	-	-	Y	T	I	S	Q	E	A	Y	-------YTISQEAY
Q99426	59_2	Y	T	I	S	Q	E	A	Y	D	Q	R	Q	D	T	V	YTISQEAYDQRQDTV
Q99426	60_1	-	-	-	-	L	G	R	Y	N	E	E	E	R	-	-	----LGRYNEEER--
Q99426	61_1	-	-	-	-	-	-	-	Y	N	E	E	E	R	A	Q	-------YNEEERAQ
Q99426	62_1	-	-	R	G	T	V	M	Y	V	G	L	T	D	F	K	--RGTVMYVGLTDFK
Q99426	62_2	L	T	D	F	K	P	G	Y	W	I	G	V	R	-	-	LTDFKPGYWIGVR--
Q99426	63_1	-	-	-	G	T	V	M	Y	V	G	L	T	D	F	K	---GTVMYVGLTDFK
Q99426	63_2	L	T	D	F	K	P	G	Y	W	I	G	V	R	Y	D	LTDFKPGYWIGVRYD
Q99426	63_3	G	Y	W	I	G	V	R	Y	D	E	P	L	G	K	-	GYWIGVRYDEPLGK-
Q99426	64_1	-	-	-	-	-	-	-	Y	D	E	P	L	G	K	N	-------YDEPLGKN
Q99426	65_1	-	-	-	-	-	-	R	Y	F	E	C	Q	A	K	-	------RYFECQAK-
Q99426	66_1	-	-	-	-	-	-	-	Y	F	E	C	Q	A	K	Y	-------YFECQAKY
Q99426	66_2	Y	F	E	C	Q	A	K	Y	G	A	F	V	K	P	A	YFECQAKYGAFVKPA
Q99426	66_3	G	D	F	P	E	E	D	Y	G	L	D	E	I	-	-	GDFPEEDYGLDEI--
Q99623	67_1	L	G	A	G	A	V	A	Y	G	V	R	-	-	-	-	LGAGAVAYGVR----
Q99623	68_1	-	-	I	P	W	F	Q	Y	P	I	I	Y	D	I	R	--IPWFQYPIIYDIR
Q99623	68_2	W	F	Q	Y	P	I	I	Y	D	I	R	-	-	-	-	WFQYPIIYDIR----
Q99623	69_1	A	Q	E	L	P	S	M	Y	Q	R	-	-	-	-	-	AQELPSMYQR-----
Q99623	71_1	-	-	-	-	-	-	E	Y	T	A	A	V	E	A	K	------EYTAAVEAK
Q99623	72_1	-	-	-	-	N	P	G	Y	I	K	-	-	-	-	-	----NPGYIK-----
Q99623	73_1	-	-	-	-	-	-	I	Y	L	T	A	D	N	L	V	------IYLTADNLV
Q99623	74_1	L	G	A	G	A	V	A	Y	G	V	R	-	-	-	-	LGAGAVAYGVR----
Q99623	75_1	L	G	A	G	A	V	A	Y	G	V	R	E	S	V	F	LGAGAVAYGVRESVF
Q99623	76_1	F	R	I	P	W	F	Q	Y	P	I	I	Y	D	I	R	FRIPWFQYPIIYDIR
Q99623	76_2	W	F	Q	Y	P	I	I	Y	D	I	R	-	-	-	-	WFQYPIIYDIR----
Q99623	77_1	-	-	I	P	W	F	Q	Y	P	I	I	Y	D	I	R	--IPWFQYPIIYDIR
Q99623	77_2	W	F	Q	Y	P	I	I	Y	D	I	R	A	R	P	R	WFQYPIIYDIRARPR
Q99623	78_1	A	Q	E	L	P	S	M	Y	Q	R	-	-	-	-	-	AQELPSMYQR-----
Q99623	79_1	A	Q	E	L	P	S	M	Y	Q	R	L	G	L	D	Y	AQELPSMYQRLGLDY
Q99623	79_2	Y	Q	R	L	G	L	D	Y	E	E	R	-	-	-	-	YQRLGLDYEER----
Q99623	80_1	-	-	-	L	G	L	D	Y	E	E	R	V	L	P	S	---LGLDYEERVLPS
Q99623	81_1	E	L	S	F	S	R	E	Y	T	A	A	V	E	A	K	ELSFSREYTAAVEAK
Q99623	82_1	-	-	-	-	-	-	E	Y	T	A	A	V	E	A	K	------EYTAAVEAK
Q99623	83_1	A	L	S	K	N	P	G	Y	I	K	-	-	-	-	-	ALSKNPGYIK-----
Q99623	84_1	-	-	-	-	N	P	G	Y	I	K	L	R	-	-	-	----NPGYIKLR---
Q99623	85_1	A	T	S	Q	N	R	I	Y	L	T	A	D	N	L	V	ATSQNRIYLTADNLV
Q99623	86_1	-	-	-	-	-	-	I	Y	L	T	A	D	N	L	V	------IYLTADNLV
Q99729	87_1	-	-	-	-	-	-	E	Y	F	G	E	F	G	E	I	------EYFGEFGEI
Q99729	88_1	-	-	-	-	-	E	V	Y	Q	Q	Q	Q	Y	G	S	-----EVYQQQQYGS
Q99729	88_2	E	V	Y	Q	Q	Q	Q	Y	G	S	G	G	R	-	-	EVYQQQQYGSGGR--
Q99729	89_1	-	G	G	H	Q	N	N	Y	K	P	Y	-	-	-	-	-GGHQNNYKPY----
Q99729	89_2	H	Q	N	N	Y	K	P	Y	-	-	-	-	-	-	-	HQNNYKPY-------
Q99729	90_1	-	-	-	D	L	K	D	Y	F	T	K	-	-	-	-	---DLKDYFTK----
Q99729	91_1	-	-	-	-	-	-	D	Y	F	T	K	F	G	E	V	------DYFTKFGEV
Q99729	92_1	-	-	-	-	I	R	E	Y	F	G	E	F	G	E	I	----IREYFGEFGEI
Q99729	93_1	-	-	-	-	-	-	E	Y	F	G	E	F	G	E	I	------EYFGEFGEI
Q99729	94_1	V	A	Q	P	K	E	V	Y	Q	Q	Q	Q	Y	G	S	VAQPKEVYQQQQYGS
Q99729	94_2	E	V	Y	Q	Q	Q	Q	Y	G	S	G	G	R	-	-	EVYQQQQYGSGGR--
Q99729	95_1	-	-	-	-	-	E	V	Y	Q	Q	Q	Q	Y	G	S	-----EVYQQQQYGS
Q99729	95_2	E	V	Y	Q	Q	Q	Q	Y	G	S	G	G	R	G	N	EVYQQQQYGSGGRGN
Q99729	96_1	R	G	G	H	Q	N	N	Y	K	P	Y	-	-	-	-	RGGHQNNYKPY----
Q99729	96_2	H	Q	N	N	Y	K	P	Y	-	-	-	-	-	-	-	HQNNYKPY-------
Q99877	100_1	-	-	-	-	-	E	S	Y	S	V	Y	V	Y	K	V	-----ESYSVYVYKV
Q99877	100_2	-	-	E	S	Y	S	V	Y	V	Y	K	V	L	K	-	--ESYSVYVYKVLK-
Q99877	100_3	E	S	Y	S	V	Y	V	Y	K	V	L	K	-	-	-	ESYSVYVYKVLK---
Q99877	101_1	E	A	S	R	L	A	H	Y	N	K	-	-	-	-	-	EASRLAHYNK-----
Q99877	103_1	-	-	-	A	V	T	K	Y	T	S	S	K	-	-	-	---AVTKYTSSK---
Q99877	97_1	-	-	-	-	-	E	S	Y	S	V	Y	V	Y	K	-	-----ESYSVYVYK-
Q99877	97_2	-	-	E	S	Y	S	V	Y	V	Y	K	-	-	-	-	--ESYSVYVYK----
Q99877	97_3	E	S	Y	S	V	Y	V	Y	K	-	-	-	-	-	-	ESYSVYVYK------
Q99877	98_1	-	-	-	-	L	A	H	Y	N	K	-	-	-	-	-	----LAHYNK-----
Q99877	99_1	-	-	-	-	K	E	S	Y	S	V	Y	V	Y	K	-	----KESYSVYVYK-
Q99877	99_2	-	K	E	S	Y	S	V	Y	V	Y	K	-	-	-	-	-KESYSVYVYK----
Q99877	99_3	E	S	Y	S	V	Y	V	Y	K	-	-	-	-	-	-	ESYSVYVYK------
Q99879	104_1	-	-	-	-	-	E	S	Y	S	V	Y	V	Y	K	-	-----ESYSVYVYK-
Q99879	104_2	-	-	E	S	Y	S	V	Y	V	Y	K	-	-	-	-	--ESYSVYVYK----
Q99879	104_3	E	S	Y	S	V	Y	V	Y	K	-	-	-	-	-	-	ESYSVYVYK------
Q99879	105_1	-	-	-	-	L	A	H	Y	N	K	-	-	-	-	-	----LAHYNK-----
Q99879	106_1	-	-	-	-	K	E	S	Y	S	V	Y	V	Y	K	-	----KESYSVYVYK-
Q99879	106_2	-	K	E	S	Y	S	V	Y	V	Y	K	-	-	-	-	-KESYSVYVYK----
Q99879	106_3	E	S	Y	S	V	Y	V	Y	K	-	-	-	-	-	-	ESYSVYVYK------
Q99879	107_1	-	-	-	-	-	E	S	Y	S	V	Y	V	Y	K	V	-----ESYSVYVYKV
Q99879	107_2	-	-	E	S	Y	S	V	Y	V	Y	K	V	L	K	-	--ESYSVYVYKVLK-
Q99879	107_3	E	S	Y	S	V	Y	V	Y	K	V	L	K	-	-	-	ESYSVYVYKVLK---
Q99879	108_1	E	A	S	R	L	A	H	Y	N	K	-	-	-	-	-	EASRLAHYNK-----
Q99879	110_1	-	-	-	A	V	T	K	Y	T	S	S	K	-	-	-	---AVTKYTSSK---
Q99880	111_1	-	-	-	-	-	E	S	Y	S	V	Y	V	Y	K	-	-----ESYSVYVYK-
Q99880	111_2	-	-	E	S	Y	S	V	Y	V	Y	K	-	-	-	-	--ESYSVYVYK----
Q99880	111_3	E	S	Y	S	V	Y	V	Y	K	-	-	-	-	-	-	ESYSVYVYK------
Q99880	112_1	-	-	-	-	L	A	H	Y	N	K	-	-	-	-	-	----LAHYNK-----
Q99880	113_1	-	-	-	-	K	E	S	Y	S	V	Y	V	Y	K	-	----KESYSVYVYK-
Q99880	113_2	-	K	E	S	Y	S	V	Y	V	Y	K	-	-	-	-	-KESYSVYVYK----
Q99880	113_3	E	S	Y	S	V	Y	V	Y	K	-	-	-	-	-	-	ESYSVYVYK------
Q99880	114_1	-	-	-	-	-	E	S	Y	S	V	Y	V	Y	K	V	-----ESYSVYVYKV
Q99880	114_2	-	-	E	S	Y	S	V	Y	V	Y	K	V	L	K	-	--ESYSVYVYKVLK-
Q99880	114_3	E	S	Y	S	V	Y	V	Y	K	V	L	K	-	-	-	ESYSVYVYKVLK---
Q99880	115_1	E	A	S	R	L	A	H	Y	N	K	-	-	-	-	-	EASRLAHYNK-----
Q99880	117_1	-	-	-	A	V	T	K	Y	T	S	S	K	-	-	-	---AVTKYTSSK---
Q9BQE3	118_1	G	N	A	C	W	E	L	Y	C	L	E	H	G	I	Q	GNACWELYCLEHGIQ
Q9BQE3	120_1	-	-	-	-	-	G	H	Y	T	I	G	K	-	-	-	-----GHYTIGK---
Q9BQE3	121_1	-	-	-	L	S	V	D	Y	G	K	-	-	-	-	-	---LSVDYGK-----
Q9BQE3	122_1	L	D	I	E	R	P	T	Y	T	N	L	N	R	-	-	LDIERPTYTNLNR--
Q9BQE3	123_1	F	Q	T	N	L	V	P	Y	P	R	-	-	-	-	-	FQTNLVPYPR-----
Q9BQE3	124_1	I	H	F	P	L	A	T	Y	A	P	V	I	S	A	E	IHFPLATYAPVISAE
Q9BQE3	125_1	-	-	-	-	-	-	A	Y	H	E	Q	L	T	V	A	------AYHEQLTVA
Q9BQE3	126_1	-	-	-	-	-	-	-	Y	M	A	C	C	L	L	Y	-------YMACCLLY
Q9BQE3	127_1	-	-	-	V	G	I	N	Y	Q	P	P	T	V	V	P	---VGINYQPPTVVP
Q9BQE3	129_1	-	-	A	F	V	H	W	Y	V	G	E	G	M	E	E	--AFVHWYVGEGMEE
Q9BQE3	130_1	-	-	-	-	-	-	D	Y	E	E	V	G	A	D	S	------DYEEVGADS
Q9BQE3	130_2	G	E	D	E	G	E	E	Y	-	-	-	-	-	-	-	GEDEGEEY-------
Q9BQE3	131_1	G	N	A	C	W	E	L	Y	C	L	E	H	G	I	Q	GNACWELYCLEHGIQ
Q9BQE3	132_1	D	E	V	R	T	G	T	Y	R	-	-	-	-	-	-	DEVRTGTYR------
Q9BQE3	133_1	-	-	-	-	T	G	T	Y	R	Q	L	F	H	P	E	----TGTYRQLFHPE
Q9BQE3	135_1	-	E	D	A	A	N	N	Y	A	R	G	H	Y	T	I	-EDAANNYARGHYTI
Q9BQE3	135_2	N	N	Y	A	R	G	H	Y	T	I	G	K	-	-	-	NNYARGHYTIGK---
Q9BQE3	136_1	-	-	-	-	-	G	H	Y	T	I	G	K	E	I	I	-----GHYTIGKEII
Q9BQE3	137_1	M	E	R	L	S	V	D	Y	G	K	-	-	-	-	-	MERLSVDYGK-----
Q9BQE3	139_1	L	D	I	E	R	P	T	Y	T	N	L	N	R	-	-	LDIERPTYTNLNR--
Q9BQE3	140_1	L	D	I	E	R	P	T	Y	T	N	L	N	R	L	I	LDIERPTYTNLNRLI
Q9BQE3	141_1	F	Q	T	N	L	V	P	Y	P	R	-	-	-	-	-	FQTNLVPYPR-----
Q9BQE3	142_1	F	Q	T	N	L	V	P	Y	P	R	I	H	F	P	L	FQTNLVPYPRIHFPL
Q9BQE3	142_2	I	H	F	P	L	A	T	Y	A	P	V	I	S	A	E	IHFPLATYAPVISAE
Q9BQE3	143_1	I	H	F	P	L	A	T	Y	A	P	V	I	S	A	E	IHFPLATYAPVISAE
Q9BQE3	143_2	V	I	S	A	E	K	A	Y	H	E	Q	L	T	V	A	VISAEKAYHEQLTVA
Q9BQE3	144_1	-	-	-	-	-	-	A	Y	H	E	Q	L	T	V	A	------AYHEQLTVA
Q9BQE3	145_1	-	-	-	-	H	G	K	Y	M	A	C	C	L	L	Y	----HGKYMACCLLY
Q9BQE3	146_1	-	-	-	-	-	-	-	Y	M	A	C	C	L	L	Y	-------YMACCLLY
Q9BQE3	146_2	Y	M	A	C	C	L	L	Y	R	G	D	V	V	P	K	YMACCLLYRGDVVPK
Q9BQE3	147_1	G	F	K	V	G	I	N	Y	Q	P	P	T	V	V	P	GFKVGINYQPPTVVP
Q9BQE3	148_1	-	-	-	V	G	I	N	Y	Q	P	P	T	V	V	P	---VGINYQPPTVVP
Q9BQE3	150_1	-	-	-	F	D	L	M	Y	A	K	R	-	-	-	-	---FDLMYAKR----
Q9BQE3	151_1	-	R	A	F	V	H	W	Y	V	G	E	G	M	E	E	-RAFVHWYVGEGMEE
Q9BQE3	152_1	-	-	A	F	V	H	W	Y	V	G	E	G	M	E	E	--AFVHWYVGEGMEE
Q9BQE3	153_1	M	A	A	L	E	K	D	Y	E	E	V	G	A	D	S	MAALEKDYEEVGADS
Q9BQE3	153_2	G	E	D	E	G	E	E	Y	-	-	-	-	-	-	-	GEDEGEEY-------
Q9BRL6	154_1	-	-	V	D	N	L	T	Y	R	-	-	-	-	-	-	--VDNLTYR------
Q9BRL6	156_1	-	-	-	-	G	G	G	Y	G	R	-	-	-	-	-	----GGGYGR-----
Q9BRL6	157_1	-	-	-	-	-	-	-	Y	G	G	S	H	Y	S	S	-------YGGSHYSS
Q9BRL6	157_2	-	-	Y	G	G	S	H	Y	S	S	S	G	Y	S	N	--YGGSHYSSSGYSN
Q9BRL6	157_3	S	H	Y	S	S	S	G	Y	S	N	S	R	-	-	-	SHYSSSGYSNSR---
Q9BRL6	158_1	L	K	V	D	N	L	T	Y	R	-	-	-	-	-	-	LKVDNLTYR------
Q9BRL6	159_1	-	-	V	D	N	L	T	Y	R	T	S	P	D	S	L	--VDNLTYRTSPDSL
Q9BRL6	160_1	-	-	-	V	F	E	K	Y	G	R	-	-	-	-	-	---VFEKYGR-----
Q9BRL6	161_1	-	-	-	-	-	-	-	Y	G	R	V	G	D	V	Y	-------YGRVGDVY
Q9BRL6	161_2	Y	G	R	V	G	D	V	Y	I	P	R	-	-	-	-	YGRVGDVYIPR----
Q9BRL6	162_1	-	-	-	V	G	D	V	Y	I	P	R	E	P	H	T	---VGDVYIPREPHT
Q9BRL6	163_1	-	-	V	Q	V	A	R	Y	G	R	-	-	-	-	-	--VQVARYGR-----
Q9BRL6	164_1	-	-	S	R	G	G	G	Y	G	R	-	-	-	-	-	--SRGGGYGR-----
Q9BRL6	165_1	-	-	-	-	G	G	G	Y	G	R	R	-	-	-	-	----GGGYGRR----
Q9BRL6	166_1	-	-	-	-	S	R	S	Y	G	R	-	-	-	-	-	----SRSYGR-----
Q9BRL6	167_1	-	-	-	-	G	S	R	Y	S	R	-	-	-	-	-	----GSRYSR-----
Q9BRL6	168_1	-	-	-	-	-	-	-	Y	S	R	S	P	Y	S	R	-------YSRSPYSR
Q9BRL6	168_2	-	-	Y	S	R	S	P	Y	S	R	-	-	-	-	-	--YSRSPYSR-----
Q9BRL6	169_1	-	-	-	-	-	S	P	Y	S	R	S	P	Y	S	R	-----SPYSRSPYSR
Q9BRL6	169_2	S	P	Y	S	R	S	P	Y	S	R	-	-	-	-	-	SPYSRSPYSR-----
Q9BRL6	170_1	-	-	-	-	-	S	P	Y	S	R	S	R	-	-	-	-----SPYSRSR---
Q9BRL6	171_1	-	-	-	-	-	-	-	Y	S	R	S	P	Y	S	R	-------YSRSPYSR
Q9BRL6	171_2	-	-	Y	S	R	S	P	Y	S	R	-	-	-	-	-	--YSRSPYSR-----
Q9BRL6	172_1	-	-	-	-	-	S	P	Y	S	R	S	R	-	-	-	-----SPYSRSR---
Q9BRL6	173_1	-	-	-	-	E	S	R	Y	G	G	S	H	Y	S	S	----ESRYGGSHYSS
Q9BRL6	173_2	S	R	Y	G	G	S	H	Y	S	S	S	G	Y	S	N	SRYGGSHYSSSGYSN
Q9BRL6	173_3	S	H	Y	S	S	S	G	Y	S	N	S	R	-	-	-	SHYSSSGYSNSR---
Q9BRL6	174_1	-	-	-	-	-	-	-	Y	G	G	S	H	Y	S	S	-------YGGSHYSS
Q9BRL6	174_2	-	-	Y	G	G	S	H	Y	S	S	S	G	Y	S	N	--YGGSHYSSSGYSN
Q9BRL6	174_3	S	H	Y	S	S	S	G	Y	S	N	S	R	Y	S	R	SHYSSSGYSNSRYSR
Q9BRL6	174_4	S	G	Y	S	N	S	R	Y	S	R	-	-	-	-	-	SGYSNSRYSR-----
Q9BRL6	175_1	-	-	-	-	-	-	-	Y	S	R	Y	H	S	S	R	-------YSRYHSSR
Q9BRL6	175_2	-	-	-	-	Y	S	R	Y	H	S	S	R	-	-	-	----YSRYHSSR---
Q9BRL6	176_1	-	-	-	-	-	-	-	Y	H	S	S	R	S	H	S	-------YHSSRSHS
Q9BXJ9	177_1	-	-	-	-	E	E	A	Y	E	L	V	R	-	-	-	----EEAYELVR---
Q9BXJ9	178_1	S	H	V	C	W	H	V	Y	G	L	L	Q	R	-	-	SHVCWHVYGLLQR--
Q9BXJ9	179_1	-	-	-	-	-	-	-	Y	D	E	A	I	K	-	-	-------YDEAIK--
Q9BXJ9	180_1	-	-	-	D	L	E	G	Y	R	-	-	-	-	-	-	---DLEGYR------
Q9BXJ9	181_1	-	-	-	-	-	-	-	Y	Q	L	L	Q	L	R	P	-------YQLLQLRP
Q9BXJ9	182_1	-	-	A	S	W	I	G	Y	A	I	A	Y	H	L	L	--ASWIGYAIAYHLL
Q9BXJ9	182_2	W	I	G	Y	A	I	A	Y	H	L	L	E	D	Y	E	WIGYAIAYHLLEDYE
Q9BXJ9	182_3	A	Y	H	L	L	E	D	Y	E	M	A	A	K	-	-	AYHLLEDYEMAAK--
Q9BXJ9	183_1	-	-	-	-	-	V	D	Y	E	Y	S	E	L	L	L	-----VDYEYSELLL
Q9BXJ9	183_2	-	-	-	V	D	Y	E	Y	S	E	L	L	L	Y	Q	---VDYEYSELLLYQ
Q9BXJ9	183_3	E	Y	S	E	L	L	L	Y	Q	N	Q	V	L	R	-	EYSELLLYQNQVLR-
Q9BXJ9	184_1	-	-	-	E	A	G	L	Y	R	-	-	-	-	-	-	---EAGLYR------
Q9BXJ9	185_1	A	L	E	H	L	C	T	Y	E	K	-	-	-	-	-	ALEHLCTYEK-----
Q9BXJ9	186_1	L	E	D	A	A	D	V	Y	R	-	-	-	-	-	-	LEDAADVYR------
Q9BXJ9	187_1	-	N	P	E	N	W	A	Y	Y	K	-	-	-	-	-	-NPENWAYYK-----
Q9BXJ9	187_2	N	P	E	N	W	A	Y	Y	K	-	-	-	-	-	-	NPENWAYYK------
Q9BXJ9	188_1	-	-	-	-	-	-	I	Y	E	E	A	W	T	K	-	------IYEEAWTK-
Q9BXJ9	189_1	I	E	E	L	V	V	G	Y	E	T	S	L	K	-	-	IEELVVGYETSLK--
Q9BXJ9	190_1	T	T	L	L	W	V	Q	Y	Y	L	A	Q	H	Y	D	TTLLWVQYYLAQHYD
Q9BXJ9	190_2	T	L	L	W	V	Q	Y	Y	L	A	Q	H	Y	D	K	TLLWVQYYLAQHYDK
Q9BXJ9	190_3	Q	Y	Y	L	A	Q	H	Y	D	K	-	-	-	-	-	QYYLAQHYDK-----
Q9BXJ9	191_1	Q	P	S	I	A	L	E	Y	I	N	T	A	I	E	S	QPSIALEYINTAIES
Q9BXJ9	192_1	Q	T	E	C	A	Q	A	Y	K	-	-	-	-	-	-	QTECAQAYK------
Q9BXJ9	193_1	D	Q	F	D	F	H	T	Y	C	M	R	-	-	-	-	DQFDFHTYCMR----
Q9BXJ9	194_1	-	-	-	-	-	-	S	Y	V	D	L	L	K	-	-	------SYVDLLK--
Q9BXJ9	195_1	-	-	-	Q	H	P	F	Y	F	K	-	-	-	-	-	---QHPFYFK-----
Q9BXJ9	196_1	-	-	I	A	I	E	I	Y	L	K	-	-	-	-	-	--IAIEIYLK-----
Q9BXJ9	197_1	H	L	F	A	F	E	I	Y	F	R	-	-	-	-	-	HLFAFEIYFR-----
Q9BXJ9	198_1	-	-	-	-	-	M	V	Y	Y	L	D	P	S	S	Q	-----MVYYLDPSSQ
Q9BXJ9	198_2	-	-	-	-	M	V	Y	Y	L	D	P	S	S	Q	K	----MVYYLDPSSQK
Q9BXJ9	199_1	M	E	V	L	E	A	L	Y	D	G	S	L	G	D	C	MEVLEALYDGSLGDC
Q9BXJ9	201_1	-	-	-	-	L	F	P	Y	A	L	A	F	M	P	P	----LFPYALAFMPP
Q9BXJ9	201_2	L	A	F	M	P	P	G	Y	E	E	D	M	K	-	-	LAFMPPGYEEDMK--
Q9BXJ9	202_1	-	-	-	I	L	R	C	Y	E	H	K	-	-	-	-	---ILRCYEHK----
Q9BXJ9	203_1	-	-	-	-	-	-	C	Y	E	H	K	Q	Y	R	-	------CYEHKQYR-
Q9BXJ9	203_2	-	C	Y	E	H	K	Q	Y	R	-	-	-	-	-	-	-CYEHKQYR------
Q9BXJ9	204_1	-	-	-	-	-	-	Q	Y	R	N	G	L	K	-	-	------QYRNGLK--
Q9BXJ9	206_1	-	-	-	-	E	E	A	Y	E	L	V	R	R	-	-	----EEAYELVRR--
Q9BXJ9	207_1	S	H	V	C	W	H	V	Y	G	L	L	Q	R	-	-	SHVCWHVYGLLQR--
Q9BXJ9	208_1	S	H	V	C	W	H	V	Y	G	L	L	Q	R	S	D	SHVCWHVYGLLQRSD
Q9BXJ9	209_1	-	-	-	-	-	-	K	Y	D	E	A	I	K	-	-	------KYDEAIK--
Q9BXJ9	210_1	-	-	-	-	-	-	-	Y	D	E	A	I	K	C	Y	-------YDEAIKCY
Q9BXJ9	210_2	Y	D	E	A	I	K	C	Y	R	-	-	-	-	-	-	YDEAIKCYR------
Q9BXJ9	211_1	-	-	-	-	-	-	C	Y	R	N	A	L	K	-	-	------CYRNALK--
Q9BXJ9	212_1	Q	M	R	D	L	E	G	Y	R	-	-	-	-	-	-	QMRDLEGYR------
Q9BXJ9	213_1	-	-	-	D	L	E	G	Y	R	E	T	R	-	-	-	---DLEGYRETR---
Q9BXJ9	214_1	-	-	-	-	E	T	R	Y	Q	L	L	Q	L	R	P	----ETRYQLLQLRP
Q9BXJ9	215_1	-	-	-	-	-	-	-	Y	Q	L	L	Q	L	R	P	-------YQLLQLRP
Q9BXJ9	215_2	Q	R	A	S	W	I	G	Y	A	I	A	Y	H	L	L	QRASWIGYAIAYHLL
Q9BXJ9	215_3	W	I	G	Y	A	I	A	Y	H	L	L	E	D	Y	E	WIGYAIAYHLLEDYE
Q9BXJ9	215_4	A	Y	H	L	L	E	D	Y	E	M	A	A	K	-	-	AYHLLEDYEMAAK--
Q9BXJ9	216_1	-	-	A	S	W	I	G	Y	A	I	A	Y	H	L	L	--ASWIGYAIAYHLL
Q9BXJ9	216_2	W	I	G	Y	A	I	A	Y	H	L	L	E	D	Y	E	WIGYAIAYHLLEDYE
Q9BXJ9	216_3	A	Y	H	L	L	E	D	Y	E	M	A	A	K	I	L	AYHLLEDYEMAAKIL
Q9BXJ9	217_1	T	S	P	D	K	V	D	Y	E	Y	S	E	L	L	L	TSPDKVDYEYSELLL
Q9BXJ9	217_2	P	D	K	V	D	Y	E	Y	S	E	L	L	L	Y	Q	PDKVDYEYSELLLYQ
Q9BXJ9	217_3	E	Y	S	E	L	L	L	Y	Q	N	Q	V	L	R	-	EYSELLLYQNQVLR-
Q9BXJ9	218_1	-	-	-	-	-	V	D	Y	E	Y	S	E	L	L	L	-----VDYEYSELLL
Q9BXJ9	218_2	-	-	-	V	D	Y	E	Y	S	E	L	L	L	Y	Q	---VDYEYSELLLYQ
Q9BXJ9	218_3	E	Y	S	E	L	L	L	Y	Q	N	Q	V	L	R	E	EYSELLLYQNQVLRE
Q9BXJ9	218_4	V	L	R	E	A	G	L	Y	R	-	-	-	-	-	-	VLREAGLYR------
Q9BXJ9	219_1	-	-	-	E	A	G	L	Y	R	E	A	L	E	H	L	---EAGLYREALEHL
Q9BXJ9	219_2	A	L	E	H	L	C	T	Y	E	K	-	-	-	-	-	ALEHLCTYEK-----
Q9BXJ9	220_1	A	L	E	H	L	C	T	Y	E	K	Q	I	C	D	K	ALEHLCTYEKQICDK
Q9BXJ9	221_1	L	E	D	A	A	D	V	Y	R	-	-	-	-	-	-	LEDAADVYR------
Q9BXJ9	222_1	L	E	D	A	A	D	V	Y	R	G	L	Q	E	R	-	LEDAADVYRGLQER-
Q9BXJ9	223_1	R	N	P	E	N	W	A	Y	Y	K	-	-	-	-	-	RNPENWAYYK-----
Q9BXJ9	223_2	N	P	E	N	W	A	Y	Y	K	-	-	-	-	-	-	NPENWAYYK------
Q9BXJ9	224_1	-	N	P	E	N	W	A	Y	Y	K	G	L	E	K	-	-NPENWAYYKGLEK-
Q9BXJ9	224_2	N	P	E	N	W	A	Y	Y	K	G	L	E	K	-	-	NPENWAYYKGLEK--
Q9BXJ9	225_1	-	-	-	-	L	K	I	Y	E	E	A	W	T	K	-	----LKIYEEAWTK-
Q9BXJ9	226_1	-	-	-	-	-	-	I	Y	E	E	A	W	T	K	Y	------IYEEAWTKY
Q9BXJ9	226_2	Y	E	E	A	W	T	K	Y	P	R	-	-	-	-	-	YEEAWTKYPR-----
Q9BXJ9	227_1	-	-	-	-	-	-	-	Y	P	R	G	L	V	P	R	-------YPRGLVPR
Q9BXJ9	228_1	F	N	T	L	R	S	L	Y	K	-	-	-	-	-	-	FNTLRSLYK------
Q9BXJ9	229_1	-	-	-	-	-	S	L	Y	K	D	K	-	-	-	-	-----SLYKDK----
Q9BXJ9	230_1	I	E	E	L	V	V	G	Y	E	T	S	L	K	-	-	IEELVVGYETSLK--
Q9BXJ9	231_1	I	E	E	L	V	V	G	Y	E	T	S	L	K	S	C	IEELVVGYETSLKSC
Q9BXJ9	232_1	T	T	L	L	W	V	Q	Y	Y	L	A	Q	H	Y	D	TTLLWVQYYLAQHYD
Q9BXJ9	232_2	T	L	L	W	V	Q	Y	Y	L	A	Q	H	Y	D	K	TLLWVQYYLAQHYDK
Q9BXJ9	232_3	Q	Y	Y	L	A	Q	H	Y	D	K	-	-	-	-	-	QYYLAQHYDK-----
Q9BXJ9	233_1	Q	P	S	I	A	L	E	Y	I	N	T	A	I	E	S	QPSIALEYINTAIES
Q9BXJ9	234_1	-	-	-	-	-	-	I	Y	K	H	A	G	N	I	K	------IYKHAGNIK
Q9BXJ9	235_1	-	-	-	-	C	A	K	Y	M	L	K	-	-	-	-	----CAKYMLK----
Q9BXJ9	236_1	-	-	-	-	-	-	-	Y	M	L	K	A	N	L	I	-------YMLKANLI
Q9BXJ9	237_1	Q	T	E	C	A	Q	A	Y	K	-	-	-	-	-	-	QTECAQAYK------
Q9BXJ9	238_1	Q	T	E	C	A	Q	A	Y	K	A	M	N	K	-	-	QTECAQAYKAMNK--
Q9BXJ9	239_1	D	Q	F	D	F	H	T	Y	C	M	R	-	-	-	-	DQFDFHTYCMR----
Q9BXJ9	240_1	D	Q	F	D	F	H	T	Y	C	M	R	K	-	-	-	DQFDFHTYCMRK---
Q9BXJ9	241_1	-	-	I	T	L	R	S	Y	V	D	L	L	K	-	-	--ITLRSYVDLLK--
Q9BXJ9	242_1	-	-	-	-	-	-	S	Y	V	D	L	L	K	L	E	------SYVDLLKLE
Q9BXJ9	243_1	V	L	R	Q	H	P	F	Y	F	K	-	-	-	-	-	VLRQHPFYFK-----
Q9BXJ9	244_1	-	-	-	Q	H	P	F	Y	F	K	A	A	R	-	-	---QHPFYFKAAR--
Q9BXJ9	245_1	A	R	I	A	I	E	I	Y	L	K	-	-	-	-	-	ARIAIEIYLK-----
Q9BXJ9	246_1	-	-	I	A	I	E	I	Y	L	K	L	H	D	N	P	--IAIEIYLKLHDNP
Q9BXJ9	247_1	H	L	F	A	F	E	I	Y	F	R	-	-	-	-	-	HLFAFEIYFR-----
Q9BXJ9	248_1	H	L	F	A	F	E	I	Y	F	R	K	-	-	-	-	HLFAFEIYFRK----
Q9BXJ9	249_1	L	S	A	A	K	M	V	Y	Y	L	D	P	S	S	Q	LSAAKMVYYLDPSSQ
Q9BXJ9	249_2	S	A	A	K	M	V	Y	Y	L	D	P	S	S	Q	K	SAAKMVYYLDPSSQK
Q9BXJ9	250_1	-	-	-	-	-	M	V	Y	Y	L	D	P	S	S	Q	-----MVYYLDPSSQ
Q9BXJ9	250_2	-	-	-	-	M	V	Y	Y	L	D	P	S	S	Q	K	----MVYYLDPSSQK
Q9BXJ9	251_1	M	E	V	L	E	A	L	Y	D	G	S	L	G	D	C	MEVLEALYDGSLGDC
Q9BXJ9	252_1	M	E	V	L	E	A	L	Y	D	G	S	L	G	D	C	MEVLEALYDGSLGDC
Q9BXJ9	252_2	C	K	E	A	A	E	I	Y	R	-	-	-	-	-	-	CKEAAEIYR------
Q9BXJ9	253_1	-	-	E	A	A	E	I	Y	R	A	N	C	H	K	-	--EAAEIYRANCHK-
Q9BXJ9	254_1	N	C	H	K	L	F	P	Y	A	L	A	F	M	P	P	NCHKLFPYALAFMPP
Q9BXJ9	254_2	L	A	F	M	P	P	G	Y	E	E	D	M	K	-	-	LAFMPPGYEEDMK--
Q9BXJ9	255_1	-	-	-	-	L	F	P	Y	A	L	A	F	M	P	P	----LFPYALAFMPP
Q9BXJ9	255_2	L	A	F	M	P	P	G	Y	E	E	D	M	K	I	T	LAFMPPGYEEDMKIT
Q9BZZ5	256_1	M	P	T	V	E	E	L	Y	R	-	-	-	-	-	-	MPTVEELYR------
Q9BZZ5	257_1	-	-	-	-	-	-	N	Y	G	I	L	A	D	A	T	------NYGILADAT
Q9BZZ5	258_1	-	-	-	-	-	D	A	Y	Q	V	I	L	D	G	V	-----DAYQVILDGV
Q9BZZ5	259_1	-	-	-	-	F	V	T	Y	F	C	E	Q	V	L	P	----FVTYFCEQVLP
Q9BZZ5	260_1	-	-	-	-	L	L	E	Y	M	P	L	P	P	E	E	----LLEYMPLPPEE
Q9BZZ5	261_1	-	-	-	L	Q	F	S	Y	V	E	C	L	L	Y	S	---LQFSYVECLLYS
Q9BZZ5	261_2	S	Y	V	E	C	L	L	Y	S	F	H	Q	L	G	R	SYVECLLYSFHQLGR
Q9BZZ5	262_1	-	-	-	-	-	L	Q	Y	F	A	R	-	-	-	-	-----LQYFAR----
Q9BZZ5	263_1	-	-	-	G	L	Q	V	Y	I	R	-	-	-	-	-	---GLQVYIR-----
Q9BZZ5	264_1	L	F	H	I	P	P	S	Y	K	-	-	-	-	-	-	LFHIPPSYK------
Q9BZZ5	265_1	-	-	-	-	-	Q	I	Y	N	P	P	S	G	K	-	-----QIYNPPSGK-
Q9BZZ5	266_1	-	-	-	-	-	-	-	Y	S	S	N	L	G	N	F	-------YSSNLGNF
Q9BZZ5	266_2	S	N	L	G	N	F	N	Y	E	Q	R	-	-	-	-	SNLGNFNYEQR----
Q9BZZ5	267_1	M	P	T	V	E	E	L	Y	R	N	Y	G	I	L	A	MPTVEELYRNYGILA
Q9BZZ5	267_2	V	E	E	L	Y	R	N	Y	G	I	L	A	D	A	T	VEELYRNYGILADAT
Q9BZZ5	268_1	-	-	-	-	-	-	N	Y	G	I	L	A	D	A	T	------NYGILADAT
Q9BZZ5	268_2	V	G	Q	H	K	D	A	Y	Q	V	I	L	D	G	V	VGQHKDAYQVILDGV
Q9BZZ5	269_1	-	-	-	-	-	D	A	Y	Q	V	I	L	D	G	V	-----DAYQVILDGV
Q9BZZ5	270_1	H	S	T	R	F	V	T	Y	F	C	E	Q	V	L	P	HSTRFVTYFCEQVLP
Q9BZZ5	271_1	L	F	D	K	L	L	E	Y	M	P	L	P	P	E	E	LFDKLLEYMPLPPEE
Q9BZZ5	272_1	-	-	-	L	Q	F	S	Y	V	E	C	L	L	Y	S	---LQFSYVECLLYS
Q9BZZ5	272_2	S	Y	V	E	C	L	L	Y	S	F	H	Q	L	G	R	SYVECLLYSFHQLGR
Q9BZZ5	273_1	-	-	-	I	R	L	Q	Y	F	A	R	-	-	-	-	---IRLQYFAR----
Q9BZZ5	274_1	-	-	-	-	-	L	Q	Y	F	A	R	G	L	Q	V	-----LQYFARGLQV
Q9BZZ5	274_2	F	A	R	G	L	Q	V	Y	I	R	-	-	-	-	-	FARGLQVYIR-----
Q9BZZ5	275_1	-	-	-	G	L	Q	V	Y	I	R	Q	L	R	-	-	---GLQVYIRQLR--
Q9BZZ5	276_1	L	F	H	I	P	P	S	Y	K	-	-	-	-	-	-	LFHIPPSYK------
Q9BZZ5	277_1	L	F	H	I	P	P	S	Y	K	S	T	V	T	L	S	LFHIPPSYKSTVTLS
Q9BZZ5	278_1	-	-	D	A	R	Q	I	Y	N	P	P	S	G	K	-	--DARQIYNPPSGK-
Q9BZZ5	279_1	-	-	-	-	-	Q	I	Y	N	P	P	S	G	K	Y	-----QIYNPPSGKY
Q9BZZ5	279_2	Y	N	P	P	S	G	K	Y	S	S	N	L	G	N	F	YNPPSGKYSSNLGNF
Q9BZZ5	279_3	S	N	L	G	N	F	N	Y	E	Q	R	-	-	-	-	SNLGNFNYEQR----
Q9BZZ5	280_1	-	-	-	-	-	-	-	Y	S	S	N	L	G	N	F	-------YSSNLGNF
Q9BZZ5	280_2	S	N	L	G	N	F	N	Y	E	Q	R	G	A	F	R	SNLGNFNYEQRGAFR
Q9GZV4	281_1	D	A	G	A	S	S	T	Y	P	M	Q	C	S	A	L	DAGASSTYPMQCSAL
Q9GZV4	282_1	-	-	-	-	-	-	-	Y	E	D	I	C	P	S	T	-------YEDICPST
Q9GZV4	283_1	-	-	-	-	-	N	D	Y	Q	L	I	C	I	Q	D	-----NDYQLICIQD
Q9GZV4	283_2	L	I	C	I	Q	D	G	Y	L	S	L	L	T	E	T	LICIQDGYLSLLTET
Q9GZV4	284_1	-	-	-	-	-	-	-	Y	N	A	G	E	D	V	Q	-------YNAGEDVQ
Q9GZV4	284_2	M	C	A	M	S	E	E	Y	A	V	A	I	K	P	C	MCAMSEEYAVAIKPC
Q9GZV4	285_1	D	A	G	A	S	S	T	Y	P	M	Q	C	S	A	L	DAGASSTYPMQCSAL
Q9GZV4	286_1	-	-	-	-	-	-	K	Y	E	D	I	C	P	S	T	------KYEDICPST
Q9GZV4	287_1	-	-	-	-	-	-	-	Y	E	D	I	C	P	S	T	-------YEDICPST
Q9GZV4	288_1	-	-	-	-	R	N	D	Y	Q	L	I	C	I	Q	D	----RNDYQLICIQD
Q9GZV4	288_2	L	I	C	I	Q	D	G	Y	L	S	L	L	T	E	T	LICIQDGYLSLLTET
Q9GZV4	289_1	-	-	-	-	-	N	D	Y	Q	L	I	C	I	Q	D	-----NDYQLICIQD
Q9GZV4	289_2	L	I	C	I	Q	D	G	Y	L	S	L	L	T	E	T	LICIQDGYLSLLTET
Q9GZV4	290_1	-	-	E	I	E	G	K	Y	N	A	G	E	D	V	Q	--EIEGKYNAGEDVQ
Q9GZV4	290_2	M	C	A	M	S	E	E	Y	A	V	A	I	K	P	C	MCAMSEEYAVAIKPC
Q9NX63	291_1	-	-	-	-	-	-	-	Y	S	G	A	Y	G	A	S	-------YSGAYGAS
Q9NX63	291_2	-	-	-	Y	S	G	A	Y	G	A	S	V	S	D	E	---YSGAYGASVSDE
Q9NX63	292_1	-	-	-	Q	D	A	F	Y	K	-	-	-	-	-	-	---QDAFYK------
Q9NX63	293_1	-	-	-	S	S	E	F	Y	R	-	-	-	-	-	-	---SSEFYR------
Q9NX63	294_1	-	-	V	T	T	E	Q	Y	Q	K	-	-	-	-	-	--VTTEQYQK-----
Q9NX63	295_1	-	-	-	-	-	-	-	Y	E	S	H	P	V	C	A	-------YESHPVCA
Q9NX63	296_1	-	-	-	I	L	Q	C	Y	R	-	-	-	-	-	-	---ILQCYR------
Q9NX63	297_1	C	S	A	L	A	T	Q	Y	M	H	C	V	N	H	A	CSALATQYMHCVNHA
Q9NX63	298_1	-	-	-	-	S	Q	R	Y	S	G	A	Y	G	A	S	----SQRYSGAYGAS
Q9NX63	298_2	S	Q	R	Y	S	G	A	Y	G	A	S	V	S	D	E	SQRYSGAYGASVSDE
Q9NX63	299_1	-	-	-	-	-	-	-	Y	S	G	A	Y	G	A	S	-------YSGAYGAS
Q9NX63	299_2	-	-	-	Y	S	G	A	Y	G	A	S	V	S	D	E	---YSGAYGASVSDE
Q9NX63	301_1	-	-	-	Q	D	A	F	Y	K	E	Q	L	A	R	-	---QDAFYKEQLAR-
Q9NX63	302_1	E	E	R	S	S	E	F	Y	R	-	-	-	-	-	-	EERSSEFYR------
Q9NX63	303_1	-	-	-	S	S	E	F	Y	R	V	T	T	E	Q	Y	---SSEFYRVTTEQY
Q9NX63	303_2	Y	R	V	T	T	E	Q	Y	Q	K	-	-	-	-	-	YRVTTEQYQK-----
Q9NX63	304_1	-	-	V	T	T	E	Q	Y	Q	K	A	A	E	E	V	--VTTEQYQKAAEEV
Q9NX63	305_1	-	-	-	-	-	-	R	Y	E	S	H	P	V	C	A	------RYESHPVCA
Q9NX63	306_1	-	-	-	-	-	-	-	Y	E	S	H	P	V	C	A	-------YESHPVCA
Q9NX63	306_2	Q	A	K	I	L	Q	C	Y	R	-	-	-	-	-	-	QAKILQCYR------
Q9NX63	307_1	-	-	-	I	L	Q	C	Y	R	E	N	T	H	Q	T	---ILQCYRENTHQT
Q9NX63	308_1	C	S	A	L	A	T	Q	Y	M	H	C	V	N	H	A	CSALATQYMHCVNHA
Q9NX63	309_1	C	S	A	L	A	T	Q	Y	M	H	C	V	N	H	A	CSALATQYMHCVNHA
Q9UBQ7	310_1	-	-	-	-	-	V	G	Y	T	P	D	V	L	T	D	-----VGYTPDVLTD
Q9UBQ7	311_1	K	P	L	W	L	C	G	Y	G	L	T	Q	S	T	V	KPLWLCGYGLTQSTV
Q9UBQ7	312_1	-	-	-	-	-	F	L	Y	T	G	R	-	-	-	-	-----FLYTGR----
Q9UBQ7	313_1	V	V	N	Q	D	D	L	Y	Q	A	L	A	S	G	K	VVNQDDLYQALASGK
Q9UBQ7	314_1	-	-	G	I	R	V	G	Y	T	P	D	V	L	T	D	--GIRVGYTPDVLTD
Q9UBQ7	315_1	-	-	-	-	-	V	G	Y	T	P	D	V	L	T	D	-----VGYTPDVLTD
Q9UBQ7	316_1	K	P	L	W	L	C	G	Y	G	L	T	Q	S	T	V	KPLWLCGYGLTQSTV
Q9UBQ7	317_1	K	P	L	W	L	C	G	Y	G	L	T	Q	S	T	V	KPLWLCGYGLTQSTV
Q9UBQ7	318_1	F	G	V	Q	R	F	L	Y	T	G	R	-	-	-	-	FGVQRFLYTGR----
Q9UBQ7	319_1	V	V	N	Q	D	D	L	Y	Q	A	L	A	S	G	K	VVNQDDLYQALASGK
Q9UIG0	320_1	-	-	-	-	-	E	E	Y	E	A	R	-	-	-	-	-----EEYEAR----
Q9UIG0	321_1	-	E	E	F	P	A	W	Y	E	K	-	-	-	-	-	-EEFPAWYEK-----
Q9UIG0	322_1	-	-	-	-	-	-	-	Y	A	V	G	E	E	C	D	-------YAVGEECD
Q9UIG0	323_1	-	-	-	-	-	-	-	Y	S	L	P	S	K	-	-	-------YSLPSK--
Q9UIG0	324_1	S	D	F	L	L	D	P	Y	K	-	-	-	-	-	-	SDFLLDPYK------
Q9UIG0	325_1	-	-	-	-	-	-	-	Y	M	T	L	N	P	S	T	-------YMTLNPST
Q9UIG0	326_1	A	A	L	H	L	I	A	Y	Y	K	-	-	-	-	-	AALHLIAYYK-----
Q9UIG0	326_2	A	L	H	L	I	A	Y	Y	K	-	-	-	-	-	-	ALHLIAYYK------
Q9UIG0	327_1	-	-	-	-	-	-	-	Y	E	L	L	E	H	K	-	-------YELLEHK-
Q9UIG0	328_1	-	-	-	-	-	-	-	Y	E	D	Q	E	L	T	G	-------YEDQELTG
Q9UIG0	329_1	-	-	-	G	G	F	L	Y	L	N	R	-	-	-	-	---GGFLYLNR----
Q9UIG0	330_1	Q	D	E	I	A	E	D	Y	G	E	L	G	M	K	-	QDEIAEDYGELGMK-
Q9UIG0	331_1	-	-	-	I	L	M	T	Y	S	V	Q	D	H	M	E	---ILMTYSVQDHME
Q9UIG0	332_1	-	-	-	-	-	-	-	Y	W	L	F	S	D	E	V	-------YWLFSDEV
Q9UIG0	333_1	W	V	H	D	S	I	D	Y	R	-	-	-	-	-	-	WVHDSIDYR------
Q9UIG0	334_1	T	V	S	G	D	E	D	Y	C	P	R	-	-	-	-	TVSGDEDYCPR----
Q9UIG0	335_1	-	-	-	-	-	-	-	Y	Q	D	I	I	H	S	I	-------YQDIIHSI
Q9UIG0	336_1	-	-	-	G	G	L	G	Y	V	E	E	T	S	E	F	---GGLGYVEETSEF
Q9UIG0	337_1	F	C	L	R	P	A	L	Y	E	V	P	D	G	E	W	FCLRPALYEVPDGEW
Q9UIG0	338_1	-	-	-	-	-	-	N	Y	T	E	E	S	A	S	E	------NYTEESASE
Q9UIG0	338_2	E	E	E	E	E	E	D	Y	E	V	A	G	L	R	-	EEEEEEDYEVAGLR-
Q9UIG0	339_1	-	-	D	E	A	E	D	Y	Y	D	V	I	T	H	P	--DEAEDYYDVITHP
Q9UIG0	339_2	-	D	E	A	E	D	Y	Y	D	V	I	T	H	P	M	-DEAEDYYDVITHPM
Q9UIG0	340_1	-	-	C	S	C	G	S	Y	R	-	-	-	-	-	-	--CSCGSYR------
Q9UIG0	341_1	V	F	T	N	A	E	V	Y	N	C	R	-	-	-	-	VFTNAEVYNCR----
Q9UIG0	342_1	-	H	L	P	G	H	P	Y	V	R	-	-	-	-	-	-HLPGHPYVR-----
Q9UIG0	344_1	-	-	-	-	-	E	E	Y	E	A	R	L	E	R	-	-----EEYEARLER-
Q9UIG0	345_1	-	-	-	-	L	E	R	Y	S	E	R	-	-	-	-	----LERYSER----
Q9UIG0	346_1	-	-	-	-	-	-	-	Y	S	E	R	I	W	T	C	-------YSERIWTC
Q9UIG0	347_1	K	E	E	F	P	A	W	Y	E	K	-	-	-	-	-	KEEFPAWYEK-----
Q9UIG0	348_1	-	E	E	F	P	A	W	Y	E	K	L	V	L	E	M	-EEFPAWYEKLVLEM
Q9UIG0	349_1	W	L	E	I	M	T	K	Y	A	V	G	E	E	C	D	WLEIMTKYAVGEECD
Q9UIG0	350_1	-	-	-	-	-	-	-	Y	A	V	G	E	E	C	D	-------YAVGEECD
Q9UIG0	351_1	-	-	F	L	P	H	K	Y	D	V	K	-	-	-	-	--FLPHKYDVK----
Q9UIG0	352_1	-	-	-	-	-	-	-	Y	D	V	K	L	Q	N	E	-------YDVKLQNE
Q9UIG0	353_1	-	-	-	E	I	V	R	Y	F	I	R	-	-	-	-	---EIVRYFIR----
Q9UIG0	354_1	-	-	-	-	-	-	-	Y	F	I	R	H	N	A	L	-------YFIRHNAL
Q9UIG0	355_1	-	-	-	-	-	-	K	Y	S	L	P	S	K	-	-	------KYSLPSK--
Q9UIG0	356_1	-	-	-	-	-	-	-	Y	S	L	P	S	K	F	S	-------YSLPSKFS
Q9UIG0	356_2	S	D	F	L	L	D	P	Y	K	-	-	-	-	-	-	SDFLLDPYK------
Q9UIG0	357_1	S	D	F	L	L	D	P	Y	K	Y	M	T	L	N	P	SDFLLDPYKYMTLNP
Q9UIG0	357_2	F	L	L	D	P	Y	K	Y	M	T	L	N	P	S	T	FLLDPYKYMTLNPST
Q9UIG0	358_1	-	-	-	-	-	-	-	Y	M	T	L	N	P	S	T	-------YMTLNPST
Q9UIG0	359_1	A	A	L	H	L	I	A	Y	Y	K	-	-	-	-	-	AALHLIAYYK-----
Q9UIG0	359_2	A	L	H	L	I	A	Y	Y	K	-	-	-	-	-	-	ALHLIAYYK------
Q9UIG0	360_1	A	A	L	H	L	I	A	Y	Y	K	E	N	K	-	-	AALHLIAYYKENK--
Q9UIG0	360_2	A	L	H	L	I	A	Y	Y	K	E	N	K	-	-	-	ALHLIAYYKENK---
Q9UIG0	361_1	-	-	-	-	-	-	R	Y	E	L	L	E	H	K	-	------RYELLEHK-
Q9UIG0	362_1	-	-	-	-	-	-	-	Y	E	L	L	E	H	K	K	-------YELLEHKK
Q9UIG0	363_1	-	-	-	-	-	-	R	Y	E	D	Q	E	L	T	G	------RYEDQELTG
Q9UIG0	364_1	-	-	-	-	-	-	-	Y	E	D	Q	E	L	T	G	-------YEDQELTG
Q9UIG0	365_1	-	-	-	G	G	F	L	Y	L	N	R	V	L	V	I	---GGFLYLNRVLVI
Q9UIG0	365_2	Q	D	E	I	A	E	D	Y	G	E	L	G	M	K	-	QDEIAEDYGELGMK-
Q9UIG0	366_1	Q	D	E	I	A	E	D	Y	G	E	L	G	M	K	L	QDEIAEDYGELGMKL
Q9UIG0	367_1	C	H	R	I	L	M	T	Y	S	V	Q	D	H	M	E	CHRILMTYSVQDHME
Q9UIG0	368_1	-	-	-	I	L	M	T	Y	S	V	Q	D	H	M	E	---ILMTYSVQDHME
Q9UIG0	369_1	-	-	-	N	H	N	R	Y	W	L	F	S	D	E	V	---NHNRYWLFSDEV
Q9UIG0	370_1	-	-	-	-	-	-	-	Y	W	L	F	S	D	E	V	-------YWLFSDEV
Q9UIG0	370_2	W	V	H	D	S	I	D	Y	R	-	-	-	-	-	-	WVHDSIDYR------
Q9UIG0	371_1	W	V	H	D	S	I	D	Y	R	F	N	H	H	C	K	WVHDSIDYRFNHHCK
Q9UIG0	372_1	T	V	S	G	D	E	D	Y	C	P	R	-	-	-	-	TVSGDEDYCPR----
Q9UIG0	373_1	T	V	S	G	D	E	D	Y	C	P	R	S	K	-	-	TVSGDEDYCPRSK--
Q9UIG0	374_1	-	-	-	-	-	-	R	Y	Q	D	I	I	H	S	I	------RYQDIIHSI
Q9UIG0	375_1	-	-	-	-	-	-	-	Y	Q	D	I	I	H	S	I	-------YQDIIHSI
Q9UIG0	376_1	L	Q	K	G	G	L	G	Y	V	E	E	T	S	E	F	LQKGGLGYVEETSEF
Q9UIG0	377_1	-	-	-	G	G	L	G	Y	V	E	E	T	S	E	F	---GGLGYVEETSEF
Q9UIG0	378_1	F	C	L	R	P	A	L	Y	E	V	P	D	G	E	W	FCLRPALYEVPDGEW
Q9UIG0	379_1	F	C	L	R	P	A	L	Y	E	V	P	D	G	E	W	FCLRPALYEVPDGEW
Q9UIG0	380_1	-	-	-	-	G	R	N	Y	T	E	E	S	A	S	E	----GRNYTEESASE
Q9UIG0	380_2	E	E	E	E	E	E	D	Y	E	V	A	G	L	R	-	EEEEEEDYEVAGLR-
Q9UIG0	381_1	-	-	-	-	-	-	-	Y	R	F	S	W	P	F	R	-------YRFSWPFR
Q9UIG0	382_1	T	R	D	E	A	E	D	Y	Y	D	V	I	T	H	P	TRDEAEDYYDVITHP
Q9UIG0	382_2	R	D	E	A	E	D	Y	Y	D	V	I	T	H	P	M	RDEAEDYYDVITHPM
Q9UIG0	383_1	-	-	D	E	A	E	D	Y	Y	D	V	I	T	H	P	--DEAEDYYDVITHP
Q9UIG0	383_2	-	D	E	A	E	D	Y	Y	D	V	I	T	H	P	M	-DEAEDYYDVITHPM
Q9UIG0	383_3	N	K	C	S	C	G	S	Y	R	-	-	-	-	-	-	NKCSCGSYR------
Q9UIG0	384_1	-	-	C	S	C	G	S	Y	R	S	V	Q	E	F	L	--CSCGSYRSVQEFL
Q9UIG0	385_1	V	F	T	N	A	E	V	Y	N	C	R	-	-	-	-	VFTNAEVYNCR----
Q9UIG0	386_1	V	F	T	N	A	E	V	Y	N	C	R	G	S	H	V	VFTNAEVYNCRGSHV
Q9UIG0	387_1	K	H	L	P	G	H	P	Y	V	R	-	-	-	-	-	KHLPGHPYVR-----
Q9UIG0	388_1	-	H	L	P	G	H	P	Y	V	R	R	-	-	-	-	-HLPGHPYVRR----
Q9UN86	389_1	-	-	-	-	-	-	Q	Y	Y	T	L	L	N	K	-	------QYYTLLNK-
Q9UN86	389_2	-	-	-	-	-	Q	Y	Y	T	L	L	N	K	-	-	-----QYYTLLNK--
Q9UN86	391_1	-	-	-	-	N	S	S	Y	V	H	G	G	V	D	A	----NSSYVHGGVDA
Q9UN86	391_2	G	K	P	Q	E	A	V	Y	G	Q	N	D	I	H	H	GKPQEAVYGQNDIHH
Q9UN86	392_1	-	-	-	-	-	-	F	Y	V	H	N	D	M	F	R	------FYVHNDMFR
Q9UN86	393_1	-	-	-	-	-	-	-	Y	E	D	E	V	F	G	D	-------YEDEVFGD
Q9UN86	394_1	-	-	-	-	-	-	-	Y	P	D	S	H	Q	L	F	-------YPDSHQLF
Q9UN86	395_1	-	-	E	F	V	R	Q	Y	Y	T	L	L	N	K	-	--EFVRQYYTLLNK-
Q9UN86	395_2	-	E	F	V	R	Q	Y	Y	T	L	L	N	K	-	-	-EFVRQYYTLLNK--
Q9UN86	396_1	-	-	-	-	-	-	Q	Y	Y	T	L	L	N	K	A	------QYYTLLNKA
Q9UN86	396_2	-	-	-	-	-	Q	Y	Y	T	L	L	N	K	A	P	-----QYYTLLNKAP
Q9UN86	396_3	L	L	N	K	A	P	E	Y	L	H	R	-	-	-	-	LLNKAPEYLHR----
Q9UN86	397_1	-	-	-	-	A	P	E	Y	L	H	R	F	Y	G	R	----APEYLHRFYGR
Q9UN86	397_2	P	E	Y	L	H	R	F	Y	G	R	-	-	-	-	-	PEYLHRFYGR-----
Q9UN86	398_1	-	-	-	-	-	-	F	Y	G	R	N	S	S	Y	V	------FYGRNSSYV
Q9UN86	398_2	F	Y	G	R	N	S	S	Y	V	H	G	G	V	D	A	FYGRNSSYVHGGVDA
Q9UN86	398_3	G	K	P	Q	E	A	V	Y	G	Q	N	D	I	H	H	GKPQEAVYGQNDIHH
Q9UN86	399_1	-	-	-	-	N	S	S	Y	V	H	G	G	V	D	A	----NSSYVHGGVDA
Q9UN86	399_2	G	K	P	Q	E	A	V	Y	G	Q	N	D	I	H	H	GKPQEAVYGQNDIHH
Q9UN86	400_1	G	S	V	P	N	K	F	Y	V	H	N	D	M	F	R	GSVPNKFYVHNDMFR
Q9UN86	401_1	-	-	-	-	-	-	F	Y	V	H	N	D	M	F	R	------FYVHNDMFR
Q9UN86	401_2	V	H	N	D	M	F	R	Y	E	D	E	V	F	G	D	VHNDMFRYEDEVFGD
Q9UN86	402_1	-	-	-	-	I	I	R	Y	P	D	S	H	Q	L	F	----IIRYPDSHQLF
Q9UN86	403_1	-	-	-	-	-	-	-	Y	P	D	S	H	Q	L	F	-------YPDSHQLF
Q9UQ80	405_1	E	F	E	V	H	E	V	Y	A	V	D	V	L	V	S	EFEVHEVYAVDVLVS
Q9UQ80	408_1	E	D	L	V	V	T	K	Y	K	-	-	-	-	-	-	EDLVVTKYK------
Q9UQ80	409_1	-	-	-	-	-	-	-	Y	K	M	G	G	D	I	A	-------YKMGGDIA
Q9UQ80	410_1	P	L	K	S	D	Q	D	Y	I	L	K	-	-	-	-	PLKSDQDYILK----
Q9UQ80	411_1	-	-	-	S	D	Q	D	Y	I	L	K	E	G	D	L	---SDQDYILKEGDL
Q9UQ80	412_1	E	F	E	V	H	E	V	Y	A	V	D	V	L	V	S	EFEVHEVYAVDVLVS
Q9UQ80	413_1	E	F	E	V	H	E	V	Y	A	V	D	V	L	V	S	EFEVHEVYAVDVLVS
Q9UQ80	414_1	A	G	Q	R	T	T	I	Y	K	-	-	-	-	-	-	AGQRTTIYK------
Q9UQ80	415_1	-	-	-	-	T	T	I	Y	K	R	-	-	-	-	-	----TTIYKR-----
Q9UQ80	416_1	-	-	D	P	S	K	Q	Y	G	L	K	-	-	-	-	--DPSKQYGLK----
Q9UQ80	417_1	-	-	-	-	-	-	Q	Y	G	L	K	M	K	-	-	------QYGLKMK--
Q9UQ80	419_1	L	Q	P	F	N	V	L	Y	E	K	E	G	E	F	V	LQPFNVLYEKEGEFV
Q9UQ80	421_1	G	P	F	E	P	D	L	Y	K	S	E	M	E	V	Q	GPFEPDLYKSEMEVQ
Q9Y383	422_1	-	-	-	-	-	A	D	Y	E	I	A	S	K	-	-	-----ADYEIASK--
Q9Y383	424_1	V	C	E	V	C	S	A	Y	L	G	L	H	D	N	D	VCEVCSAYLGLHDND
Q9Y383	425_1	-	-	-	-	-	-	S	Y	E	S	A	N	G	R	-	------SYESANGR-
Q9Y383	426_1	D	L	A	L	R	A	D	Y	E	I	A	S	K	-	-	DLALRADYEIASK--
Q9Y383	427_1	-	-	-	-	-	A	D	Y	E	I	A	S	K	E	Q	-----ADYEIASKEQ
Q9Y383	428_1	-	R	E	A	E	E	V	Y	R	-	-	-	-	-	-	-REAEEVYR------
Q9Y383	429_1	-	-	E	A	E	E	V	Y	R	N	S	M	P	A	S	--EAEEVYRNSMPAS
Q9Y383	430_1	V	C	E	V	C	S	A	Y	L	G	L	H	D	N	D	VCEVCSAYLGLHDND
Q9Y383	431_1	V	C	E	V	C	S	A	Y	L	G	L	H	D	N	D	VCEVCSAYLGLHDND
Q9Y383	432_1	-	-	-	-	-	R	S	Y	E	S	A	N	G	R	-	-----RSYESANGR-
Q9Y383	433_1	-	-	-	-	-	-	S	Y	E	S	A	N	G	R	S	------SYESANGRS
