## Supplementary material for "Novel substrate prediction for the TAM family of RTKs using phosphoproteomics and structure-based modeling": KINATESTID files: MER_synthetic_substrate_sequences.csv

substrate_barcode	kinase	-7	-6	-5	-4	-3	-2	-1	0	1	2	3	4	5	6	7
A	MER	N	E	G	K	H	G	H	Y	A	I	L	K	D	D	R
B	MER	N	E	G	K	H	G	F	Y	D	A	R	K	D	D	K
C	MER	N	F	A	K	H	G	F	Y	D	A	R	R	A	D	R
D	MER	N	F	G	E	E	G	F	Y	A	A	R	K	E	D	K
E	MER				D	H	G	H	Y	A	I	L	P	G	G
U5	MER				D	E	A	I	Y	A	T	V	A	G	G
