## Supplementary material for "Novel substrate prediction for the TAM family of RTKs using phosphoproteomics and structure-based modeling": KINATESTID files: TYRO3_candidate_aa.csv

	amino_acid	flank_pos	fisher_odds	fisher_pval	barcode	sig_pos
1	A	-4	1.79328664382203	0.00738952410347621	A:-4	5
2	A	-3	1.59265469952066	0.0128276025403866	A:-3	5
3	A	-2	1.63089569401377	0.00564744001323832	A:-2	7
4	A	1	1.80998313137908	0.000553920304079032	A:1	9
5	D	-3	2.45943039707251	7.40251977155477e-06	D:-3	5
6	D	-2	1.84759191868923	0.000342615404956938	D:-2	7
7	D	1	1.54069453696623	0.0119226038760538	D:1	9
8	E	1	1.54199171361719	0.0045180486679874	E:1	9
9	H	-1	2.10268397373699	0.00123974548029866	H:-1	10
10	H	1	2.08859389841867	0.00167547432787432	H:1	9
11	H	2	1.82486860872645	0.0228732298623875	H:2	8
12	I	-1	2.34750706200256	1.16655485170032e-07	I:-1	10
13	I	2	1.55198859532163	0.0324734583067204	I:2	8
14	K	-4	1.83567064415657	0.0490459128051813	K:-4	5
15	L	-1	1.82500257639008	1.01695566388362e-05	L:-1	10
16	L	2	1.72531775892729	0.000530073705177793	L:2	8
17	L	3	1.67063513328057	0.000538327676594233	L:3	5
18	N	-4	1.84273686977851	0.0140026978603098	N:-4	5
19	N	-2	1.85881466246503	0.00216023169920964	N:-2	7
20	P	4	1.75758127451184	0.0114748046033791	P:4	4
21	R	3	1.72714845903138	0.00162741390510378	R:3	5
22	R	4	1.55735557193032	0.0234390435571014	R:4	4
23	V	-1	1.80520880799947	0.000708008929234243	V:-1	10
24	V	2	1.51294925814942	0.0297079442876139	V:2	8
25	Y	0	1	1	Y:0	0
