## Supplementary material for "Novel substrate prediction for the TAM family of RTKs using phosphoproteomics and structure-based modeling": KINATESTID files: TYRO3_fisher_odds.csv

	-7	-6	-5	-4	-3	-2	-1	0	1	2	3	4	5	6	7
A	0.854994919560964	0.869237509886606	1.75056441918339	1.79328664382203	1.59265469952066	1.63089569401377	1.00150183861739	0.05	1.80998313137908	1.01062980886952	0.676296061099303	1.19108042502317	0.836221178802038	0.706677361289822	0.926723769480128
C	0.05	0.538369584558581	0.311984114401595	0.251783570323758	0.487087290443459	0.362987451426705	0.798635989818981	0.05	0.464576989719746	0.600781018344813	0.463479809484589	0.518040121979052	0.283547931117662	0.285089434806696	0.05
D	1.1027306226652	1.88467751623682	1.39587322030909	1.0635746441015	2.45943039707251	1.84759191868923	0.791628686356079	0.05	1.54069453696623	1.31207740036892	0.592709976860265	0.782700269333497	1.0478006176001	0.990199529805721	0.294483797746508
E	0.654813884728422	1.40147009973973	1.02435672344123	1.1939905656359	1.03235166181714	0.976291908521232	0.872877361060431	0.05	1.54199171361719	0.890018838957111	0.32475590679568	0.896625775950693	0.806509134243508	0.758567005392763	1.09869238597414
F	0.571085223986701	0.792874716647801	1.24775562243247	1.55480384798418	0.676398494219717	0.447201178474327	1.39076557493779	0.05	0.975840697700872	1.5558336944313	0.985690998385222	0.628380733140877	0.334999884495775	0.363587365423712	1.16875265428953
G	1.02597522314595	1.24066944463951	1.19122446034704	1.17793389199499	1.26414781004036	1.30281446845659	0.60262515074906	0.05	1.30750297529994	0.388753194708773	0.501635527266099	1.33807761884395	0.819571262602766	0.832209985111065	0.936105594843774
H	1.40569119240116	1.34383203687942	2.35486668340705	0.394763693132232	1.35030357556975	0.575544742123894	2.10268397373699	0.05	2.08859389841867	1.82486860872645	1.22395728020402	0.770175739884939	1.51198012513028	1.44362951912177	1.61827760438183
I	0.501158246244529	1.28028746394762	0.777669697122129	0.984958634846267	0.875672988849435	1.27342608246186	2.34750706200256	0.05	1.28157470859292	1.55198859532163	1.1391263169375	0.281683003255469	0.521074422167554	0.517228033488344	0.477780910895384
K	1.53450729327554	0.509422203933453	1.35622485930513	1.83567064415657	0.999764595103578	0.576536498297423	0.593519863286526	0.05	0.617655826258886	0.841528910893119	1.18595294578481	1.00704224941536	1.14811344545909	1.43847461844309	1.42623234113703
L	1.07321902278337	0.53132677031621	0.569290936960322	1.00308091779641	0.826397522680877	0.924389155738988	1.82500257639008	0.05	0.648038847015232	1.72531775892729	1.67063513328057	0.983817177644828	0.751137997559088	0.696848316202551	0.54515910115923
M	0.520279908777184	0.05	1.13023286016707	0.683942040839442	0.616745994298329	0.462592496283726	0.799979855811198	0.05	0.474592219393424	1.04989294761527	1.60755796806967	0.717203140396971	1.09539266011435	1.08121314495721	0.738887825214091
N	2.10587790152947	1.04346412568102	0.77989452163135	1.84273686977851	0.916442504129648	1.85881466246503	1.37429257210002	0.05	1.20379466732325	0.832747671832205	1.55166984648796	1.03544211207398	1.18034004029176	1.21866494611424	1.10141738716922
P	2.57656843382211	1.05274205178862	0.773263645175887	0.992957858311595	1.23562281569223	1.39011656985023	0.509687232906476	0.05	0.515921513674888	1.19404070062625	1.29858098902009	1.75758127451184	2.18092335952224	2.15976177948935	1.56506103600353
Q	2.23761721677415	1.11463283914056	0.999852941176471	0.814617743809829	1.10190329321487	0.910316167921205	0.610343326176633	0.05	1.40566023067777	1.08404743384187	0.641610641316687	0.931898419474732	1.03282730298862	1.1944890863693	0.548213844002568
R	0.889692551330721	0.324510401799114	0.201024243207126	0.149425124420278	0.51806689606859	0.347757666022487	0.0863477006746263	0.05	0.717796265549541	0.566416542578945	1.72714845903138	1.55735557193032	1.75564108089613	1.82995231251439	2.33408575909415
S	0.05	0.774504126355599	0.409420932475471	0.51162116717295	0.402043882751709	0.315242348732037	0.05	0.05	0.111098409769512	0.402545844800998	0.666509849998968	1.24203790929705	0.744697617589334	0.773836290669153	1.25652941578336
T	0.764188233393057	1.23442375897515	1.32789305898673	0.333954076467596	0.430651552555494	0.0569257704006054	0.05	0.05	0.05	0.203234869102564	0.761009421449553	0.805243154879294	0.776363973420666	0.709131303021793	0.44724848300306
V	0.845573833959936	1.13390006573268	0.99728497267292	0.692390226851975	1.13181376794396	1.30852602339266	1.80520880799947	0.05	1.19619012731935	1.51294925814942	0.868753782804857	0.503115668528249	0.819878836956118	0.683066747859396	1.16796898330398
W	0.05	0.05	0.05	0.05	0.374934432780288	1.06550904483436	1.53397682273192	0.05	0.786179862977002	2.05118026772127	1.36380595226036	1.48534746446155	0.05	0.05	0.05
Y	0.62644206626384	0.707088027037607	0.489489435966793	0.749390121368368	0.214252559372955	0.309841514650377	0.252138523079425	1	0.404210452521285	0.589713480719731	0.357595387534124	0.871001580108924	0.607562617638932	0.633482513467095	0.778534877326894
