## Supplementary material for "Novel substrate prediction for the TAM family of RTKs using phosphoproteomics and structure-based modeling": KINATESTID files: TYRO3_fisher_pvalues.csv

	-7	-6	-5	-4	-3	-2	-1	0	1	2	3	4	5	6	7
A	1	0.861943387728564	0.0207859176148768	0.00738952410347621	0.0128276025403866	0.00564744001323832	1	1	0.000553920304079032	0.918815477715466	0.133617455424608	0.4234859858203	0.676039513453669	0.298492198810305	1
C	0.638545026632502	1	0.376904873672695	0.188176409945521	0.4420598824814	0.179389672409723	0.848666832150514	1	0.219550929827596	0.491097759755774	0.445890456397862	0.381873296680471	0.265192159275373	0.263584831417408	0.174606420024455
D	0.822162904913562	0.0299871581896564	0.209642780561466	0.786995666329023	7.40251977155477e-06	0.000342615404956938	0.330507583508419	1	0.0119226038760538	0.131415160756528	0.106471243725125	0.573217785424189	0.78349248467522	1	0.0263377613623592
E	0.522495366541045	0.207197024611758	0.890193708124219	0.501222268345646	0.904736897103237	1	0.559381958073271	1	0.0045180486679874	0.634352074141411	0.000376721793601218	0.807966816695533	0.523954439189658	0.383041473885287	0.671066213669972
F	0.584237328994585	0.818963585910398	0.539835027377941	0.109141202036784	0.357790192781465	0.0801350040738385	0.120689003252373	1	1	0.0969427598555601	1	0.270927600821266	0.049728486317052	0.0927588434811135	0.578097764962905
G	0.830633509267189	0.484116281734121	0.465154067495864	0.45722939857052	0.251186920462648	0.136989534239863	0.0296927079048948	1	0.117049469405578	0.000656034132914463	0.0148008445851918	0.164886633249794	0.606668672928562	0.604499382054717	1
H	0.47911309972858	0.546837627512698	0.0205083894700654	0.244331735604645	0.345313906605098	0.285479211246182	0.00123974548029866	1	0.00167547432787432	0.0228732298623875	0.474137200669448	0.83727266466658	0.263689801176354	0.280216074514942	0.17287403842258
I	0.43775899650425	0.506917733373075	0.724834506473256	1	0.784889832786284	0.307032818790372	1.16655485170032e-07	1	0.222131802168	0.0324734583067204	0.544326535461347	0.00402123338513631	0.119484648546994	0.118536822638548	0.195659032928468
K	0.342645572720844	0.593271279932867	0.395944849708437	0.0490459128051813	1	0.154076793967885	0.193923091566875	1	0.0459996484210152	0.449576507075331	0.363248060235604	0.915488436237421	0.48018090370506	0.0612153244464249	0.165061640074162
L	0.86139476563517	0.146418927042806	0.148055435277876	1	0.430570102298708	0.77460829872335	1.01695566388362e-05	1	0.0352893975357916	0.000530073705177793	0.000538327676594233	1	0.38526717519242	0.228621196041399	0.0808837027141907
M	1	0.12059489030845	0.782337814289741	0.665158024248287	0.359935702317825	0.150660719870593	0.724814322543066	1	0.150256030918824	0.859521849279576	0.106515085604137	0.691301914024808	0.808198155103002	0.809435522515944	0.821372262620128
N	0.0883306926799373	0.814222086855772	0.706558578064798	0.0140026978603098	0.881173418489395	0.00216023169920964	0.110460958388006	1	0.386869005313791	0.608617017745449	0.069509454093055	0.873367269775068	0.518848597731421	0.50841148453322	0.70231031315558
P	0.0069768478586519	0.840018039079967	0.603663830259672	1	0.401731438160496	0.120421279343366	0.0299357842376938	1	0.0550970276753318	0.416337036777921	0.18707724849458	0.0114748046033791	0.000270120360910601	0.000299631216705502	0.107127803288732
Q	0.0483489958025256	0.822365907809456	1	0.738096228280776	0.663314397549498	0.803103299827233	0.0833856172845352	1	0.105208101540831	0.702056344851358	0.225824881112779	1	0.867519697745473	0.590606997105674	0.32663618044619
R	1	0.372860955673808	0.0940038820479879	0.0223060988872774	0.174244855601448	0.0270490238916308	0.00039081091183209	1	0.20164378271136	0.039212924997488	0.00162741390510378	0.0234390435571014	0.00505354455379896	0.00291316176931724	0.000671333197790559
S	0.0142930796595384	0.704961447292945	0.0846767557446969	0.057493376937387	0.00699847168224125	0.000196712058385301	8.52150691253171e-12	1	3.49834686931934e-08	0.00216474754753144	0.125765340636321	0.332711103074467	0.425666195304827	0.498837343261844	0.368720460281095
T	1	0.541390444060192	0.369142918434472	0.0192546293811723	0.0319476378715539	1.58971015377205e-06	1.04010020468785e-08	1	2.46339097150138e-08	7.40028213441904e-05	0.488285958013986	0.584786008527393	0.623976140465954	0.43195642816533	0.111113881337617
V	1	0.710658976074362	1	0.284354250242075	0.560786846533224	0.184834670563963	0.000708008929234243	1	0.355807559906481	0.0297079442876139	0.650952542959946	0.0414151697627003	0.665611107185146	0.285101435053894	0.534551978666566
W	1	0.644340543759306	0.407682871667179	0.269993378919466	0.522574836907345	0.760672069463493	0.259529145253506	1	1	0.0925092856174888	0.459699250148942	0.355773398545242	0.266867956270901	0.417730597126495	0.26404563836666
Y	0.77065508238803	0.800137108139296	0.288560526574714	0.710560893298537	0.0133456970007667	0.0107985178520822	0.00111906343829288	1	0.0188016796303514	0.153632492176807	0.0371596213650338	0.863912183345578	0.359924602089431	0.452048853754709	0.835751470027957
