## Supplementary material for "Novel substrate prediction for the TAM family of RTKs using phosphoproteomics and structure-based modeling": KINATESTID files: TYRO3_synstrate_normscores.csv

	substrate_barcode	ABL	ALK	ARG	AXL	BTK	CSK	FES	FLT3	FYN	HCK	JAK2	LCK	LYN	MER872	MER999	PYK2	SRC	SYK	TYRO3	YES
1	TYRO3 A	83	84	74	90	49	36	35	78	65	65	47	42	49	68	90	59	64	39	89	67
2	TYRO3 B	82	62	73	77	51	27	26	76	38	59	39	26	34	60	74	66	15	35	68	44
3	TYRO3 C	75	78	73	81	63	30	24	73	50	47	41	27	45	63	80	69	20	47	81	38
4	TYRO3 D	64	60	54	65	57	19	28	70	47	47	40	25	43	42	54	68	17	44	58	39
5	TYRO3 E	94	74	82	81	55	28	13	75	62	63	49	37	61	66	83	74	54	61	86	52
6	TYRO3 F	64	60	54	65	57	19	28	70	47	47	40	25	43	42	54	68	17	44	58	39
