## Supplementary material for "Novel substrate prediction for the TAM family of RTKs using phosphoproteomics and structure-based modeling": KINATESTID files: TYRO3_synstrate_scores.csv

	kinase	active	perf	score	cutpoint	substrate_barcode	n_active
1	ABL	TRUE	medium	4.40582116500081	2.59226208086248	TYRO3 A	5
2	ALK	TRUE	medium	7.73779155135374	2.91346128237009	TYRO3 A	5
3	ARG	FALSE	inactive	1.35542616428797	2.90824669957734	TYRO3 A	5
4	AXL	TRUE	medium	8.34981226424049	2.87041767982131	TYRO3 A	5
5	BTK	FALSE	inactive	0.00935585223110942	4.36587609956617	TYRO3 A	5
6	CSK	FALSE	inactive	0.000856727473336534	237.951381751063	TYRO3 A	5
7	FES	FALSE	inactive	4.72293122958863e-05	1.72666980889403	TYRO3 A	5
8	FLT3	FALSE	inactive	1.85980083116096	2.85128050287436	TYRO3 A	5
9	FYN	FALSE	inactive	2.44250309419717	2.99352295290146	TYRO3 A	5
10	HCK	FALSE	inactive	0.319715024863322	9.47970951954868	TYRO3 A	5
11	JAK2	FALSE	inactive	0.0129651977726977	2.96487936979706	TYRO3 A	5
12	LCK	FALSE	inactive	0.000392503877582797	2.51477717894205	TYRO3 A	5
13	LYN	FALSE	inactive	0.00707713474013927	4.11098278747883	TYRO3 A	5
14	MER872	FALSE	inactive	0.489969838207051	3.0911158834847	TYRO3 A	5
15	MER999	TRUE	medium	10.6607548257606	2.7821264574428	TYRO3 A	5
16	PYK2	FALSE	inactive	0.101895958273333	12.5680498937396	TYRO3 A	5
17	SRC	FALSE	inactive	1.17280086996607	2.70104986391108	TYRO3 A	5
18	SYK	FALSE	inactive	0.00339849869998582	1.60795021943225	TYRO3 A	5
19	TYRO3	TRUE	high	17.172437460742	2.79675236587599	TYRO3 A	5
20	YES	FALSE	inactive	0.39760424070578	2.55272315564312	TYRO3 A	5
21	ABL	TRUE	medium	3.69219683302391	2.59226208086248	TYRO3 B	1
22	ALK	FALSE	inactive	0.202123595778755	2.91346128237009	TYRO3 B	1
23	ARG	FALSE	inactive	1.10229564225896	2.90824669957734	TYRO3 B	1
24	AXL	FALSE	inactive	1.04980541529451	2.87041767982131	TYRO3 B	1
25	BTK	FALSE	inactive	0.0147837642535863	4.36587609956617	TYRO3 B	1
26	CSK	FALSE	inactive	5.21846501654884e-05	237.951381751063	TYRO3 B	1
27	FES	FALSE	inactive	3.09897979294117e-06	1.72666980889403	TYRO3 B	1
28	FLT3	FALSE	inactive	1.24954627142113	2.85128050287436	TYRO3 B	1
29	FYN	FALSE	inactive	0.0213737617793508	2.99352295290146	TYRO3 B	1
30	HCK	FALSE	inactive	0.0481831383208291	9.47970951954868	TYRO3 B	1
31	JAK2	FALSE	inactive	0.00183119168497235	2.96487936979706	TYRO3 B	1
32	LCK	FALSE	inactive	5.46953604139203e-06	2.51477717894205	TYRO3 B	1
33	LYN	FALSE	inactive	0.00024585711575957	4.11098278747883	TYRO3 B	1
34	MER872	FALSE	inactive	0.135554206320374	3.0911158834847	TYRO3 B	1
35	MER999	FALSE	inactive	1.2713172379147	2.7821264574428	TYRO3 B	1
36	PYK2	FALSE	inactive	0.568006969229258	12.5680498937396	TYRO3 B	1
37	SRC	FALSE	inactive	0.00266596722189725	2.70104986391108	TYRO3 B	1
38	SYK	FALSE	inactive	0.00135117619038915	1.60795021943225	TYRO3 B	1
39	TYRO3	FALSE	inactive	0.878167487745945	2.79675236587599	TYRO3 B	1
40	YES	FALSE	inactive	0.0024456390913137	2.55272315564312	TYRO3 B	1
41	ABL	FALSE	inactive	1.37948969464669	2.59226208086248	TYRO3 C	2
42	ALK	FALSE	inactive	2.67318859469523	2.91346128237009	TYRO3 C	2
43	ARG	FALSE	inactive	1.05533649958393	2.90824669957734	TYRO3 C	2
44	AXL	FALSE	inactive	2.21292503622679	2.87041767982131	TYRO3 C	2
45	BTK	FALSE	inactive	0.174898626224605	4.36587609956617	TYRO3 C	2
46	CSK	FALSE	inactive	0.000134737401616843	237.951381751063	TYRO3 C	2
47	FES	FALSE	inactive	1.84620285620028e-06	1.72666980889403	TYRO3 C	2
48	FLT3	FALSE	inactive	0.845915815704997	2.85128050287436	TYRO3 C	2
49	FYN	FALSE	inactive	0.163351250703085	2.99352295290146	TYRO3 C	2
50	HCK	FALSE	inactive	0.00105216754405479	9.47970951954868	TYRO3 C	2
51	JAK2	FALSE	inactive	0.00261794774738693	2.96487936979706	TYRO3 C	2
52	LCK	FALSE	inactive	7.08104952123363e-06	2.51477717894205	TYRO3 C	2
53	LYN	FALSE	inactive	0.00299033016526877	4.11098278747883	TYRO3 C	2
54	MER872	FALSE	inactive	0.229554791159903	3.0911158834847	TYRO3 C	2
55	MER999	TRUE	low	3.02509332772568	2.7821264574428	TYRO3 C	2
56	PYK2	FALSE	inactive	1.2687658565633	12.5680498937396	TYRO3 C	2
57	SRC	FALSE	inactive	0.00523741393818714	2.70104986391108	TYRO3 C	2
58	SYK	FALSE	inactive	0.0211572900786458	1.60795021943225	TYRO3 C	2
59	TYRO3	TRUE	medium	5.9355814820095	2.79675236587599	TYRO3 C	2
60	YES	FALSE	inactive	0.000692892812366973	2.55272315564312	TYRO3 C	2
61	ABL	FALSE	inactive	0.249731856064017	2.59226208086248	TYRO3 D	0
62	ALK	FALSE	inactive	0.14322113127736	2.91346128237009	TYRO3 D	0
63	ARG	FALSE	inactive	0.0619675115715533	2.90824669957734	TYRO3 D	0
64	AXL	FALSE	inactive	0.164688262396183	2.87041767982131	TYRO3 D	0
65	BTK	FALSE	inactive	0.0551669921778206	4.36587609956617	TYRO3 D	0
66	CSK	FALSE	inactive	5.53716235737302e-06	237.951381751063	TYRO3 D	0
67	FES	FALSE	inactive	4.93712882349999e-06	1.72666980889403	TYRO3 D	0
68	FLT3	FALSE	inactive	0.535755671015058	2.85128050287436	TYRO3 D	0
69	FYN	FALSE	inactive	0.0934444795072514	2.99352295290146	TYRO3 D	0
70	HCK	FALSE	inactive	0.0012571672116583	9.47970951954868	TYRO3 D	0
71	JAK2	FALSE	inactive	0.00223019465224033	2.96487936979706	TYRO3 D	0
72	LCK	FALSE	inactive	5.03671288114124e-06	2.51477717894205	TYRO3 D	0
73	LYN	FALSE	inactive	0.00205944438324209	4.11098278747883	TYRO3 D	0
74	MER872	FALSE	inactive	0.00555761846522399	3.0911158834847	TYRO3 D	0
75	MER999	FALSE	inactive	0.0965421267923389	2.7821264574428	TYRO3 D	0
76	PYK2	FALSE	inactive	0.85562459141737	12.5680498937396	TYRO3 D	0
77	SRC	FALSE	inactive	0.00345358064213948	2.70104986391108	TYRO3 D	0
78	SYK	FALSE	inactive	0.010864065005519	1.60795021943225	TYRO3 D	0
79	TYRO3	FALSE	inactive	0.193852083629075	2.79675236587599	TYRO3 D	0
80	YES	FALSE	inactive	0.00074959397717081	2.55272315564312	TYRO3 D	0
81	ABL	TRUE	high	24.665819429042	2.59226208086248	TYRO3 E	4
82	ALK	FALSE	inactive	1.4104979075425	2.91346128237009	TYRO3 E	4
83	ARG	TRUE	medium	4.49604301826653	2.90824669957734	TYRO3 E	4
84	AXL	FALSE	inactive	1.93117331033393	2.87041767982131	TYRO3 E	4
85	BTK	FALSE	inactive	0.0354070928081903	4.36587609956617	TYRO3 E	4
86	CSK	FALSE	inactive	7.45829239973209e-05	237.951381751063	TYRO3 E	4
87	FES	FALSE	inactive	5.20716237093827e-08	1.72666980889403	TYRO3 E	4
88	FLT3	FALSE	inactive	1.02162699584634	2.85128050287436	TYRO3 E	4
89	FYN	FALSE	inactive	1.44567440801197	2.99352295290146	TYRO3 E	4
90	HCK	FALSE	inactive	0.139697913506457	9.47970951954868	TYRO3 E	4
91	JAK2	FALSE	inactive	0.021291392978942	2.96487936979706	TYRO3 E	4
92	LCK	FALSE	inactive	0.000110935548750867	2.51477717894205	TYRO3 E	4
93	LYN	FALSE	inactive	0.100130595385435	4.11098278747883	TYRO3 E	4
94	MER872	FALSE	inactive	0.339081448516283	3.0911158834847	TYRO3 E	4
95	MER999	TRUE	medium	4.09602185319506	2.7821264574428	TYRO3 E	4
96	PYK2	FALSE	inactive	4.20745038884358	12.5680498937396	TYRO3 E	4
97	SRC	FALSE	inactive	0.314181890261306	2.70104986391108	TYRO3 E	4
98	SYK	FALSE	inactive	0.641476327693233	1.60795021943225	TYRO3 E	4
99	TYRO3	TRUE	medium	12.0514888543682	2.79675236587599	TYRO3 E	4
100	YES	FALSE	inactive	0.0147699013173247	2.55272315564312	TYRO3 E	4
101	ABL	FALSE	inactive	0.249731856064017	2.59226208086248	TYRO3 F	0
102	ALK	FALSE	inactive	0.14322113127736	2.91346128237009	TYRO3 F	0
103	ARG	FALSE	inactive	0.0619675115715533	2.90824669957734	TYRO3 F	0
104	AXL	FALSE	inactive	0.164688262396183	2.87041767982131	TYRO3 F	0
105	BTK	FALSE	inactive	0.0551669921778206	4.36587609956617	TYRO3 F	0
106	CSK	FALSE	inactive	5.53716235737302e-06	237.951381751063	TYRO3 F	0
107	FES	FALSE	inactive	4.93712882349999e-06	1.72666980889403	TYRO3 F	0
108	FLT3	FALSE	inactive	0.535755671015058	2.85128050287436	TYRO3 F	0
109	FYN	FALSE	inactive	0.0934444795072514	2.99352295290146	TYRO3 F	0
110	HCK	FALSE	inactive	0.0012571672116583	9.47970951954868	TYRO3 F	0
111	JAK2	FALSE	inactive	0.00223019465224033	2.96487936979706	TYRO3 F	0
112	LCK	FALSE	inactive	5.03671288114124e-06	2.51477717894205	TYRO3 F	0
113	LYN	FALSE	inactive	0.00205944438324209	4.11098278747883	TYRO3 F	0
114	MER872	FALSE	inactive	0.00555761846522399	3.0911158834847	TYRO3 F	0
115	MER999	FALSE	inactive	0.0965421267923389	2.7821264574428	TYRO3 F	0
116	PYK2	FALSE	inactive	0.85562459141737	12.5680498937396	TYRO3 F	0
117	SRC	FALSE	inactive	0.00345358064213948	2.70104986391108	TYRO3 F	0
118	SYK	FALSE	inactive	0.010864065005519	1.60795021943225	TYRO3 F	0
119	TYRO3	FALSE	inactive	0.193852083629075	2.79675236587599	TYRO3 F	0
120	YES	FALSE	inactive	0.00074959397717081	2.55272315564312	TYRO3 F	0
