## Supplementary material for "Novel substrate prediction for the TAM family of RTKs using phosphoproteomics and structure-based modeling": KINATESTID files: TYRO3_synthetic_substrate_sequences.csv

substrate_barcode	kinase	-7	-6	-5	-4	-3	-2	-1	0	1	2	3	4	5	6	7
TYRO3 A	TYRO3					E	G	L	Y	H	H	R	N	H	P	G
TYRO3 B	TYRO3					H	T	I	Y	H	H	K	N	H	P	G
TYRO3 C	TYRO3					H	Q	N	Y	D	H	K	N	H	P	G
TYRO3 D	TYRO3					H	Q	N	Y	T	H	K	N	P	R	G
TYRO3 E	TYRO3					H	G	H	Y	G	H	P	N	H	P	G
TYRO3 F	TYRO3					H	Q	N	Y	T	H	K	N	P	P	G
