## Supplementary material for "Novel substrate prediction for the TAM family of RTKs using phosphoproteomics and structure-based modeling": GraphPad Prism and Excel files: Table S4. Composition of input KALIP data - Phosphosite position analyses.xlsx

### Sheet: TYRO3 - from unique substrates
substrate_barcode	(-7) to Y	(+7)	Blanks N terminal	Blanks C terminal	Position of N terminal residue relative to phosphosite	Position of C terminal residue relative to phosphosite	Count with Y after pY	% of sequences
-------YAHLSAAR	-------Y	AHLSAAR	7	0	0	7	6	1.41176
-------YALTGDDE	-------Y	ALTGDDE	7	0	0	7
-------YAVLYQQP	-------Y	AVLYQQP	7	0	0	7
-------YIDQEEEL	-------Y	IDQEEEL	7	0	0	7
-------YIMLNPPS	-------Y	IMLNPPS	7	0	0	7
-------YQILPLLH	-------Y	QILPLLH	7	0	0	7
------AYALAFAAE	------AY	ALAFAAE	6	0	-1	7
------AYAQGISSR	------AY	AQGISSR	6	0	-1	7
------AYILNLVVK	------AY	ILNLVVK	6	0	-1	7
------AYSSFGGGG	------AY	SSFGGGG	6	0	-1	7
------AYYHLLEEQ	------AY	YHLLEEQ	6	0	-1	7
------CYEMASHHL	------CY	EMASHHL	6	0	-1	7
------DYDDMSPPR	------DY	DDMSPPR	6	0	-1	7
------DYGNSPLLH	------DY	GNSPLLH	6	0	-1	7
------DYIWNTLLN	------DY	IWNTLLN	6	0	-1	7
------DYLHLPPPE	------DY	LHLPPPE	6	0	-1	7
------DYVAVARR-	------DY	VAVARR-	6	1	-1	6
------EYQDLLNNV	------EY	QDLLNNV	6	0	-1	7
------EYWMDPEEG	------EY	WMDPEEG	6	0	-1	7
------FYALDPSSF	------FY	ALDPSSF	6	0	-1	7
------FYAYNPLLA	------FY	AYNPLLA	6	0	-1	7
------FYDLSSKK-	------FY	DLSSKK-	6	1	-1	6
------FYEQMNGGP	------FY	EQMNGGP	6	0	-1	7
------FYGPAGPPY	------FY	GPAGPPY	6	0	-1	7
------FYHDWNDDK	------FY	HDWNDDK	6	0	-1	7
------FYNLVLLLP	------FY	NLVLLLP	6	0	-1	7
------FYVHNDMMF	------FY	VHNDMMF	6	0	-1	7
------GYAVLGGGE	------GY	AVLGGGE	6	0	-1	7
------GYEEVHVVP	------GY	EEVHVVP	6	0	-1	7
------GYEEWLLLN	------GY	EEWLLLN	6	0	-1	7
------GYGFIEYYE	------GY	GFIEYYE	6	0	-1	7
------GYNLLKPPM	------GY	NLLKPPM	6	0	-1	7
------GYPHWPAAR	------GY	PHWPAAR	6	0	-1	7
------HYEDFPKK-	------HY	EDFPKK-	6	1	-1	6
------HYGGLTGGL	------HY	GGLTGGL	6	0	-1	7
------HYGPGWVVS	------HY	GPGWVVS	6	0	-1	7
------IYDLNKPPE	------IY	DLNKPPE	6	0	-1	7
------IYHPNIDDE	------IY	HPNIDDE	6	0	-1	7
------IYIDSNNNN	------IY	IDSNNNN	6	0	-1	7
------IYLYLTKK-	------IY	LYLTKK-	6	1	-1	6
------IYQDAYRR-	------IY	QDAYRR-	6	1	-1	6
------IYQLLAKK-	------IY	QLLAKK-	6	1	-1	6
------KYAVLYQQP	------KY	AVLYQQP	6	0	-1	7
------KYEDICPPS	------KY	EDICPPS	6	0	-1	7
------KYELGRPPA	------KY	ELGRPPA	6	0	-1	7
------KYEMFAQQT	------KY	EMFAQQT	6	0	-1	7
------KYHNVGLLS	------KY	HNVGLLS	6	0	-1	7
------LYANMFEER	------LY	ANMFEER	6	0	-1	7
------LYAVHQEEG	------LY	AVHQEEG	6	0	-1	7
------LYAYHLSSR	------LY	AYHLSSR	6	0	-1	7
------LYDIDVAAK	------LY	DIDVAAK	6	0	-1	7
------LYDILGVVP	------LY	DILGVVP	6	0	-1	7
------LYDKIDPPE	------LY	DKIDPPE	6	0	-1	7
------LYDNLLEEQ	------LY	DNLLEEQ	6	0	-1	7
------LYDVPANNS	------LY	DVPANNS	6	0	-1	7
------LYDVVAVVF	------LY	DVVAVVF	6	0	-1	7
------LYEAYLPPE	------LY	EAYLPPE	6	0	-1	7
------LYEWTTEEK	------LY	EWTTEEK	6	0	-1	7
------LYHDIAQQQ	------LY	HDIAQQQ	6	0	-1	7
------LYHILTPPV	------LY	HILTPPV	6	0	-1	7
------LYLINSPPV	------LY	LINSPPV	6	0	-1	7
------LYNNHEIIR	------LY	NNHEIIR	6	0	-1	7
------LYQQHGAAG	------LY	QQHGAAG	6	0	-1	7
------LYVSNLGGI	------LY	VSNLGGI	6	0	-1	7
------MYAALGDDP	------MY	AALGDDP	6	0	-1	7
------NYIEMKPPH	------NY	IEMKPPH	6	0	-1	7
------NYLLSLPPH	------NY	LLSLPPH	6	0	-1	7
------NYYEQWGGK	------NY	YEQWGGK	6	0	-1	7
------RYEEIVKK-	------RY	EEIVKK-	6	1	-1	6
------VYALPEDDL	------VY	ALPEDDL	6	0	-1	7
------VYEGERPPL	------VY	EGERPPL	6	0	-1	7
------VYELQASSR	------VY	ELQASSR	6	0	-1	7
------VYNVTQHHA	------VY	NVTQHHA	6	0	-1	7
------VYNYNHLLM	------VY	NYNHLLM	6	0	-1	7
------VYVGNLGGT	------VY	VGNLGGT	6	0	-1	7
-----AAYNLVR---	-----AAY	NLVR---	5	3	-2	4
-----ACYGVLR---	-----ACY	GVLR---	5	3	-2	4
-----ADYNLTR---	-----ADY	NLTR---	5	3	-2	4
-----AIYHDLEQQS	-----AIY	HDLEQQS	5	0	-2	7
-----AIYQATYRR-	-----AIY	QATYRR-	5	1	-2	6
-----ALYALQDIIV	-----ALY	ALQDIIV	5	0	-2	7
-----ALYEAGERR-	-----ALY	EAGERR-	5	1	-2	6
-----ANYWWLR---	-----ANY	WWLR---	5	3	-2	4
-----AQYDELARR-	-----AQY	DELARR-	5	1	-2	6
-----AQYEDIANNR	-----AQY	EDIANNR	5	0	-2	7
-----AYYHLLEQQV	-----AYY	HLLEQQV	5	0	-2	7
-----DGYAQILRR-	-----DGY	AQILRR-	5	1	-2	6
-----DIYQDLNRR-	-----DIY	QDLNRR-	5	1	-2	6
-----DKYGVFPLLR	-----DKY	GVFPLLR	5	0	-2	7
-----DLYDAGVKKR	-----DLY	DAGVKKR	5	0	-2	7
-----DLYDDKDGGL	-----DLY	DDKDGGL	5	0	-2	7
-----DLYEDELVVP	-----DLY	EDELVVP	5	0	-2	7
-----DVYHLNR---	-----DVY	HLNR---	5	3	-2	4
-----DVYLSPR---	-----DVY	LSPR---	5	3	-2	4
-----EIYENMAPPG	-----EIY	ENMAPPG	5	0	-2	7
-----EKYDYVGRR-	-----EKY	DYVGRR-	5	1	-2	6
-----EKYEITEQQR	-----EKY	EITEQQR	5	0	-2	7
-----ELYIQHAKK-	-----ELY	IQHAKK-	5	1	-2	6
-----ELYLFDVLLR	-----ELY	LFDVLLR	5	0	-2	7
-----EVYELLDSSP	-----EVY	ELLDSSP	5	0	-2	7
-----EVYQQQQYYG	-----EVY	QQQQYYG	5	0	-2	7
-----FGYHIIMVVE	-----FGY	HIIMVVE	5	0	-2	7
-----GFYDPPRRR-	-----GFY	DPPRRR-	5	1	-2	6
-----GGYDLLVRR-	-----GGY	DLLVRR-	5	1	-2	6
-----GGYHLVK---	-----GGY	HLVK---	5	3	-2	4
-----GHYAYDCHHR	-----GHY	AYDCHHR	5	0	-2	7
-----GHYNNVSCCA	-----GHY	NNVSCCA	5	0	-2	7
-----GMYDVGLPPS	-----GMY	DVGLPPS	5	0	-2	7
-----GNYMTFK---	-----GNY	MTFK---	5	3	-2	4
-----HIYLLPSGGR	-----HIY	LLPSGGR	5	0	-2	7
-----HMYHSLYLLK	-----HMY	HSLYLLK	5	0	-2	7
-----IEYAKPTRR-	-----IEY	AKPTRR-	5	1	-2	6
-----IHYLDTTTTL	-----IHY	LDTTTTL	5	0	-2	7
-----IIYIAPMRR-	-----IIY	IAPMRR-	5	1	-2	6
-----IIYIVHDEEV	-----IIY	IVHDEEV	5	0	-2	7
-----IVYGHLDDDP	-----IVY	GHLDDDP	5	0	-2	7
-----KAYGQALAAK	-----KAY	GQALAAK	5	0	-2	7
-----KDYEEIGPPS	-----KDY	EEIGPPS	5	0	-2	7
-----KFYEQFSKK-	-----KFY	EQFSKK-	5	1	-2	6
-----KLYANMFEER	-----KLY	ANMFEER	5	0	-2	7
-----KLYDIDVAAK	-----KLY	DIDVAAK	5	0	-2	7
-----LAYIAHPKK-	-----LAY	IAHPKK-	5	1	-2	6
-----LDYILGLKK-	-----LDY	ILGLKK-	5	1	-2	6
-----LHYCVSCAAI	-----LHY	CVSCAAI	5	0	-2	7
-----LIYFQLHRR-	-----LIY	FQLHRR-	5	1	-2	6
-----LLYNNVSNNF	-----LLY	NNVSNNF	5	0	-2	7
-----LVYILNR---	-----LVY	ILNR---	5	3	-2	4
-----MIYASSK---	-----MIY	ASSK---	5	3	-2	4
-----NFYQEHPDDL	-----NFY	QEHPDDL	5	0	-2	7
-----NFYVEHPEEV	-----NFY	VEHPEEV	5	0	-2	7
-----NGYGFINRR-	-----NGY	GFINRR-	5	1	-2	6
-----NIYYLCAPPN	-----NIY	YLCAPPN	5	0	-2	7
-----NLYPSSSPPY	-----NLY	PSSSPPY	5	0	-2	7
-----NYYEQWGKK-	-----NYY	EQWGKK-	5	1	-2	6
-----QAYEDLRKK-	-----QAY	EDLRKK-	5	1	-2	6
-----QGYVIYR---	-----QGY	VIYR---	5	3	-2	4
-----QLYEEEIRR-	-----QLY	EEEIRR-	5	1	-2	6
-----QLYLPMLFFK	-----QLY	LPMLFFK	5	0	-2	7
-----QVYDIAAKK-	-----QVY	DIAAKK-	5	1	-2	6
-----RDYDDMSPPR	-----RDY	DDMSPPR	5	0	-2	7
-----RDYLHYIRR-	-----RDY	LHYIRR-	5	1	-2	6
-----VAYVSFGPPH	-----VAY	VSFGPPH	5	0	-2	7
-----VEYHFLSPPY	-----VEY	HFLSPPY	5	0	-2	7
-----VVYIFGPPPV	-----VVY	IFGPPPV	5	0	-2	7
-----WEYVPLGPPF	-----WEY	VPLGPPF	5	0	-2	7
-----WIYEDVERR-	-----WIY	EDVERR-	5	1	-2	6
-----WLYQRPQAAS	-----WLY	QRPQAAS	5	0	-2	7
----ADGYVLEGKK-	----ADGY	VLEGKK-	4	1	-3	6
----AEGYEVAHGGG	----AEGY	EVAHGGG	4	0	-3	7
----AENYDIPSAAD	----AENY	DIPSAAD	4	0	-3	7
----AGLYGLPR---	----AGLY	GLPR---	4	3	-3	4
----ANWYFLLARR-	----ANWY	FLLARR-	4	1	-3	6
----APEYLHR----	----APEY	LHR----	4	4	-3	3
----APLYDLAAHHE	----APLY	DLAAHHE	4	0	-3	7
----AVEYLLMGIIP	----AVEY	LLMGIIP	4	0	-3	7
----DGHYAVAAKK-	----DGHY	AVAAKK-	4	1	-3	6
----DLNYCFSGMMS	----DLNY	CFSGMMS	4	0	-3	7
----DVIYAVR----	----DVIY	AVR----	4	4	-3	3
----EHIYDLR----	----EHIY	DLR----	4	4	-3	3
----ELNYFAK----	----ELNY	FAK----	4	4	-3	3
----ENPYYDSR---	----ENPY	YDSR---	4	3	-3	4
----FAAYFQQGDDM	----FAAY	FQQGDDM	4	0	-3	7
----FANYIDK----	----FANY	IDK----	4	4	-3	3
----FGFYEVFK---	----FGFY	EVFK---	4	3	-3	4
----GAAYGLAGLLV	----GAAY	GLAGLLV	4	0	-3	7
----GFIYVHKPPPV	----GFIY	VHKPPPV	4	0	-3	7
----GPAYGLSR---	----GPAY	GLSR---	4	3	-3	4
----GPVYGMNR---	----GPVY	GMNR---	4	3	-3	4
----GRPYDYNGPPR	----GRPY	DYNGPPR	4	0	-3	7
----HGLYLPTR---	----HGLY	LPTR---	4	3	-3	4
----HILYNEQR---	----HILY	NEQR---	4	3	-3	4
----IAAYLFK----	----IAAY	LFK----	4	4	-3	3
----IDHYLGK----	----IDHY	LGK----	4	4	-3	3
----IKNYILMR---	----IKNY	ILMR---	4	3	-3	4
----KDWYDVK----	----KDWY	DVK----	4	4	-3	3
----KGAYDIFLNNA	----KGAY	DIFLNNA	4	0	-3	7
----KGEYVFPAKK-	----KGEY	VFPAKK-	4	1	-3	6
----KGNYAER----	----KGNY	AER----	4	4	-3	3
----KIDYFER----	----KIDY	FER----	4	4	-3	3
----KLIYFQLHRR-	----KLIY	FQLHRR-	4	1	-3	6
----LAHYNKR----	----LAHY	NKR----	4	4	-3	3
----LDHYAIIK---	----LDHY	AIIK---	4	3	-3	4
----LEMYNILK---	----LEMY	NILK---	4	3	-3	4
----LIFYDLR----	----LIFY	DLR----	4	4	-3	3
----LNLYELK----	----LNLY	ELK----	4	4	-3	3
----LREYEAALNNS	----LREY	EAALNNS	4	0	-3	7
----LYAYHLSR---	----LYAY	HLSR---	4	3	-3	4
----MLIYDPAKRR-	----MLIY	DPAKRR-	4	1	-3	6
----NFLYAWCGKK-	----NFLY	AWCGKK-	4	1	-3	6
----NGNYCVLQMMD	----NGNY	CVLQMMD	4	0	-3	7
----QSVYEEK----	----QSVY	EEK----	4	4	-3	3
----RACYGVLR---	----RACY	GVLR---	4	3	-3	4
----RAIYQATYRR-	----RAIY	QATYRR-	4	1	-3	6
----SKEYFSK----	----SKEY	FSK----	4	4	-3	3
----SPVYLTVLKK-	----SPVY	LTVLKK-	4	1	-3	6
----TGIYEEK----	----TGIY	EEK----	4	4	-3	3
----VAAYDKLEKK-	----VAAY	DKLEKK-	4	1	-3	6
----VAQYVVR----	----VAQY	VVR----	4	4	-3	3
----VMEYINR----	----VMEY	INR----	4	4	-3	3
----VQIYHNPTAAN	----VQIY	HNPTAAN	4	0	-3	7
----VYNYNHLMPPT	----VYNY	NHLMPPT	4	0	-3	7
---ADDPYAHLSKK-	---ADDPY	AHLSKK-	3	1	-4	6
---ADKDYHFK----	---ADKDY	HFK----	3	4	-4	3
---ASCLYGQLPKK-	---ASCLY	GQLPKK-	3	1	-4	6
---AVDGYVKPQIIK	---AVDGY	VKPQIIK	3	0	-4	7
---DAQHYGGWEHHR	---DAQHY	GGWEHHR	3	0	-4	7
---DAVVYPILVEEF	---DAVVY	PILVEEF	3	0	-4	7
---DQLIYNLLK---	---DQLIY	NLLK---	3	3	-4	4
---EFEVYGPIKRR-	---EFEVY	GPIKRR-	3	1	-4	6
---ELAPYDENWFFY	---ELAPY	DENWFFY	3	0	-4	7
---ENPVYEK-----	---ENPVY	EK-----	3	5	-4	2
---FDLMYAK-----	---FDLMY	AK-----	3	5	-4	2
---FDNLYGCR----	---FDNLY	GCR----	3	4	-4	3
---FVDLYGAQK---	---FVDLY	GAQK---	3	3	-4	4
---FVINYDYPNSSS	---FVINY	DYPNSSS	3	0	-4	7
---GCLLYGPPGTTG	---GCLLY	GPPGTTG	3	0	-4	7
---GDNIYEWR----	---GDNIY	EWR----	3	4	-4	3
---GILLYGPPGTTG	---GILLY	GPPGTTG	3	0	-4	7
---GNAIYNLLPDDI	---GNAIY	NLLPDDI	3	0	-4	7
---GPGLYYVDSEEG	---GPGLY	YVDSEEG	3	0	-4	7
---GQPIYIQFSNNH	---GQPIY	IQFSNNH	3	0	-4	7
---IADGYEQAARR-	---IADGY	EQAARR-	3	1	-4	6
---IEGVYAR-----	---IEGVY	AR-----	3	5	-4	2
---IQSIYLER----	---IQSIY	LER----	3	4	-4	3
---IREEYPDR----	---IREEY	PDR----	3	4	-4	3
---IVEPYIAWGYYP	---IVEPY	IAWGYYP	3	0	-4	7
---IVGWYHTGPKK-	---IVGWY	HTGPKK-	3	1	-4	6
---KELNYFAK----	---KELNY	FAK----	3	4	-4	3
---KGDEYIINGQQK	---KGDEY	IINGQQK	3	0	-4	7
---KGIDYDFPSLLI	---KGIDY	DFPSLLI	3	0	-4	7
---KMEIYRPHK---	---KMEIY	RPHK---	3	3	-4	4
---KPDIYER-----	---KPDIY	ER-----	3	5	-4	2
---KRPIYEDK----	---KRPIY	EDK----	3	4	-4	3
---LAPEYEAAATTR	---LAPEY	EAAATTR	3	0	-4	7
---LGDLYEEEMRR-	---LGDLY	EEEMRR-	3	1	-4	6
---LGLDYEER----	---LGLDY	EER----	3	4	-4	3
---LGPNYLHIPVVN	---LGPNY	LHIPVVN	3	0	-4	7
---LIGEYGLR----	---LIGEY	GLR----	3	4	-4	3
---LLVVYPWTQRR-	---LLVVY	PWTQRR-	3	1	-4	6
---LPDGYEFK----	---LPDGY	EFK----	3	4	-4	3
---LRPLYDIPYMMF	---LRPLY	DIPYMMF	3	0	-4	7
---LSVDYGKK----	---LSVDY	GKK----	3	4	-4	3
---MKGDYFR-----	---MKGDY	FR-----	3	5	-4	2
---MKGDYYR-----	---MKGDY	YR-----	3	5	-4	2
---NDQCYDDIR---	---NDQCY	DDIR---	3	3	-4	4
---NFGLYNER----	---NFGLY	NER----	3	4	-4	3
---NIEDYIHR----	---NIEDY	IHR----	3	4	-4	3
---NLGLYVK-----	---NLGLY	VK-----	3	5	-4	2
---NMGLYGER----	---NMGLY	GER----	3	4	-4	3
---NPVWYQALTHHG	---NPVWY	QALTHHG	3	0	-4	7
---NVDVYDKR----	---NVDVY	DKR----	3	4	-4	3
---RLNHYVLYK---	---RLNHY	VLYK---	3	3	-4	4
---SDQDYILK----	---SDQDY	ILK----	3	4	-4	3
---SPSWYGIPR---	---SPSWY	GIPR---	3	3	-4	4
---SQDIYLR-----	---SQDIY	LR-----	3	5	-4	2
---TLGLYGK-----	---TLGLY	GK-----	3	5	-4	2
---VAIHYINPPNNP	---VAIHY	INPPNNP	3	0	-4	7
---VALVYGQMNEEP	---VALVY	GQMNEEP	3	0	-4	7
---VGDVYIPR----	---VGDVY	IPR----	3	4	-4	3
---VGINYQPPTVVV	---VGINY	QPPTVVV	3	0	-4	7
---VINQYQVVKPPT	---VINQY	QVVKPPT	3	0	-4	7
---YAVLYQPLFDDK	---YAVLY	QPLFDDK	3	0	-4	7
---YHPGYFGK----	---YHPGY	FGK----	3	4	-4	3
--AAQEEYVK-----	--AAQEEY	VK-----	2	5	-5	2
--AAQEEYVKR----	--AAQEEY	VKR----	2	4	-5	3
--AGIPVYAWK----	--AGIPVY	AWK----	2	4	-5	3
--ANPALYVLR----	--ANPALY	VLR----	2	4	-5	3
--ATVMLYDDGNKKR	--ATVMLY	DDGNKKR	2	0	-5	7
--DAIHFYNK-----	--DAIHFY	NK-----	2	5	-5	2
--DDEENYLDLFSSH	--DDEENY	LDLFSSH	2	0	-5	7
--DIVENYFMR----	--DIVENY	FMR----	2	4	-5	3
--DNDFIYHDR----	--DNDFIY	HDR----	2	4	-5	3
--DVVNVYEPQLQQH	--DVVNVY	EPQLQQH	2	0	-5	7
--EAAEIYR------	--EAAEIY	R------	2	6	-5	1
--EDTEEYNLR----	--EDTEEY	NLR----	2	4	-5	3
--FEGAIYR------	--FEGAIY	R------	2	6	-5	1
--FNVLQYVVPEVVK	--FNVLQY	VVPEVVK	2	0	-5	7
--GPGLYYVDSEGGN	--GPGLYY	VDSEGGN	2	0	-5	7
--HDVGAYMLMYKK-	--HDVGAY	MLMYKK-	2	1	-5	6
--HGDEIYIAPSGGV	--HGDEIY	IAPSGGV	2	0	-5	7
--HLTDAYFK-----	--HLTDAY	FK-----	2	5	-5	2
--IAPELYHK-----	--IAPELY	HK-----	2	5	-5	2
--ICANHYITPMMME	--ICANHY	ITPMMME	2	0	-5	7
--IIDVVYNASNNNE	--IIDVVY	NASNNNE	2	0	-5	7
--IPENIYR------	--IPENIY	R------	2	6	-5	1
--KAGNFYVPAEPPK	--KAGNFY	VPAEPPK	2	0	-5	7
--KIEPFYK------	--KIEPFY	K------	2	6	-5	1
--KYAVLYQPLFDDK	--KYAVLY	QPLFDDK	2	0	-5	7
--LDQLIYIPLPDDE	--LDQLIY	IPLPDDE	2	0	-5	7
--LVAQLYK------	--LVAQLY	K------	2	6	-5	1
--LVPVGYGIK----	--LVPVGY	GIK----	2	4	-5	3
--MKGDYYR------	--MKGDYY	R------	2	6	-5	1
--NKEDQYDHLDAAA	--NKEDQY	DHLDAAA	2	0	-5	7
--NKLDHYAIIK---	--NKLDHY	AIIK---	2	3	-5	4
--NMGGPYGGGNYYG	--NMGGPY	GGGNYYG	2	0	-5	7
--QGYVIYR------	--QGYVIY	R------	2	6	-5	1
--QQDVIYELIQTTE	--QQDVIY	ELIQTTE	2	0	-5	7
--RGGPNYQEGLRR-	--RGGPNY	QEGLRR-	2	1	-5	6
--SAYNVYVAER---	--SAYNVY	VAER---	2	3	-5	4
--TFHIFYQLLSGGA	--TFHIFY	QLLSGGA	2	0	-5	7
--TIAQDYGVLK---	--TIAQDY	GVLK---	2	3	-5	4
--TQIDHYVGIARR-	--TQIDHY	VGIARR-	2	1	-5	6
--VFQVEYAMK----	--VFQVEY	AMK----	2	4	-5	3
--VIAGLYQR-----	--VIAGLY	QR-----	2	5	-5	2
--VLAAVYK------	--VLAAVY	K------	2	6	-5	1
--VPDDIYK------	--VPDDIY	K------	2	6	-5	1
--YLSNAYAR-----	--YLSNAY	AR-----	2	5	-5	2
-AQNKPFYVVAESSF	-AQNKPFY	VVAESSF	1	0	-6	7
-AQPVPHYGVPFKKP	-AQPVPHY	GVPFKKP	1	0	-6	7
-CHTPPLYR------	-CHTPPLY	R------	1	6	-6	1
-DAEDAIYGR-----	-DAEDAIY	GR-----	1	5	-6	2
-DAEDAVYGR-----	-DAEDAVY	GR-----	1	5	-6	2
-DGSDVIYPAR----	-DGSDVIY	PAR----	1	4	-6	3
-DIEDVFYK------	-DIEDVFY	K------	1	6	-6	1
-DINQEVYNFLATTA	-DINQEVY	NFLATTA	1	0	-6	7
-EAGDVCYADVQKK-	-EAGDVCY	ADVQKK-	1	1	-6	6
-EDAANNYAR-----	-EDAANNY	AR-----	1	5	-6	2
-ELLPLIYHHLLRR-	-ELLPLIY	HHLLRR-	1	1	-6	6
-ESYPVFYLFR----	-ESYPVFY	LFR----	1	4	-6	3
-EYTLDVYR------	-EYTLDVY	R------	1	6	-6	1
-FVDGEWYR------	-FVDGEWY	R------	1	6	-6	1
-GEHSIVYLKPSYYA	-GEHSIVY	LKPSYYA	1	0	-6	7
-GFKDQIYDIFQKK-	-GFKDQIY	DIFQKK-	1	1	-6	6
-GFKDQIYEIFQKK-	-GFKDQIY	EIFQKK-	1	1	-6	6
-GGDLMAYDRR----	-GGDLMAY	DRR----	1	4	-6	3
-GKPLPEYHVR----	-GKPLPEY	HVR----	1	4	-6	3
-HKELAPYDENWFFY	-HKELAPY	DENWFFY	1	0	-6	7
-HMYHSLYLK-----	-HMYHSLY	LK-----	1	5	-6	2
-HNDMPIYEAADKK-	-HNDMPIY	EAADKK-	1	1	-6	6
-ITLDNAYMEK----	-ITLDNAY	MEK----	1	4	-6	3
-KDNDFIYHDR----	-KDNDFIY	HDR----	1	4	-6	3
-KLENCNYAVELGGK	-KLENCNY	AVELGGK	1	0	-6	7
-NLLSVAYK------	-NLLSVAY	K------	1	6	-6	1
-SEAVVEYVFSGSSR	-SEAVVEY	VFSGSSR	1	0	-6	7
-SFYSSHYAR-----	-SFYSSHY	AR-----	1	5	-6	2
-SKFDNLYGCR----	-SKFDNLY	GCR----	1	4	-6	3
-STETALYR------	-STETALY	R------	1	6	-6	1
-SVNELIYKR-----	-SVNELIY	KR-----	1	5	-6	2
-TDEGIAYR------	-TDEGIAY	R------	1	6	-6	1
-TGGEHVYFAK----	-TGGEHVY	FAK----	1	4	-6	3
-TPSNELYKPLR---	-TPSNELY	KPLR---	1	3	-6	4
-TVQIPVYDFVSHHS	-TVQIPVY	DFVSHHS	1	0	-6	7
-VAVVAGYGDVGKK-	-VAVVAGY	GDVGKK-	1	1	-6	6
-VVACNLYPFVK---	-VVACNLY	PFVK---	1	3	-6	4
-YQGVNLYIK-----	-YQGVNLY	IK-----	1	5	-6	2
AGEGPALYEDPPDDQ	AGEGPALY	EDPPDDQ	0	0	-7	7
AGGAEEQYGFLTTTP	AGGAEEQY	GFLTTTP	0	0	-7	7
ALGGQALYPHVLVVK	ALGGQALY	PHVLVVK	0	0	-7	7
ALTALNHYQIR----	ALTALNHY	QIR----	0	4	-7	3
AVAAQNCYK------	AVAAQNCY	K------	0	6	-7	1
DEEVDELYR------	DEEVDELY	R------	0	6	-7	1
DGEEAGAYDGPR---	DGEEAGAY	DGPR---	0	3	-7	4
DHKFDLMYAK-----	DHKFDLMY	AK-----	0	5	-7	2
DITSLDQYVER----	DITSLDQY	VER----	0	4	-7	3
DNPHVALYQAR----	DNPHVALY	QAR----	0	4	-7	3
DTQPHYIYSPR----	DTQPHYIY	SPR----	0	4	-7	3
EAAEDIAYQLSR---	EAAEDIAY	QLSR---	0	3	-7	4
EDGSVIDYELIDQQD	EDGSVIDY	ELIDQQD	0	0	-7	7
EINFPAEYPFKPPPK	EINFPAEY	PFKPPPK	0	0	-7	7
EPFLPGHYEVLDLLK	EPFLPGHY	EVLDLLK	0	0	-7	7
FFHGHDNYDQLVRR-	FFHGHDNY	DQLVRR-	0	1	-7	6
FQDLGAAYEVLSDDS	FQDLGAAY	EVLSDDS	0	0	-7	7
GDDGDNFYVIDR---	GDDGDNFY	VIDR---	0	3	-7	4
GDDLDPNYVLSSRR-	GDDLDPNY	VLSSRR-	0	1	-7	6
GITNHDEYSLVR---	GITNHDEY	SLVR---	0	3	-7	4
GLEAALVYVENAHHV	GLEAALVY	VENAHHV	0	0	-7	7
GPFEPDLYK------	GPFEPDLY	K------	0	6	-7	1
GPVFAPPYEPLPEEN	GPVFAPPY	EPLPEEN	0	0	-7	7
HEMLPEFYK------	HEMLPEFY	K------	0	6	-7	1
HLTLLNVYHAFK---	HLTLLNVY	HAFK---	0	3	-7	4
HQAQIDHYLGLANNK	HQAQIDHY	LGLANNK	0	0	-7	7
IDKEGDDYEVIPNNS	IDKEGDDY	EVIPNNS	0	0	-7	7
IGFFNQQYAEQLRR-	IGFFNQQY	AEQLRR-	0	1	-7	6
KAPDFVFYAPR----	KAPDFVFY	APR----	0	4	-7	3
KDIEDVFYK------	KDIEDVFY	K------	0	6	-7	1
KDLEDLFYK------	KDLEDLFY	K------	0	6	-7	1
KDPIDVNYEK-----	KDPIDVNY	EK-----	0	5	-7	2
LAEVAQHYQDTLIIR	LAEVAQHY	QDTLIIR	0	0	-7	7
LEDAADVYR------	LEDAADVY	R------	0	6	-7	1
LEENNLDYIIR----	LEENNLDY	IIR----	0	4	-7	3
LEHFTDLYDIKR---	LEHFTDLY	DIKR---	0	3	-7	4
LNGAEPNYHSLPSSA	LNGAEPNY	HSLPSSA	0	0	-7	7
LNPANAVYFCNR---	LNPANAVY	FCNR---	0	3	-7	4
LQEAEEWYK------	LQEAEEWY	K------	0	6	-7	1
LQHQMDIYQK-----	LQHQMDIY	QK-----	0	5	-7	2
LQPFNVLYEK-----	LQPFNVLY	EK-----	0	5	-7	2
LVAQHDVYK------	LVAQHDVY	K------	0	6	-7	1
MEEDEDAYKK-----	MEEDEDAY	KK-----	0	5	-7	2
NECGHVLYADIK---	NECGHVLY	ADIK---	0	3	-7	4
NGADLPNYR------	NGADLPNY	R------	0	6	-7	1
NNYNEAVYLVR----	NNYNEAVY	LVR----	0	4	-7	3
NPGNQAAYEHFETTM	NPGNQAAY	EHFETTM	0	0	-7	7
NQAIANEYEVR----	NQAIANEY	EVR----	0	4	-7	3
NSAQGNVYVK-----	NSAQGNVY	VK-----	0	5	-7	2
NVSPDVNYEELARR-	NVSPDVNY	EELARR-	0	1	-7	6
PDGNGGLYR------	PDGNGGLY	R------	0	6	-7	1
PDLPEDLYHLIKKK-	PDLPEDLY	HLIKKK-	0	1	-7	6
PEEAAALYR------	PEEAAALY	R------	0	6	-7	1
PFHDIPIYADK----	PFHDIPIY	ADK----	0	4	-7	3
PGSFEYEYAMR----	PGSFEYEY	AMR----	0	4	-7	3
PTAAAIAYGLDK---	PTAAAIAY	GLDK---	0	3	-7	4
PTAAAIAYGLDKKK-	PTAAAIAY	GLDKKK-	0	1	-7	6
PTAAAIAYGLDR---	PTAAAIAY	GLDR---	0	3	-7	4
PVTDWAWYK------	PVTDWAWY	K------	0	6	-7	1
PYGGGGQYFAK----	PYGGGGQY	FAK----	0	4	-7	3
PYGGGGQYFAKPRR-	PYGGGGQY	FAKPRR-	0	1	-7	6
QAHLTNQYMQR----	QAHLTNQY	MQR----	0	4	-7	3
QDGDLTLYQSNTIIL	QDGDLTLY	QSNTIIL	0	0	-7	7
QFQALLQYADPVSSA	QFQALLQY	ADPVSSA	0	0	-7	7
QIASASEYAHR----	QIASASEY	AHR----	0	4	-7	3
QIDENLIYWPR----	QIDENLIY	WPR----	0	4	-7	3
QPALDVLYDVMK---	QPALDVLY	DVMK---	0	3	-7	4
QVQPEGPYR------	QVQPEGPY	R------	0	6	-7	1
RAEAESMYQIK----	RAEAESMY	QIK----	0	4	-7	3
RPENAIIYNNNEDDF	RPENAIIY	NNNEDDF	0	0	-7	7
TLGFLNHYQMK----	TLGFLNHY	QMK----	0	4	-7	3
TLMAQSIYGGR----	TLMAQSIY	GGR----	0	4	-7	3
TPVLFDIYEIK----	TPVLFDIY	EIK----	0	4	-7	3
VADMALHYANK----	VADMALHY	ANK----	0	4	-7	3
VITKPDVYK------	VITKPDVY	K------	0	6	-7	1
VRPPVQVYGIEGRR-	VRPPVQVY	GIEGRR-	0	1	-7	6
VVDLLAPYAK-----	VVDLLAPY	AK-----	0	5	-7	2
VVNQDDLYQALASSG	VVNQDDLY	QALASSG	0	0	-7	7
YEAGKDDYVK-----	YEAGKDDY	VK-----	0	5	-7	2
YEGFFGLYR------	YEGFFGLY	R------	0	6	-7	1

### Sheet: AXL - from unique substrates
substrate_barcode	(-7) to Y	(+7)	Blanks N terminal	Blanks C terminal	Position of N terminal residue relative to phosphosite	Position of C terminal residue relative to phosphosite	Count with Y after pY	% of sequences
-------YAHLSAAR	-------Y	AHLSAAR	7	0	0	7	17	6.2963
-------YVWLVYYE	-------Y	VWLVYYE	7	0	0	7
------AYSSFGGGG	------AY	SSFGGGG	6	0	-1	7
------AYYHLLEEQ	------AY	YHLLEEQ	6	0	-1	7
------DYEEIGPPS	------DY	EEIGPPS	6	0	-1	7
------DYFNVPYYP	------DY	FNVPYYP	6	0	-1	7
------DYGNSPLLH	------DY	GNSPLLH	6	0	-1	7
------DYIHVVDDL	------DY	IHVVDDL	6	0	-1	7
------DYIWNTLLN	------DY	IWNTLLN	6	0	-1	7
------DYVAVARR-	------DY	VAVARR-	6	1	-1	6
------DYVDLFRR-	------DY	VDLFRR-	6	1	-1	6
------FYALDPSSF	------FY	ALDPSSF	6	0	-1	7
------FYDLSSKK-	------FY	DLSSKK-	6	1	-1	6
------FYEFSQRR-	------FY	EFSQRR-	6	1	-1	6
------FYLALPPPT	------FY	LALPPPT	6	0	-1	7
------FYMYEILLK	------FY	MYEILLK	6	0	-1	7
------FYMYELLLK	------FY	MYELLLK	6	0	-1	7
------GYAFITFFC	------GY	AFITFFC	6	0	-1	7
------GYAFVQYYS	------GY	AFVQYYS	6	0	-1	7
------GYDVIAQQA	------GY	DVIAQQA	6	0	-1	7
------GYIFLEYYA	------GY	IFLEYYA	6	0	-1	7
------HYAMQEAAK	------HY	AMQEAAK	6	0	-1	7
------HYLFYDGGE	------HY	LFYDGGE	6	0	-1	7
------IYEDVERR-	------IY	EDVERR-	6	1	-1	6
------IYIDSNNNN	------IY	IDSNNNN	6	0	-1	7
------IYVISLAAE	------IY	VISLAAE	6	0	-1	7
------IYYITGEES	------IY	YITGEES	6	0	-1	7
------KYAVLYQQP	------KY	AVLYQQP	6	0	-1	7
------KYEDICPPS	------KY	EDICPPS	6	0	-1	7
------KYEEVARR-	------KY	EEVARR-	6	1	-1	6
------LYDILGVVP	------LY	DILGVVP	6	0	-1	7
------LYHDIAQQQ	------LY	HDIAQQQ	6	0	-1	7
------LYLADPMMK	------LY	LADPMMK	6	0	-1	7
------MYLALQSSL	------MY	LALQSSL	6	0	-1	7
------MYLMLDNNK	------MY	LMLDNNK	6	0	-1	7
------MYQEISVVL	------MY	QEISVVL	6	0	-1	7
------NYLSIFRR-	------NY	LSIFRR-	6	1	-1	6
------NYLSQPRR-	------NY	LSQPRR-	6	1	-1	6
------NYQVLPDDR	------NY	QVLPDDR	6	0	-1	7
------NYYEQWGGK	------NY	YEQWGGK	6	0	-1	7
------QYFHQLEEK	------QY	FHQLEEK	6	0	-1	7
------VYALPEDDL	------VY	ALPEDDL	6	0	-1	7
------VYEFLDKK-	------VY	EFLDKK-	6	1	-1	6
-----ADYNLTR---	-----ADY	NLTR---	5	3	-2	4
-----AIYAALSGGN	-----AIY	AALSGGN	5	0	-2	7
-----AIYNNMK---	-----AIY	NNMK---	5	3	-2	4
-----ALYYLQIHHP	-----ALY	YLQIHHP	5	0	-2	7
-----AYYHLLEQQV	-----AYY	HLLEQQV	5	0	-2	7
-----DGYAQILRR-	-----DGY	AQILRR-	5	1	-2	6
-----DGYDYDGYYR	-----DGY	DYDGYYR	5	0	-2	7
-----DHYEATAMMH	-----DHY	EATAMMH	5	0	-2	7
-----DIYQDLNRR-	-----DIY	QDLNRR-	5	1	-2	6
-----DLYDAGVKKR	-----DLY	DAGVKKR	5	0	-2	7
-----DLYEDELVVP	-----DLY	EDELVVP	5	0	-2	7
-----DLYLIPLSSA	-----DLY	LIPLSSA	5	0	-2	7
-----DMYNIIR---	-----DMY	NIIR---	5	3	-2	4
-----DVYHLNR---	-----DVY	HLNR---	5	3	-2	4
-----DVYIVQDLLM	-----DVY	IVQDLLM	5	0	-2	7
-----DVYLSPR---	-----DVY	LSPR---	5	3	-2	4
-----FLYQLHETTE	-----FLY	QLHETTE	5	0	-2	7
-----GFYIYQEGGV	-----GFY	IYQEGGV	5	0	-2	7
-----GNYMTFK---	-----GNY	MTFK---	5	3	-2	4
-----KEYEEIMRR-	-----KEY	EEIMRR-	5	1	-2	6
-----LVYQIIEDDA	-----LVY	QIIEDDA	5	0	-2	7
-----MIYASSK---	-----MIY	ASSK---	5	3	-2	4
-----NAYHAVYKK-	-----NAY	HAVYKK-	5	1	-2	6
-----NAYMLVYRR-	-----NAY	MLVYRR-	5	1	-2	6
-----NDYEARPQQY	-----NDY	EARPQQY	5	0	-2	7
-----NFYVEHPEEV	-----NFY	VEHPEEV	5	0	-2	7
-----NFYVEVPEEL	-----NFY	VEVPEEL	5	0	-2	7
-----NGYGFVEFFD	-----NGY	GFVEFFD	5	0	-2	7
-----NGYGFVEFFE	-----NGY	GFVEFFE	5	0	-2	7
-----NIYLMDTSSG	-----NIY	LMDTSSG	5	0	-2	7
-----NQYQALKPPR	-----NQY	QALKPPR	5	0	-2	7
-----NYYEQWGKK-	-----NYY	EQWGKK-	5	1	-2	6
-----PQYQTWEEEF	-----PQY	QTWEEEF	5	0	-2	7
-----QAYTQFGGGK	-----QAY	TQFGGGK	5	0	-2	7
-----QHYGFVLYYR	-----QHY	GFVLYYR	5	0	-2	7
-----QVYDIAAKK-	-----QVY	DIAAKK-	5	1	-2	6
-----VDYYEVLGGV	-----VDY	YEVLGGV	5	0	-2	7
-----VNYDTTESSK	-----VNY	DTTESSK	5	0	-2	7
-----VVYFPVR---	-----VVY	FPVR---	5	3	-2	4
----ADGYVLEGKK-	----ADGY	VLEGKK-	4	1	-3	6
----ALDYYMLR---	----ALDY	YMLR---	4	3	-3	4
----ALLYEDALYYT	----ALLY	EDALYYT	4	0	-3	7
----ALYYLQIHPPQ	----ALYY	LQIHPPQ	4	0	-3	7
----DGQYLLTGGGD	----DGQY	LLTGGGD	4	0	-3	7
----DGVYFLYEAAL	----DGVY	FLYEAAL	4	0	-3	7
----DHLYGTLDPPN	----DHLY	GTLDPPN	4	0	-3	7
----DHQYGLPIKK-	----DHQY	GLPIKK-	4	1	-3	6
----DILYVFQGIID	----DILY	VFQGIID	4	0	-3	7
----DLNYCFSGMMS	----DLNY	CFSGMMS	4	0	-3	7
----DQVYALK----	----DQVY	ALK----	4	4	-3	3
----ENDYYTPTGGE	----ENDY	YTPTGGE	4	0	-3	7
----ENNYLNQHVVN	----ENNY	LNQHVVN	4	0	-3	7
----ENPYYDSR---	----ENPY	YDSR---	4	3	-3	4
----ENVYDELR---	----ENVY	DELR---	4	3	-3	4
----EVQYLLNK---	----EVQY	LLNK---	4	3	-3	4
----FYMYEILK---	----FYMY	EILK---	4	3	-3	4
----FYMYELLK---	----FYMY	ELLK---	4	3	-3	4
----GASYILK----	----GASY	ILK----	4	4	-3	3
----GGQYENFR---	----GGQY	ENFR---	4	3	-3	4
----GPVYGMNR---	----GPVY	GMNR---	4	3	-3	4
----GQDYEQLR---	----GQDY	EQLR---	4	3	-3	4
----HGVYNPNK---	----HGVY	NPNK---	4	3	-3	4
----IDFYFDENPPY	----IDFY	FDENPPY	4	0	-3	7
----KEDYYQILGGV	----KEDY	YQILGGV	4	0	-3	7
----KFGYVDFESSA	----KFGY	VDFESSA	4	0	-3	7
----LAHYNKR----	----LAHY	NKR----	4	4	-3	3
----LAVYIDK----	----LAVY	IDK----	4	4	-3	3
----LIFYDLR----	----LIFY	DLR----	4	4	-3	3
----LNDYIFSFDDK	----LNDY	IFSFDDK	4	0	-3	7
----LNHYVLYK---	----LNHY	VLYK---	4	3	-3	4
----MGAYHTIELLE	----MGAY	HTIELLE	4	0	-3	7
----NETYVLK----	----NETY	VLK----	4	4	-3	3
----NFNYHILSPPC	----NFNY	HILSPPC	4	0	-3	7
----NGNYCVLQMMD	----NGNY	CVLQMMD	4	0	-3	7
----NGQYAEASAAL	----NGQY	AEASAAL	4	0	-3	7
----NLQYYDISAAK	----NLQY	YDISAAK	4	0	-3	7
----QDVYGPQPQQV	----QDVY	GPQPQQV	4	0	-3	7
----QSVYEEK----	----QSVY	EEK----	4	4	-3	3
----TGIYEEK----	----TGIY	EEK----	4	4	-3	3
----VDYYEVLGVVQ	----VDYY	EVLGVVQ	4	0	-3	7
---ALDYYMLR----	---ALDYY	MLR----	3	4	-4	3
---AMDVYQK-----	---AMDVY	QK-----	3	5	-4	2
---ASCLYGQLPKK-	---ASCLY	GQLPKK-	3	1	-4	6
---CELLYEGPPDDD	---CELLY	EGPPDDD	3	0	-4	7
---DAVVYPILVEEF	---DAVVY	PILVEEF	3	0	-4	7
---DQLIYLLEQLLP	---DQLIY	LLEQLLP	3	0	-4	7
---ELQHYVTMELLR	---ELQHY	VTMELLR	3	0	-4	7
---ERDVYEELLTTQ	---ERDVY	EELLTTQ	3	0	-4	7
---ERPAYAVHGNN-	---ERPAY	AVHGNN-	3	1	-4	6
---GHVIYEGK----	---GHVIY	EGK----	3	4	-4	3
---GILLYGPPGTTG	---GILLY	GPPGTTG	3	0	-4	7
---GIYAYGFEKPPS	---GIYAY	GFEKPPS	3	0	-4	7
---GNNVYCLDR---	---GNNVY	CLDR---	3	3	-4	4
---GPGLYYVDSEEG	---GPGLY	YVDSEEG	3	0	-4	7
---HGNQYIQVNEEP	---HGNQY	IQVNEEP	3	0	-4	7
---IEAGYIQTGDDR	---IEAGY	IQTGDDR	3	0	-4	7
---IPGIYVLSLEEI	---IPGIY	VLSLEEI	3	0	-4	7
---KEDYYQILGVVP	---KEDYY	QILGVVP	3	0	-4	7
---LQDAYYIFQEEM	---LQDAY	YIFQEEM	3	0	-4	7
---LSVDYGK-----	---LSVDY	GK-----	3	5	-4	2
---NGEWYEVLK---	---NGEWY	EVLK---	3	3	-4	4
---NIEDYIHR----	---NIEDY	IHR----	3	4	-4	3
---NVDVYDKR----	---NVDVY	DKR----	3	4	-4	3
---SNLAYDIVQLLP	---SNLAY	DIVQLLP	3	0	-4	7
---VLAQYYTVTDDE	---VLAQY	YTVTDDE	3	0	-4	7
---VQAMYIWIDGGT	---VQAMY	IWIDGGT	3	0	-4	7
--AAQEEYVKR----	--AAQEEY	VKR----	2	4	-5	3
--ACCLLYR------	--ACCLLY	R------	2	6	-5	1
--ANPALYVLR----	--ANPALY	VLR----	2	4	-5	3
--DAQELYAAGENNR	--DAQELY	AAGENNR	2	0	-5	7
--DDEENYLDLFSSH	--DDEENY	LDLFSSH	2	0	-5	7
--FEGAIYR------	--FEGAIY	R------	2	6	-5	1
--GHQQLYWSHPRR-	--GHQQLY	WSHPRR-	2	1	-5	6
--GQDIEYIEIR---	--GQDIEY	IEIR---	2	3	-5	4
--GRPDPYAYIPLLN	--GRPDPY	AYIPLLN	2	0	-5	7
--GSATNYITR----	--GSATNY	ITR----	2	4	-5	3
--IAPELYHK-----	--IAPELY	HK-----	2	5	-5	2
--KYAVLYQPLFDDK	--KYAVLY	QPLFDDK	2	0	-5	7
--LQDAYYIFQEMMA	--LQDAYY	IFQEMMA	2	0	-5	7
--NAVEEYVYEFRR-	--NAVEEY	VYEFRR-	2	1	-5	6
--NAVEEYVYEMRR-	--NAVEEY	VYEMRR-	2	1	-5	6
--NCWQNYLDFHRR-	--NCWQNY	LDFHRR-	2	1	-5	6
--NMGGPYGGGNYYG	--NMGGPY	GGGNYYG	2	0	-5	7
--NNDLCYWVPELLV	--NNDLCY	WVPELLV	2	0	-5	7
--QAGVIYLK-----	--QAGVIY	LK-----	2	5	-5	2
--RGPGLYYVDSEEG	--RGPGLY	YVDSEEG	2	0	-5	7
--SLMDQYFAR----	--SLMDQY	FAR----	2	4	-5	3
--SQYAHYFDLSLLV	--SQYAHY	FDLSLLV	2	0	-5	7
--TQIDHYVGIARR-	--TQIDHY	VGIARR-	2	1	-5	6
--TYQLVYFLDK---	--TYQLVY	FLDK---	2	3	-5	4
--VGGPVYR------	--VGGPVY	R------	2	6	-5	1
--WEGLVYAPPGKK-	--WEGLVY	APPGKK-	2	1	-5	6
-AFYAELYHIISSSN	-AFYAELY	HIISSSN	1	0	-6	7
-AQEEADYIEWLKK-	-AQEEADY	IEWLKK-	1	1	-6	6
-DADDAVYELNGKK-	-DADDAVY	ELNGKK-	1	1	-6	6
-DAEDAVYGR-----	-DAEDAVY	GR-----	1	5	-6	2
-DGSDVIYPAR----	-DGSDVIY	PAR----	1	4	-6	3
-DIDENAYAK-----	-DIDENAY	AK-----	1	5	-6	2
-EDAANNYAR-----	-EDAANNY	AR-----	1	5	-6	2
-EGMDMNYIIQR---	-EGMDMNY	IIQR---	1	3	-6	4
-EQIYDVYR------	-EQIYDVY	R------	1	6	-6	1
-EYNMDLYVLR----	-EYNMDLY	VLR----	1	4	-6	3
-GYLPSHYER-----	-GYLPSHY	ER-----	1	5	-6	2
-ICHQIEYYFGDFFN	-ICHQIEY	YFGDFFN	1	0	-6	7
-ITLDNAYMEK----	-ITLDNAY	MEK----	1	4	-6	3
-IYNGDYYR------	-IYNGDYY	R------	1	6	-6	1
-KGTDELYAVK----	-KGTDELY	AVK----	1	4	-6	3
-KLENCNYAVELGGK	-KLENCNY	AVELGGK	1	0	-6	7
-LNHYVLYK------	-LNHYVLY	K------	1	6	-6	1
-NNASTDYDLSDKK-	-NNASTDY	DLSDKK-	1	1	-6	6
-PPYTVVYFP-----	-PPYTVVY	FP-----	1	5	-6	2
-PTVEELYR------	-PTVEELY	R------	1	6	-6	1
-SKLEEMYEER----	-SKLEEMY	EER----	1	4	-6	3
-SVNELIYK------	-SVNELIY	K------	1	6	-6	1
-VNIAFNYDMPEDDS	-VNIAFNY	DMPEDDS	1	0	-6	7
-VVACNLYPFVK---	-VVACNLY	PFVK---	1	3	-6	4
-YQGVNLYIK-----	-YQGVNLY	IK-----	1	5	-6	2
-YQGVNLYVK-----	-YQGVNLY	VK-----	1	5	-6	2
ADVIPVHYYLIPPPP	ADVIPVHY	YLIPPPP	0	0	-7	7
ADYITAAYVEMR---	ADYITAAY	VEMR---	0	3	-7	4
AGEFVDLYVPR----	AGEFVDLY	VPR----	0	4	-7	3
AKPVIELYK------	AKPVIELY	K------	0	6	-7	1
AVAAQNCYK------	AVAAQNCY	K------	0	6	-7	1
CGDIHGQYYDLLRR-	CGDIHGQY	YDLLRR-	0	1	-7	6
DDPDAANYNDINDDV	DDPDAANY	NDINDDV	0	0	-7	7
DGDGQVNYEEFVQQM	DGDGQVNY	EEFVQQM	0	0	-7	7
DITSLDQYVER----	DITSLDQY	VER----	0	4	-7	3
DNVVNCLYHGEGAAQ	DNVVNCLY	HGEGAAQ	0	0	-7	7
DPIKEDVYR------	DPIKEDVY	R------	0	6	-7	1
DSLHQPQYVEK----	DSLHQPQY	VEK----	0	4	-7	3
DVIPVHYYLIPPPPT	DVIPVHYY	LIPPPPT	0	0	-7	7
EAQFEMPYVVR----	EAQFEMPY	VVR----	0	4	-7	3
ESDLAQQYGVR----	ESDLAQQY	GVR----	0	4	-7	3
EYTQATIYVHK----	EYTQATIY	VHK----	0	4	-7	3
FIGGLPNYLNDDQQV	FIGGLPNY	LNDDQQV	0	0	-7	7
FQDLGAAYEVLSDDS	FQDLGAAY	EVLSDDS	0	0	-7	7
FYFDENPYFENK---	FYFDENPY	FENK---	0	3	-7	4
GDIHGQYYDLLR---	GDIHGQYY	DLLR---	0	3	-7	4
GDKVDILYNNIK---	GDKVDILY	NNIK---	0	3	-7	4
GEETASHYR------	GEETASHY	R------	0	6	-7	1
GFDKENVYDELR---	GFDKENVY	DELR---	0	3	-7	4
GGNRFEPYANPTKK-	GGNRFEPY	ANPTKK-	0	1	-7	6
GIQAEPLYR------	GIQAEPLY	R------	0	6	-7	1
GLDWDLIYVGR----	GLDWDLIY	VGR----	0	4	-7	3
GLQVLNDYLADK---	GLQVLNDY	LADK---	0	3	-7	4
GRPDPYAYIPLNRR-	GRPDPYAY	IPLNRR-	0	1	-7	6
GVEHVVVYVNK----	GVEHVVVY	VNK----	0	4	-7	3
HDNIVTHYK------	HDNIVTHY	K------	0	6	-7	1
HIIHADIYR------	HIIHADIY	R------	0	6	-7	1
ICDNAALYAQK----	ICDNAALY	AQK----	0	4	-7	3
ICHQIEYYFGDFNNL	ICHQIEYY	FGDFNNL	0	0	-7	7
IDKEGDDYEVIPNNS	IDKEGDDY	EVIPNNS	0	0	-7	7
IDQQNGLYR------	IDQQNGLY	R------	0	6	-7	1
IETDIAAYEER----	IETDIAAY	EER----	0	4	-7	3
IFDDDDFYHQLLRR-	IFDDDDFY	HQLLRR-	0	1	-7	6
IGFFNQQYAEQLRR-	IGFFNQQY	AEQLRR-	0	1	-7	6
LAEHSPYYEAMK---	LAEHSPYY	EAMK---	0	3	-7	4
LAEVAQHYQDTLIIR	LAEVAQHY	QDTLIIR	0	0	-7	7
LEALFLPYDLK----	LEALFLPY	DLK----	0	4	-7	3
LEENNLDYIIR----	LEENNLDY	IIR----	0	4	-7	3
LELDSNLYR------	LELDSNLY	R------	0	6	-7	1
LLNDGGNYVLCDFFG	LLNDGGNY	VLCDFFG	0	0	-7	7
LNEGMPIYR------	LNEGMPIY	R------	0	6	-7	1
LPALLEFYK------	LPALLEFY	K------	0	6	-7	1
MGGPQQLYHLDAYYI	MGGPQQLY	HLDAYYI	0	0	-7	7
MIEPIDEYCVQQLLK	MIEPIDEY	CVQQLLK	0	0	-7	7
MQQQLNDYEQLLDDV	MQQQLNDY	EQLLDDV	0	0	-7	7
NAHKDHQYQFLEDDA	NAHKDHQY	QFLEDDA	0	0	-7	7
NANGEAVYCK-----	NANGEAVY	CK-----	0	5	-7	2
NPEQVDLYQFMAKK-	NPEQVDLY	QFMAKK-	0	1	-7	6
NPGNQAAYEHFETTM	NPGNQAAY	EHFETTM	0	0	-7	7
PVIDNPNYK------	PVIDNPNY	K------	0	6	-7	1
PYGGGGQYFAK----	PYGGGGQY	FAK----	0	4	-7	3
PYGGGGQYFAKPRR-	PYGGGGQY	FAKPRR-	0	1	-7	6
QGDVLGFYINLPEED	QGDVLGFY	INLPEED	0	0	-7	7
QHMQQQVYAQK----	QHMQQQVY	AQK----	0	4	-7	3
QLYHLDAYIPLQIIN	QLYHLDAY	IPLQIIN	0	0	-7	7
QVSLIINYDLPNNNR	QVSLIINY	DLPNNNR	0	0	-7	7
SDEAANIYER-----	SDEAANIY	ER-----	0	5	-7	2
SHEGETAYIR-----	SHEGETAY	IR-----	0	5	-7	2
TNTIISHYDGR----	TNTIISHY	DGR----	0	4	-7	3
VEAEAMNYEGSPIIK	VEAEAMNY	EGSPIIK	0	0	-7	7
VEASEAAYK------	VEASEAAY	K------	0	6	-7	1
VEMENQIYAIPEDDI	VEMENQIY	AIPEDDI	0	0	-7	7
VTFVPGLYK------	VTFVPGLY	K------	0	6	-7	1
YLALLNAYAEK----	YLALLNAY	AEK----	0	4	-7	3
YPNSSEDYIHR----	YPNSSEDY	IHR----	0	4	-7	3

### Sheet: MER - from unique substrates
substrate_barcode	(-7) to Y	(+7)	Blanks N terminal	Blanks C terminal	Position of N terminal residue relative to phosphosite	Position of C terminal residue relative to phosphosite	Count with Y after pY	% of sequences
------AYGELPEEH	------AY	GELPEEH	6	0	-1	7	5	1.98413
------AYSSFGGGG	------AY	SSFGGGG	6	0	-1	7
------AYYHLLEEQ	------AY	YHLLEEQ	6	0	-1	7
------DYFEQYGGK	------DY	FEQYGGK	6	0	-1	7
------DYLHLPPPE	------DY	LHLPPPE	6	0	-1	7
------FYEQMNGGP	------FY	EQMNGGP	6	0	-1	7
------GYDVIAQQA	------GY	DVIAQQA	6	0	-1	7
------HYGGLTGGL	------HY	GGLTGGL	6	0	-1	7
------IYHPNIDDE	------IY	HPNIDDE	6	0	-1	7
------KYEDICPPS	------KY	EDICPPS	6	0	-1	7
------KYEEVARR-	------KYE	EVARR-	6	1	-1	6
------LYAVHQEEG	------LY	AVHQEEG	6	0	-1	7
------LYDKIDPPE	------LY	DKIDPPE	6	0	-1	7
------LYEEGSNNK	------LY	EEGSNNK	6	0	-1	7
------LYEQLSGGK	------LY	EQLSGGK	6	0	-1	7
------NYLLSLPPH	------NY	LLSLPPH	6	0	-1	7
------RYEEIVKK-	------RYE	EIVKK-	6	1	-1	6
-----ACYGVLR---	-----ACYG	VLR---	5	3	-2	4
-----ADYEIASKK-	-----ADYE	IASKK-	5	1	-2	6
-----AIYQATYRR-	-----AIYQ	ATYRR-	5	1	-2	6
-----ALYEAGERR-	-----ALYE	AGERR-	5	1	-2	6
-----ALYEHLTAAK	-----ALY	EHLTAAK	5	0	-2	7
-----AQYDELARR-	-----AQYD	ELARR-	5	1	-2	6
-----AQYEDIANNR	-----AQY	EDIANNR	5	0	-2	7
-----AYYHLLEQQV	-----AYY	HLLEQQV	5	0	-2	7
-----CLYASVLTTA	-----CLY	ASVLTTA	5	0	-2	7
-----DAYQVILDDG	-----DAY	QVILDDG	5	0	-2	7
-----DHYEATAMMH	-----DHY	EATAMMH	5	0	-2	7
-----DKYGPPVRR-	-----DKYG	PPVRR-	5	1	-2	6
-----DLYDAGVKK-	-----DLYD	AGVKK-	5	1	-2	6
-----DLYDAGVKKR	-----DLY	DAGVKKR	5	0	-2	7
-----DLYEDELVVP	-----DLY	EDELVVP	5	0	-2	7
-----EHYVDLK---	-----EHYV	DLK---	5	3	-2	4
-----EKYEITEQQR	-----EKY	EITEQQR	5	0	-2	7
-----EVYQQQQYYG	-----EVY	QQQQYYG	5	0	-2	7
-----GAYDIFLNNA	-----GAY	DIFLNNA	5	0	-2	7
-----GIYAYGFEEK	-----GIY	AYGFEEK	5	0	-2	7
-----HMYHSLYLLK	-----HMY	HSLYLLK	5	0	-2	7
-----IEYAKPTRR-	-----IEYA	KPTRR-	5	1	-2	6
-----IRYESLTDDP	-----IRY	ESLTDDP	5	0	-2	7
-----LAYIAHPKK-	-----LAYI	AHPKK-	5	1	-2	6
-----LLYNNVSNNF	-----LLY	NNVSNNF	5	0	-2	7
-----MIYASSK---	-----MIYA	SSK---	5	3	-2	4
-----NFYQEHPDDL	-----NFY	QEHPDDL	5	0	-2	7
-----NFYVEHPEEV	-----NFY	VEHPEEV	5	0	-2	7
-----NGYGFINRR-	-----NGYG	FINRR-	5	1	-2	6
-----NIYVLQELLD	-----NIY	VLQELLD	5	0	-2	7
-----PQYQTWEEEF	-----PQY	QTWEEEF	5	0	-2	7
-----QWYESHYAAL	-----QWY	ESHYAAL	5	0	-2	7
-----RDYDDMSPPR	-----RDY	DDMSPPR	5	0	-2	7
-----SHYEEGPGGK	-----SHY	EEGPGGK	5	0	-2	7
-----THYDPPR---	-----THYD	PPR---	5	3	-2	4
-----THYDPPRKK-	-----THYD	PPRKK-	5	1	-2	6
-----VEYHFLSPPY	-----VEY	HFLSPPY	5	0	-2	7
----AENYDIPSAAD	----AENY	DIPSAAD	4	0	-3	7
----AGLYGLPR---	----AGLYG	LPR---	4	3	-3	4
----APEYLHR----	----APEYL	HR----	4	4	-3	3
----DGHYAVAAKK-	----DGHYA	VAAKK-	4	1	-3	6
----DGVYFLYEAAL	----DGVY	FLYEAAL	4	0	-3	7
----DHQYQFLEDDA	----DHQY	QFLEDDA	4	0	-3	7
----DLNYCFSGMMS	----DLNY	CFSGMMS	4	0	-3	7
----DQIYDIFQKK-	----DQIYD	IFQKK-	4	1	-3	6
----DSLYAQGK---	----DSLYA	QGK---	4	3	-3	4
----ELNYFAK----	----ELNYF	AK----	4	4	-3	3
----FANYIDK----	----FANYI	DK----	4	4	-3	3
----FGYYGPLR---	----FGYYG	PLR---	4	3	-3	4
----GPAYGLSR---	----GPAYG	LSR---	4	3	-3	4
----GRPYDYNGPPR	----GRPY	DYNGPPR	4	0	-3	7
----HGLYLPTR---	----HGLYL	PTR---	4	3	-3	4
----HPDYAILAAAR	----HPDY	AILAAAR	4	0	-3	7
----IAHYLDR----	----IAHYL	DR----	4	4	-3	3
----IGEYGLR----	----IGEYG	LR----	4	4	-3	3
----KDWYDVK----	----KDWYD	VK----	4	4	-3	3
----KGHYAER----	----KGHYA	ER----	4	4	-3	3
----KGNYSER----	----KGNYS	ER----	4	4	-3	3
----LAHYIDR----	----LAHYI	DR----	4	4	-3	3
----LAHYNKR----	----LAHYN	KR----	4	4	-3	3
----LGEYEDVSRR-	----LGEYE	DVSRR-	4	1	-3	6
----LREYEAALNNS	----LREY	EAALNNS	4	0	-3	7
----LSHYLQK----	----LSHYL	QK----	4	4	-3	3
----NFLYAWCGKK-	----NFLYA	WCGKK-	4	1	-3	6
----NLQYYDISAAK	----NLQY	YDISAAK	4	0	-3	7
----RAIYQATYRR-	----RAIYQ	ATYRR-	4	1	-3	6
----SAAYAAR----	----SAAYA	AR----	4	4	-3	3
----SKEYFSK----	----SKEYF	SK----	4	4	-3	3
----SRSYSPR----	----SRSYS	PR----	4	4	-3	3
----TGIYEEK----	----TGIYE	EK----	4	4	-3	3
----TVVYFPVR---	----TVVYF	PVR---	4	3	-3	4
----VQIYHNPTAAN	----VQIY	HNPTAAN	4	0	-3	7
----VREYELR----	----VREYE	LR----	4	4	-3	3
----VSDYEMK----	----VSDYE	MK----	4	4	-3	3
----VYNYNHLMPPT	----VYNY	NHLMPPT	4	0	-3	7
----YALYDATYEET	----YALY	DATYEET	4	0	-3	7
---AAVHYDR-----	---AAVHYD	R-----	3	5	-4	2
---ADDPYAHLSKK-	---ADDPYA	HLSKK-	3	1	-4	6
---ADKDYHFK----	---ADKDYH	FK----	3	4	-4	3
---AGNFYVPAEPPK	---AGNFY	VPAEPPK	3	0	-4	7
---ASCLYGQLPKK-	---ASCLYG	QLPKK-	3	1	-4	6
---AVENYLIQMAAR	---AVENY	LIQMAAR	3	0	-4	7
---DANLYISGLPPR	---DANLY	ISGLPPR	3	0	-4	7
---DAQHYGGWEHHR	---DAQHY	GGWEHHR	3	0	-4	7
---DFVNYLVR----	---DFVNYL	VR----	3	4	-4	3
---DGQHYGDDR---	---DGQHYG	DDR---	3	3	-4	4
---DLTDYLMK----	---DLTDYL	MK----	3	4	-4	3
---DRENYDR-----	---DRENYD	R-----	3	5	-4	2
---DYLHYIR-----	---DYLHYI	R-----	3	5	-4	2
---EAQLYAAQAHHL	---EAQLY	AAQAHHL	3	0	-4	7
---ENPVYEK-----	---ENPVYE	K-----	3	5	-4	2
---ENPYYDSR----	---ENPYYD	SR----	3	4	-4	3
---FDLMYAK-----	---FDLMYA	K-----	3	5	-4	2
---GHSCYRPR----	---GHSCYR	PR----	3	4	-4	3
---GILLYGPPGTTG	---GILLY	GPPGTTG	3	0	-4	7
---GIYAYGFEKPPS	---GIYAY	GFEKPPS	3	0	-4	7
---GNFNYIEFTRR-	---GNFNYI	EFTRR-	3	1	-4	6
---GQPIYIQFSNNH	---GQPIY	IQFSNNH	3	0	-4	7
---IEGVYAR-----	---IEGVYA	R-----	3	5	-4	2
---IPNIYAIGDVVV	---IPNIY	AIGDVVV	3	0	-4	7
---IREEYPDR----	---IREEYP	DR----	3	4	-4	3
---ISVYYNEATGGG	---ISVYY	NEATGGG	3	0	-4	7
---IVGWYHTGPKK-	---IVGWYH	TGPKK-	3	1	-4	6
---KEEAYELVR---	---KEEAYE	LVR---	3	3	-4	4
---KRPIYEDK----	---KRPIYE	DK----	3	4	-4	3
---LGDLYEEEMRR-	---LGDLYE	EEMRR-	3	1	-4	6
---LGLDYEER----	---LGLDYE	ER----	3	4	-4	3
---LIGEYGLR----	---LIGEYG	LR----	3	4	-4	3
---LRPLYDIPYMMF	---LRPLY	DIPYMMF	3	0	-4	7
---LSVDYGKK----	---LSVDYG	KK----	3	4	-4	3
---MGVPYCIIK---	---MGVPYC	IIK---	3	3	-4	4
---MKGDYFR-----	---MKGDYF	R-----	3	5	-4	2
---MKGDYHR-----	---MKGDYH	R-----	3	5	-4	2
---MKGDYYR-----	---MKGDYY	R-----	3	5	-4	2
---NELMYQLEQDDH	---NELMY	QLEQDDH	3	0	-4	7
---NLQYYDISAKK-	---NLQYYD	ISAKK-	3	1	-4	6
---NPVWYQALTHHG	---NPVWY	QALTHHG	3	0	-4	7
---NVDVYDKR----	---NVDVYD	KR----	3	4	-4	3
---QAQEYEALLNNI	---QAQEY	EALLNNI	3	0	-4	7
---RPHDYQPLPGGM	---RPHDY	QPLPGGM	3	0	-4	7
---SDQDYILK----	---SDQDYI	LK----	3	4	-4	3
---SEIEYYAMLAAK	---SEIEY	YAMLAAK	3	0	-4	7
---SGLIYEETR---	---SGLIYE	ETR---	3	3	-4	4
---SYSPYDMLESSI	---SYSPY	DMLESSI	3	0	-4	7
---TKEVYELLDSSP	---TKEVY	ELLDSSP	3	0	-4	7
---TLGLYGK-----	---TLGLYG	K-----	3	5	-4	2
---TREEYEAR----	---TREEYE	AR----	3	4	-4	3
---VGDVYIPR----	---VGDVYI	PR----	3	4	-4	3
---VGINYQPPTVVV	---VGINY	QPPTVVV	3	0	-4	7
---VVLAYEPVWAAI	---VVLAY	EPVWAAI	3	0	-4	7
---YAVLYQPLFDDK	---YAVLY	QPLFDDK	3	0	-4	7
--AAQEEYVKR----	--AAQEEYV	KR----	2	4	-5	3
--AGIPVYAWK----	--AGIPVYA	WK----	2	4	-5	3
--DIVENYFMR----	--DIVENYF	MR----	2	4	-5	3
--DMHSAYK------	--DMHSAYK	------	2	6	-5	1
--EAAEIYR------	--EAAEIYR	------	2	6	-5	1
--EAEEVYR------	--EAEEVYR	------	2	6	-5	1
--EKEAAYQER----	--EKEAAYQ	ER----	2	4	-5	3
--GGGDRYEDR----	--GGGDRYE	DR----	2	4	-5	3
--GHQQLYWSHPRR-	--GHQQLYW	SHPRR-	2	1	-5	6
--GKDSLYAQGK---	--GKDSLYA	QGK---	2	3	-5	4
--GKLDDYQER----	--GKLDDYQ	ER----	2	4	-5	3
--GRDSPYQSR----	--GRDSPYQ	SR----	2	4	-5	3
--HLTDAYFK-----	--HLTDAYF	K-----	2	5	-5	2
--ICANHYITPMMME	--ICANHY	ITPMMME	2	0	-5	7
--KAGNFYVPAEPPK	--KAGNFY	VPAEPPK	2	0	-5	7
--KQDAFYK------	--KQDAFYK	------	2	6	-5	1
--LDQLIYIPLPDDE	--LDQLIY	IPLPDDE	2	0	-5	7
--MKGDYYR------	--MKGDYYR	------	2	6	-5	1
--NKEDQYDHLDAAA	--NKEDQY	DHLDAAA	2	0	-5	7
--QDEHGYISR----	--QDEHGYI	SR----	2	4	-5	3
--QGYVIYR------	--QGYVIYR	------	2	6	-5	1
--RGPGLYYVDSEEG	--RGPGLY	YVDSEEG	2	0	-5	7
--RIEQHYFEDR---	--RIEQHYF	EDR---	2	3	-5	4
--SEIEYYAMLAKK-	--SEIEYYA	MLAKK-	2	1	-5	6
--SSFSHYSGLK---	--SSFSHYS	GLK---	2	3	-5	4
--VLAAVYK------	--VLAAVYK	------	2	6	-5	1
--YLSNAYAR-----	--YLSNAYA	R-----	2	5	-5	2
-AEAESMYQIK----	-AEAESMYQ	IK----	1	4	-6	3
-AEDGENYDIKK---	-AEDGENYD	IKK---	1	3	-6	4
-DGVYFLYEALHGGP	-DGVYFLY	EALHGGP	1	0	-6	7
-DHASNIYK------	-DHASNIYK	------	1	6	-6	1
-EDAANNYAR-----	-EDAANNYA	R-----	1	5	-6	2
-GFKDQIYDIFQKK-	-GFKDQIYD	IFQKK-	1	1	-6	6
-GGDLMAYDRR----	-GGDLMAYD	RR----	1	4	-6	3
-GYLPSHYER-----	-GYLPSHYE	R-----	1	5	-6	2
-HKELAPYDENWFFY	-HKELAPY	DENWFFY	1	0	-6	7
-HMYHSLYLK-----	-HMYHSLYL	K-----	1	5	-6	2
-ICHQIEYYFGDFFN	-ICHQIEY	YFGDFFN	1	0	-6	7
-ITLDNAYMEK----	-ITLDNAYM	EK----	1	4	-6	3
-KDDEENYLDLFSSH	-KDDEENY	LDLFSSH	1	0	-6	7
-KGTDELYAVK----	-KGTDELYA	VK----	1	4	-6	3
-LIINSLYK------	-LIINSLYK	------	1	6	-6	1
-PTVEELYR------	-PTVEELYR	------	1	6	-6	1
-QWYESHYALPLGGR	-QWYESHY	ALPLGGR	1	0	-6	7
-RGPGLYYVDSEGGN	-RGPGLYY	VDSEGGN	1	0	-6	7
-RPGYGAYDAFK---	-RPGYGAYD	AFK---	1	3	-6	4
-SGTHNMYR------	-SGTHNMYR	------	1	6	-6	1
-SKENVLYK------	-SKENVLYK	------	1	6	-6	1
-SKFDNLYGCR----	-SKFDNLYG	CR----	1	4	-6	3
-SVNELIYK------	-SVNELIYK	------	1	6	-6	1
-TPSNELYKPLR---	-TPSNELYK	PLR---	1	3	-6	4
-VNVTGIYR------	-VNVTGIYR	------	1	6	-6	1
-VYLQNEYK------	-VYLQNEYK	------	1	6	-6	1
AALLNQHYQVNFKK-	AALLNQHYQ	VNFKK-	0	1	-7	6
AQDRDQIYR------	AQDRDQIYR	------	0	6	-7	1
AYQSITHYRPVSAAS	AYQSITHYR	PVSAAS	0	0	-7	7
CVESFSDYPPLGRR-	CVESFSDYP	PLGRR-	0	1	-7	6
DHKFDLMYAK-----	DHKFDLMYA	K-----	0	5	-7	2
DITSLDQYVER----	DITSLDQYV	ER----	0	4	-7	3
EPFLPGHYEVLDLLK	EPFLPGHYE	VLDLLK	0	0	-7	7
GEADRDTYR------	GEADRDTYR	------	0	6	-7	1
GGHVAQIYAIR----	GGHVAQIYA	IR----	0	4	-7	3
GPFEPDLYK------	GPFEPDLYK	------	0	6	-7	1
GSHMGGNYGDDR---	GSHMGGNYG	DDR---	0	3	-7	4
HTPTPGIYMGR----	HTPTPGIYM	GR----	0	4	-7	3
ICHQIEYYFGDFNNL	ICHQIEYYF	GDFNNL	0	0	-7	7
ISDLAQHYLMR----	ISDLAQHYL	MR----	0	4	-7	3
KAPDFVFYAPR----	KAPDFVFYA	PR----	0	4	-7	3
KEDAANNYAR-----	KEDAANNYA	R-----	0	5	-7	2
LAEHSPYYEAMK---	LAEHSPYYE	AMK---	0	3	-7	4
LEHFTDLYDIK----	LEHFTDLYD	IK----	0	4	-7	3
LEHFTDLYDIKR---	LEHFTDLYD	IKR---	0	3	-7	4
LPALLEFYK------	LPALLEFYK	------	0	6	-7	1
LQEAEEWYK------	LQEAEEWYK	------	0	6	-7	1
LQPFNVLYEK-----	LQPFNVLYE	K-----	0	5	-7	2
LTRDETNYGIPQRR-	LTRDETNYG	IPQRR-	0	1	-7	6
LTSPEELYR------	LTSPEELYR	------	0	6	-7	1
LVAQHDVYK------	LVAQHDVYK	------	0	6	-7	1
MPPYTVVYFPVR---	MPPYTVVYF	PVR---	0	3	-7	4
NAVEEYVYEMR----	NAVEEYVYE	MR----	0	4	-7	3
NFIAQGPYENR----	NFIAQGPYE	NR----	0	4	-7	3
NIVGSEHYDVAR---	NIVGSEHYD	VAR---	0	3	-7	4
NKEEAAEYAK-----	NKEEAAEYA	K-----	0	5	-7	2
NVSPDVNYEELARR-	NVSPDVNYE	ELARR-	0	1	-7	6
PDLPEDLYHLIK---	PDLPEDLYH	LIK---	0	3	-7	4
PDLPEDLYHLIKKK-	PDLPEDLYH	LIKKK-	0	1	-7	6
PDQLADLYK------	PDQLADLYK	------	0	6	-7	1
PGSFEYEYAMR----	PGSFEYEYA	MR----	0	4	-7	3
PTAAAIAYGLDKKK-	PTAAAIAYG	LDKKK-	0	1	-7	6
PTAAAIAYGLDR---	PTAAAIAYG	LDR---	0	3	-7	4
PYGGGGQYFAK----	PYGGGGQYF	AK----	0	4	-7	3
PYGGGGQYFAKPRR-	PYGGGGQYF	AKPRR-	0	1	-7	6
QAHLTNQYMQR----	QAHLTNQYM	QR----	0	4	-7	3
QFQALLQYADPVSSA	QFQALLQYA	DPVSSA	0	0	-7	7
QVQPEGPYR------	QVQPEGPYR	------	0	6	-7	1
RAEAESMYQIK----	RAEAESMYQ	IK----	0	4	-7	3
SGGAVNLYHVR----	SGGAVNLYH	VR----	0	4	-7	3
SGLEEAVYR------	SGLEEAVYR	------	0	6	-7	1
TLGFLNHYQMK----	TLGFLNHYQ	MK----	0	4	-7	3
VADMALHYANK----	VADMALHYA	NK----	0	4	-7	3
VTAMDVVYALKR---	VTAMDVVYA	LKR---	0	3	-7	4
VTFVPGLYK------	VTFVPGLYK	------	0	6	-7	1
VVNQDDLYQALASSG	VVNQDDLYQ	ALASSG	0	0	-7	7
YMACCLLYR------	YMACCLLYR	------	0	6	-7	1
